# Mutational sources of *trans-*regulatory variation affecting gene expression in *Saccharomyces cerevisiae*

**DOI:** 10.1101/2021.02.22.432283

**Authors:** Fabien Duveau, Petra Vande Zande, Brian P. H. Metzger, Crisandra J. Diaz, Elizabeth A. Walker, Stephen Tryban, Mohammad A. Siddiq, Bing Yang, Patricia J. Wittkopp

## Abstract

Heritable variation in a gene’s expression arises from mutations impacting *cis*- and *trans*-acting components of its regulatory network, with expression variation often derived from *trans*-regulatory mutations within species. Here, we investigate how *trans*-regulatory mutations are distributed within the genome and within a gene regulatory network by identifying and characterizing 69 mutations with *trans*-regulatory effects on expression of the same focal gene in *Saccharomyces cerevisiae*. Relative to 1766 mutations without effects on expression of this focal gene, we found that these *trans*-regulatory mutations were enriched in coding sequences of transcription factors previously predicted to regulate expression of the focal gene. However, over 90% of the *trans*-regulatory mutations identified mapped to other types of genes involved in diverse biological processes including chromatin state, metabolism and signal transduction. Finally, we find that the genomic distribution of these new regulatory mutations significantly overlaps with the genomic distribution of *trans*-regulatory variants segregating within *S. cerevisiae*.
