## Supplementary Files 1-19 for "Mutational sources of *trans-*regulatory variation affecting gene expression in *Saccharomyces cerevisiae*": SupplementaryFile1.xls

### Sheet: Feuil1
Sequencing depth in BSA-seq data.
EMS Mutant			Low fluorescence bulk			High fluorescence bulk
Strain	Collection	Selection	Median coverage	Coverage IQR	Number of reads	Median coverage	Coverage IQR	Number of reads
YPW2200	Metzger et al. 2016	Unenriched	99	31	4223552	108	42	4575361
YPW2012	Metzger et al. 2016	Unenriched	86	30	3690757	92	34	3923054
YPW2013	Metzger et al. 2016	Unenriched	101	37	4304293	84	26	3655805
YPW2014	Metzger et al. 2016	Unenriched	91	28	3916238	99	34	4256233
YPW2022	Metzger et al. 2016	Unenriched	97	40	4141210	95	37	4055273
YPW2205	Metzger et al. 2016	Unenriched	106	38	4521377	111	41	4669199
YPW2036	Metzger et al. 2016	Unenriched	105	35	4489436	94	34	4031662
YPW2037	Metzger et al. 2016	Unenriched	100	36	4290748	115	42	4922774
YPW2209	Metzger et al. 2016	Unenriched	116	41	4940582	89	33	3770109
YPW2053	Metzger et al. 2016	Unenriched	104	37	4488054	96	35	4139954
YPW2055	Metzger et al. 2016	Unenriched	93	32	4016899	83	26	3635863
YPW2058	Metzger et al. 2016	Unenriched	90	29	3925439	84	26	3670532
YPW2067	Metzger et al. 2016	Unenriched	92	31	4005459	85	30	3666098
YPW2074	Metzger et al. 2016	Unenriched	96	35	4096603	92	31	3929152
YPW2213	Metzger et al. 2016	Unenriched	97	34	4213010	87	29	3754663
YPW2214	Metzger et al. 2016	Unenriched	87	29	3780424	89	31	3863879
YPW2077	Metzger et al. 2016	Unenriched	118	47	5027872	87	31	3755674
YPW2081	Metzger et al. 2016	Unenriched	94	33	4045560	117	39	5029777
YPW2097	Metzger et al. 2016	Unenriched	95	37	4079559	86	33	3700987
YPW2100	Metzger et al. 2016	Unenriched	89	33	3834482	101	38	4319239
YPW2103	Metzger et al. 2016	Unenriched	90	36	3913337	97	36	4211724
YPW2106	Metzger et al. 2016	Unenriched	84	34	3652994	76	30	3294677
YPW2109	Metzger et al. 2016	Unenriched	87	34	3778639	77	27	3373122
YPW2223	Metzger et al. 2016	Unenriched	96	43	4237427	88	40	3781878
YPW2224	Metzger et al. 2016	Unenriched	83	39	3531006	98	41	4198441
YPW2130	Metzger et al. 2016	Unenriched	111	52	4757412	95	39	4068022
YPW2226	Metzger et al. 2016	Unenriched	106	46	4469895	115	50	4887668
YPW2139	Metzger et al. 2016	Unenriched	95	39	4124992	97	40	4169842
YPW2140	Metzger et al. 2016	Unenriched	108	42	4602100	105	43	4502091
YPW2142	Metzger et al. 2016	Unenriched	106	38	4550020	93	37	4003864
YPW2154	Metzger et al. 2016	Unenriched	106	40	4520528	106	40	4598068
YPW2155	Metzger et al. 2016	Unenriched	104	43	4450627	90	34	3881069
YPW2157	Metzger et al. 2016	Unenriched	115	47	4939851	118	49	5075750
YPW2158	Metzger et al. 2016	Unenriched	95	40	4110947	93	37	4001413
YPW2165	Metzger et al. 2016	Unenriched	104	35	4496513	104	35	4485878
YPW2175	Metzger et al. 2016	Unenriched	103	40	4445602	95	34	4117590
YPW2232	Metzger et al. 2016	Unenriched	109	40	4759851	101	33	4437388
YPW2182	Metzger et al. 2016	Unenriched	129	47	5519466	114	51	4871155
YPW2185	Metzger et al. 2016	Unenriched	88	29	3846819	116	42	4970769
YPW2197	Metzger et al. 2016	Unenriched	109	38	4739445	114	42	4872356
YPW2204	Metzger et al. 2016	Unenriched	124	51	5290278	124	50	5255167
YPW2208	Metzger et al. 2016	Unenriched	116	44	4989338	111	45	4701977
YPW2144	Metzger et al. 2016	Unenriched	117	40	4982292	121	41	5170014
YPW1455	Metzger et al. 2016	Unenriched	93	35	4109155	112	41	4900783
YPW1459	Metzger et al. 2016	Unenriched	105	40	4555991	98	37	4276411
YPW1462	Metzger et al. 2016	Unenriched	82	33	3568472	108	40	4692045
YPW1464	Metzger et al. 2016	Unenriched	125	47	5419967	108	41	4719912
YPW1466	Metzger et al. 2016	Unenriched	113	45	4861240	107	47	4628509
YPW1467	Metzger et al. 2016	Unenriched	119	50	5115211	116	48	4979057
YPW1468	Metzger et al. 2016	Unenriched	108	44	4700652	112	47	4854361
YPW1469	Metzger et al. 2016	Unenriched	98	41	4221509	113	45	4902098
YPW1470	Metzger et al. 2016	Unenriched	89	36	3850842	110	44	4768743
YPW1471	Metzger et al. 2016	Unenriched	96	39	4161156	106	40	4592215
YPW1480	Metzger et al. 2016	Unenriched	125	58	5369461	129	61	5543788
YPW1482	Metzger et al. 2016	Unenriched	123	59	5288698	119	56	5100423
YPW1483	Metzger et al. 2016	Unenriched	119	54	5157208	116	54	5011498
YPW1487	Metzger et al. 2016	Unenriched	95	52	4146640	133	61	5713024
YPW1493	Metzger et al. 2016	Unenriched	113	50	4776095	133	58	5669615
YPW1496	Metzger et al. 2016	Unenriched	124	53	5313751	109	47	4683168
YPW1498	Metzger et al. 2016	Unenriched	110	45	4713852	115	49	4935826
YPW1500	Metzger et al. 2016	Unenriched	89	39	3840741	110	47	4724890
YPW1502	Metzger et al. 2016	Unenriched	121	51	5181989	107	47	4607335
YPW1508	Metzger et al. 2016	Unenriched	105	44	4510476	115	46	4956281
YPW1509	Metzger et al. 2016	Unenriched	112	44	4718602	129	51	5504363
YPW1511	Metzger et al. 2016	Unenriched	116	43	5024805	116	47	5025831
YPW1512	Metzger et al. 2016	Unenriched	115	45	4959564	124	47	5440866
YPW1513	Metzger et al. 2016	Unenriched	121	47	5221234	112	44	4869445
YPW1518	Metzger et al. 2016	Unenriched	114	44	5025090	104	43	4609608
YPW1521	Metzger et al. 2016	Unenriched	98	43	4224729	113	46	4894230
YPW1523	Metzger et al. 2016	Unenriched	115	49	4951083	121	52	5189542
YPW1528	Metzger et al. 2016	Unenriched	118	50	5011348	124	53	5264504
YPW1569	Metzger et al. 2016	High fluo.	122	55	5269368	86	42	3740607
YPW1575	Metzger et al. 2016	High fluo.	112	51	4872631	109	46	4763071
YPW1595	Metzger et al. 2016	High fluo.	111	54	4789422	125	59	5333116
YPW1597	Metzger et al. 2016	High fluo.	103	49	1613996	115	52	4963547
YPW1599	Metzger et al. 2016	High fluo.	110	48	4729041	115	51	4953651
