## Supplementary Files 1-19 for "Mutational sources of *trans-*regulatory variation affecting gene expression in *Saccharomyces cerevisiae*": SupplementaryFile3.xls

### Sheet: Legend
Supplementary File 3. Linked mutations associated with fluorescence level in BSA-Seq experiments.
Legend
Headers	Description
EMS Mutant	Name of the EMS mutant strain in which the mutation was identified.
Collection	Study in which the EMS mutant was first published.
Selection	Indicates whether the EMS mutant was from a collection of mutants enriched for increased expression (High fluo.) or randomly sorted (Unenriched).
Chrom.	Chromosome where the mutation is located.
Position	Position of the mutation on the chromosome where it is located.
Ref	Reference allele corresponding to the nucleotide(s) present in the unmutagenized progenitor strain at the mutation position.
Alt	Alternate allele corresponding to the nucleotide(s) present in the EMS mutant strain at the mutation position.
Freq. Alt Low Bulk	Frequency of the alternate allele in the low fluorescence bulk.
Freq. Alt High Bulk	Frequency of the alternate allele in the high fluorescence bulk.
Signed G-value	G statistic of the test used to compare the mutation frequency in the two bulks. Negative if Freq. Alt Low Bulk > Freq. Alt High Bulk and positive otherwise.
P-value of G-test	P-value of the G-test used to compare the mutation frequency in the two bulks.
Type	Indicates whether the mutation is a synonymous, nonsynonymous or nonsense change in a coding sequence or if it is an indel.
Gene	Indicates the systematic name of the gene affected by the mutation if it is exonic or intronic.
Gene short	Aliases for Gene.
ORF Length	Length in base pairs of the open reading frame affected by the mutation.
Prot. Length	Length in amino acids of the protein affected by the mutation.
Codon	Distance in base pairs between the start codon and the mutation in the open reading frame.
Ref Codon	Reference codon present in the unmutagenized progenitor strain at the mutation position (if the mutation is exonic).
Alt Codon	Alternate codon present in the EMS mutant strain (if the mutation is exonic).
Ref AA	Amino acid encoded by the reference codon (if the mutation is exonic).
Alt AA	Amino acid encoded by the alternate codon (if the mutation is exonic).
Linked Mut.	Number of genetically linked mutations with P-value < 0.001.
Expr. EMS Mutant	Median expression of PTDH3-YFP in the EMS mutant expressed relative to the unmutagenized progenitor strain.
Expr. Single Site Mutant	Median expression of PTDH3-YFP in the single-site mutant expressed relative to the unmutagenized progenitor strain.
Prob. Causal	P-value of the permutation test used to assess the probability that the G-value of the mutation was significantly higher that the G-value of linked mutation(s).
Causal	Indicates whether the mutation was considered to affect PTDH3-YFP expression level.

### Sheet: Data
Supplementary File 3. Linked mutations associated with fluorescence level in BSA-Seq experiments.
Mutations assumed to affect PTDH3-YFP expression are shown in bold. These mutations were either shown to affect fluorescence in a single-site mutant or had statistically higher G-value than linked mutation(s) in BSA-Seq analyses (Prob. Causal < 0.05 for linked mutations).
EMS Mutant	Collection	Selection	Chrom.	Position	Ref	Alt	Freq. Alt Low Bulk	Freq. Alt High Bulk	Signed G-value	P-value of G-test	Type	Gene	Gene short	ORF Length	Prot. Length	Codon	Ref Codon	Alt Codon	Ref AA	Alt AA	Linked Mut.	Expr. EMS Mutant	Expr. Single Site Mutant	Prob. Causal	Causal
YPW54	Gruber et al. 2012	High fluo.	5	508114	G	A	0.0982143	0.509434	46.408	9.6e-12	Non synonymous	YER164W	CHD1	4407	1469	908	GGA	GAA	Gly	Glu	1	1.07843	1.02841	NA	YES
YPW54	Gruber et al. 2012	High fluo.	5	506668	G	A	0.114286	0.55	41.696	1.07e-10	Non synonymous	YER164W	CHD1	4407	1469	426	GGA	GAA	Gly	Glu	1	1.07843	1.03678	0.2808	YES
YPW2182	Metzger et al. 2016	Unenriched	15	838438	G	A	0.0992366	0.461538	42.7883	6.1e-11	Non sense	YOR274W	MOD5	1287	429	255	TGG	TGA	Trp	Stop	1	1.06445	1.05855	NA	YES
YPW2182	Metzger et al. 2016	Unenriched	15	819114	G	A	0.153846	0.444444	21.2358	4.06e-06	Synonymous	YOR264W	DSE3	1293	431	83	AAG	AAA	Lys	Lys	1	1.06445	1.00323	0.0265	NO
YPW2158	Metzger et al. 2016	Unenriched	14	221972	C	T	0.26087	0.49	10.7498	0.00104288	Non synonymous	YNL227C	JJJ1	1773	591	154	GAA	AAA	Glu	Lys	2	1.06081	NA	0.08335	NO
YPW2158	Metzger et al. 2016	Unenriched	14	206549	C	T	0.304762	0.552941	11.884	0.000566193	Synonymous	YNL237W	YTP1	1380	460	454	ACC	ACT	Thr	Thr	2	1.06081	NA	0.06835	NO
YPW2158	Metzger et al. 2016	Unenriched	14	263064	C	T	0.258065	0.510417	12.7787	0.000350585	Non synonymous	YNL201C	PSY2	2577	859	47	GGG	GAG	Gly	Glu	2	1.06081	NA	NA	NO
YPW2154	Metzger et al. 2016	Unenriched	8	281621	G	A	0.841121	0.201835	-95.1508	1.76e-22	Non synonymous	YHR088W	RPF1	888	296	43	GAG	AAG	Glu	Lys	2	0.831707	0.984147	0	NO
YPW2154	Metzger et al. 2016	Unenriched	8	467055	G	A	0.583333	0.269841	-11.0478	0.000887917	Intergenic	NA	NA	NA	NA	NA	NA	NA	NA	NA	2	0.831707	NA	0	NO
YPW2154	Metzger et al. 2016	Unenriched	8	354250	G	A	0.961538	0.0493827	-160.269	9.88e-37	Non synonymous	YHR122W	CIA2	696	232	209	CGT	CAT	Arg	His	2	0.831707	0.804085	NA	YES
YPW2140	Metzger et al. 2016	Unenriched	4	978831	G	A	0.711538	0.172727	-66.3164	3.84e-16	Non sense	YDR261C	EXG2	1689	563	127	CAA	TAA	Gln	Stop	1	0.782243	0.995205	0.0001	NO
YPW2140	Metzger et al. 2016	Unenriched	4	1007833	G	A	0.758065	0.0737705	-132.2	1.35e-30	Non synonymous	YDR270W	CCC2	3015	1005	720	GGG	GAG	Gly	Glu	1	0.782243	0.909884	NA	YES
YPW2224	Metzger et al. 2016	Unenriched	2	547764	C	T	0.5	0	-84.4618	3.92e-20	Non synonymous	YBR153W	RIB7	735	245	102	CCA	CTA	Pro	Leu	2	1.09569	NA	NA	YES
YPW2224	Metzger et al. 2016	Unenriched	2	544654	C	T	0.325	0.0263158	-13.2294	0.000275596	Intergenic	NA	NA	NA	NA	NA	NA	NA	NA	NA	2	1.09569	NA	0.0036	NO
YPW2224	Metzger et al. 2016	Unenriched	2	479877	C	T	0.585714	0.204819	-23.6751	1.14e-06	Synonymous	YBR119W	MUD1	897	299	150	TAC	TAT	Tyr	Tyr	2	1.09569	NA	0	NO
YPW2204	Metzger et al. 2016	Unenriched	14	551348	C	T	0.265625	0.685185	42.4594	7.22e-11	Non synonymous	YNL041C	COG6;COD2;SEC37;TFI2	2520	840	214	GTA	ATA	Val	Ile	1	0.961148	0.993277	0	NO
YPW2204	Metzger et al. 2016	Unenriched	14	667747	C	T	0.226415	0.810606	85.4281	2.4e-20	Non sense	YNR020C	ATP23	813	271	159	TGG	TAG	Trp	Stop	1	0.961148	0.962018	NA	YES
YPW2200	Metzger et al. 2016	Unenriched	5	381443	C	T	0.768421	0.254386	-57.0783	4.19e-14	Non synonymous	YER110C	KAP123;YRB4	3342	1114	221	GCA	ACA	Ala	Thr	2	0.87851	NA	0	NO
YPW2200	Metzger et al. 2016	Unenriched	5	442310	C	T	0.974026	0.223404	-115.015	7.81e-27	Intergenic	NA	NA	NA	NA	NA	NA	NA	NA	NA	2	0.87851	NA	0.015	NO
YPW2200	Metzger et al. 2016	Unenriched	5	460888	C	T	0.919192	0.217391	-118.297	1.49e-27	Non synonymous	YER145C	FTR1	1215	405	285	GGA	AGA	Gly	Arg	2	0.87851	0.908009	NA	YES
YPW1513	Metzger et al. 2016	Unenriched	14	199443	C	T	0.89916	0.237624	-107.57	3.34e-25	Non synonymous	YNL240C	NAR1	1476	492	179	GGA	AGA	Gly	Arg	1	0.893121	0.902577	NA	YES
YPW1513	Metzger et al. 2016	Unenriched	14	292852	C	T	0.774648	0.369231	-23.3126	1.38e-06	Intergenic	NA	NA	NA	NA	NA	NA	NA	NA	NA	1	0.893121	NA	0	NO
YPW1487	Metzger et al. 2016	Unenriched	7	396943	C	T	0.102564	0.551351	81.7678	1.53e-19	Non synonymous	YGL056C	SDS23	1584	528	226	GGT	AGT	Gly	Ser	1	1.08838	1.05031	NA	YES
YPW1487	Metzger et al. 2016	Unenriched	7	322181	G	A	0.256637	0.533784	20.6939	5.39e-06	Non synonymous	YGL097W	SRM1;MTR1;PRP20	1449	483	134	GAC	AAC	Asp	Asn	1	1.08838	NA	0	NO
YPW1480	Metzger et al. 2016	Unenriched	7	414537	C	T	0.718919	0.343373	-50.0778	1.48e-12	Non sense	YGL045W	RIM8;PAL3	1629	543	146	CGA	TGA	Arg	Stop	1	0.958567	0.991183	NA	YES
YPW1480	Metzger et al. 2016	Unenriched	7	381004	C	T	0.619565	0.283019	-22.8596	1.74e-06	Non synonymous	YGL065C	ALG2	1512	504	90	GTT	ATT	Val	Ile	1	0.958567	NA	0.03205	NO
YPW1569	Metzger et al. 2016	High fluo.	13	886135	C	T	0.0469799	0.45	60.4278	7.63e-15	Non synonymous	YMR306W	FKS3	5358	1786	1659	CAC	CAT	His	His	1	1.27037	NA	0	NO
YPW1569	Metzger et al. 2016	High fluo.	13	866455	C	T	0	0.521008	132.62	1.09e-30	Non synonymous	YMR300C	ADE4	1533	511	213	GAA	AAA	Glu	Lys	1	1.27037	NA	NA	YES
