## Supplementary Files 1-19 for "Mutational sources of *trans-*regulatory variation affecting gene expression in *Saccharomyces cerevisiae*": SupplementaryFile4.xls

### Sheet: Legend
Supplementary File 4
Mutations identified by Sanger sequencing of candidate genes.
Legend
Headers	Description
EMS Mutant	Name of the EMS mutant strain in which the mutation was identified.
Collection	Paper in which expression data of the EMS mutant were originally published.
Selection	Indicates whether the EMS mutant was from a collection of mutants enriched for increased expression (High fluo.), enriched for decreased expression (Low fluo.) or randomly sorted (Unenriched).
Figure	Figure panels where phenotypic effects of the mutation are displayed and color of the corresponding dot on the figure.
Chrom.	Chromosome where the mutation is located.
Position	Position of the mutation on the chromosome where it is located.
Ref	Reference allele corresponding to the nucleotide(s) present in the unmutagenized progenitor strain at the mutation position.
Alt	Alternate allele corresponding to the nucleotide(s) present in the EMS mutant strain at the mutation position.
Type	Indicates whether the mutation is a synonymous, nonsynonymous or nonsense change in a coding sequence or if it is an indel.
Gene	Indicates the systematic name of the gene affected by the mutation if it is exonic or intronic.
Gene short	Aliases for Gene.
ORF Length	Length in base pairs of the open reading frame affected by the mutation.
Prot. Length	Length in amino acids of the protein affected by the mutation.
Codon	Distance in base pairs between the start codon and the mutation in the open reading frame.
Ref Codon	Reference codon present in the unmutagenized progenitor strain at the mutation position (if the mutation is exonic).
Alt Codon	Alternate codon present in the EMS mutant strain (if the mutation is exonic).
Ref AA	Amino acid encoded by the reference codon (if the mutation is exonic).
Alt AA	Amino acid encoded by the alternate codon (if the mutation is exonic).
Linked Mut.	Number of genetically linked mutations with P-value of G-test < 0.001.
Causal	Number of mutations considered to affect PTDH3-YFP expression level in the EMS mutant.
Expr. EMS Mutant	Median expression of PTDH3-YFP in the EMS mutant averaged among replicate populations and expressed relative to the unmutagenized progenitor strain.
Expr. Single Site Mutant	Median expression of PTDH3-YFP in the single site mutant averaged among replicate populations and expressed relative to the unmutagenized progenitor strain.

### Sheet: Data
Supplementary File 4. Mutations identified by Sanger sequencing of candidate genes.
EMS Mutant	Collection	Selection	Figure	Chrom.	Position	Ref	Alt	Type	Gene	Gene short	ORF Length	Prot. Length	Codon	Ref Codon	Alt Codon	Ref AA	Alt AA	Linked Mut.	Causal	Expr. EMS Mutant	Expr. Single Site Mutant
YPW2072	Metzger et al. 2016	Unenriched	1E, green	7	614142	C	T	Non synonymous	YGR061C	ADE6	4077	1359	608	AAG	AAA	Glu	Lys	1	2	1.60311	1.36532
YPW2072	Metzger et al. 2016	Unenriched	1E, green	7	612650	C	T	Non synonymous	YGR061C	ADE6	4077	1359	1106	GAA	AAA	Gln	Lys	1	2	1.60311	1.36532
YPW1517	Metzger et al. 2016	Unenriched	1D, purple	15	564951	G	A	Non synonymous	YOR128C	ADE2	1716	572	414	GAC	AAC	Asp	Asn	0	1	1.11572	NA
YPW2217	Metzger et al. 2016	Unenriched	1E, purple	15	564714	C	A	Non synonymous	YOR128C	ADE2	1716	572	493	CTA	ATA	Leu	Ile	0	1	1.16904	1.21586
YPW1566	Metzger et al. 2016	High fluo.	1C, green	13	465527	G	A	Non synonymous	YMR300C	ADE4	1533	511	82	GGG	AGG	Gly	Arg	0	1	1.28722	NA
YPW1570	Metzger et al. 2016	High fluo.	1C, green	13	464915	G	A	Non synonymous	YMR300C	ADE4	1533	511	286	GGT	AGT	Gly	Ser	0	1	1.44762	NA
YPW2146	Metzger et al. 2016	Unenriched	1E, green	7	58703	G	A	Non synonymous	YGL234W	ADE5	2409	803	160	GGT	GAT	Gly	Asp	0	1	1.40193	1.50208
YPW1611	Metzger et al. 2016	High fluo.	1C, green	7	58937	G	A	Non synonymous	YGL234W	ADE5	2409	803	238	GGT	GAT	Gly	Asp	0	1	1.52477	1.46431
YPW1600	Metzger et al. 2016	High fluo.	1C, green	7	59609	G	A	Non synonymous	YGL234W	ADE5	2409	803	462	GGT	GAT	Gly	Asp	0	1	1.48652	1.52885
YPW1572	Metzger et al. 2016	High fluo.	1C, green	7	59816	G	A	Non synonymous	YGL234W	ADE5	2409	803	531	GGT	GAT	Gly	Asp	0	1	1.44933	1.46971
YPW1581	Metzger et al. 2016	High fluo.	1C, green	7	59939	G	A	Non synonymous	YGL234W	ADE5	2409	803	572	GGT	GAT	Gly	Asp	0	1	1.50097	1.42704
YPW1565	Metzger et al. 2016	High fluo.	1C, green	7	614911	C	T	Non synonymous	YGR061C	ADE6	4077	1359	352	GGT	GAT	Gly	Asp	0	1	1.45622	1.53169
YPW2038	Metzger et al. 2016	Unenriched	1E, green	7	614605	C	T	Non synonymous	YGR061C	ADE6	4077	1359	454	GGT	GAT	Gly	Asp	0	1	1.46882	1.51175
YPW2021	Metzger et al. 2016	Unenriched	1E, green	7	613165	C	T	Non synonymous	YGR061C	ADE6	4077	1359	934	GGT	GAT	Gly	Asp	0	1	1.47864	1.41246
YPW1587	Metzger et al. 2016	High fluo.	1C, green	7	612639	C	T	Non synonymous	YGR061C	ADE6	4077	1359	1109	TGG	TGA	Trp	Cys	0	1	1.59099	1.48661
YPW1577	Metzger et al. 2016	High fluo.	1C, green	7	612523	C	T	Non synonymous	YGR061C	ADE6	4077	1359	1148	GGT	GAT	Gly	Asp	0	1	1.29525	1.47282
YPW1599	Metzger et al. 2016	High fluo.	1C, green	7	612523	C	T	Non synonymous	YGR061C	ADE6	4077	1359	1148	GGT	GAT	Gly	Asp	0	1	1.53682	NA
