## Supplementary Files 1-19 for "Mutational sources of *trans-*regulatory variation affecting gene expression in *Saccharomyces cerevisiae*": SupplementaryFile5.xls

### Sheet: Legend
Supplementary File 5. Mutations tested in single-site mutants.
Legend
Main header	Subheader	Description
Mutation characteristics	Method	Indicates whether the mutation was identified by BSA-Seq or by Sanger sequencing of a candidate gene.
	Chrom.	Chromosome where the mutation is located.
	Position	Position of the mutation on the chromosome where it is located.
	Ref	Reference allele corresponding to the nucleotide(s) present in the unmutagenized progenitor strain at the mutation position.
	Alt	Alternate allele corresponding to the nucleotide(s) present in the EMS mutant strain at the mutation position.
	Freq. Alt Low Bulk	Frequency of the alternate allele in the low fluorescence bulk.
	Freq. Alt High Bulk	Frequency of the alternate allele in the high fluorescence bulk.
	Signed G-value	G statistic of the test used to compare the mutation frequency in the two bulks. Negative if Freq. Alt Low Bulk > Freq. Alt High Bulk and positive otherwise.
	P-value of G-test	P-value of the G-test used to compare the mutation frequency in the two bulks.
	Linked Mut.	Number of genetically linked mutations with P-value of G-test < 0.001.
	Type	Indicates whether the mutation is a synonymous, nonsynonymous or nonsense change in a coding sequence or if it is an indel.
	Gene	Indicates the systematic name of the gene affected by the mutation if it is exonic or intronic.
	Gene short	Aliases for Gene.
	ORF Length	Length in base pairs of the open reading frame affected by the mutation.
	Prot. Length	Length in amino acids of the protein affected by the mutation.
	Codon	Distance in base pairs between the start codon and the mutation in the open reading frame.
	Ref Codon	Reference codon present in the unmutagenized progenitor strain at the mutation position (if the mutation is exonic).
	Alt Codon	Alternate codon present in the EMS mutant strain (if the mutation is exonic).
	Ref AA	Amino acid encoded by the reference codon (if the mutation is exonic).
	Alt AA	Amino acid encoded by the alternate codon (if the mutation is exonic).
Single site mutants	Strain	Name of the single site mutant carrying the mutation described in Mutation characteristics.
	Method	Gene editing method used to obtain the single site mutant (see Materials and Methods for details).
	Median FSC	Median forward scatter (proxy for cell size) of mutant cells measured by flow cytometry and expressed relative to unmutagenized cells.
	Median Expr.	Median expression of PTDH3-YFP in the single site mutant averaged among replicate populations and expressed relative to the unmutagenized progenitor strain.
	CV Expr.	Coefficient of variation of expression of PTDH3-YFP in the single site mutant averaged among replicate populations and expressed relative to the unmutagenized progenitor strain.
	SD Median Expr.	Standard deviation of the median expression of PTDH3-YFP observed among replicate populations of the single site mutant.
	N rep	Number of replicate populations of the single site mutant analyzed by flow cytometry.
	P-val WT	P-value of the permutation test used to compare the expression level of the single site mutant to the expression level of the unmutagenized progenitor strain.
EMS mutants	Strain	Name of the EMS mutant strain in which the mutation described in Mutation characteristics was identified.
	Collection	Study in which the EMS mutant was first published.
	Selection	Indicates whether the EMS mutant was from a collection of mutants enriched for increased expression (High fluo.), enriched for decreased expression (Low fluo.) or randomly sorted (Random).
	Median Expr.	Median expression of PTDH3-YFP in the EMS mutant averaged among replicate populations and expressed relative to the unmutagenized progenitor strain.
	CV Expr.	Coefficient of variation of expression of PTDH3-YFP in the EMS mutant averaged among replicate populations and expressed relative to the unmutagenized progenitor strain.
	SD Median Expr.	Standard deviation of the median expression of PTDH3-YFP observed among replicate populations of the EMS mutant.
	N rep	Number of replicate populations of the EMS mutant analyzed by flow cytometry.
Statistics	Absolute dif. SS vs EMS	Absolute difference of median expression between the single site mutant and the EMS mutant.
	P-val SS vs EMS	P-value of the t-test used to compare the median expression of the single site mutant to the median expression of the EMS mutant.

### Sheet: Data
Supplementary File 5. Mutations tested in single-site mutants.
Mutation characteristics																				Single Site Mutants								EMS Mutants							Statistics
Method	Chrom.	Position	Ref	Alt	Freq. Alt Low Bulk	Freq. Alt High Bulk	Signed G-value	P-value of G-test	Linked Mut.	Type	Gene	Gene short	ORF Length	Prot. Length	Codon	Ref Codon	Alt Codon	Ref AA	Alt AA	Strain	Method	Median FSC	Median Expr.	CV Expr.	SD Median Expr.	N rep	P-val WT	Strain	Collection	Selection	Median Expr.	CV Expr.	SD Median Expr.	N rep	Absolute dif. SS vs EMS	P-val SS vs EMS
BSA-Seq	4	1007833	G	A	0.758065	0.0737705	-132.2	1.35e-30	1	Non synonymous	YDR270W	CCC2	3015	1005	720	GGG	GAG	Gly	Glu	YPW3190	CRISPR 1	0.995761	0.934988	1.04317	0.0070845	4	0.000165992	YPW2140	Metzger et al. 2016	Random	0.774831	1.04763	0.00421176	3	0.160157	0.00902406
BSA-Seq	8	354250	G	A	0.961538	0.0493827	-160.269	9.88e-37	2	Non synonymous	YHR122W	CIA2	696	232	209	CGT	CAT	Arg	His	YPW3228	CRISPR 2	0.999848	0.812693	1.14607	0.0118611	8	0.000165992	YPW2154	Metzger et al. 2016	Random	0.841888	1.14616	0.0159297	4	0.0291947	0.14882
BSA-Seq	15	838438	G	A	0.0992366	0.461538	42.7883	6.1e-11	1	Non sense	YOR274W	MOD5	1287	429	255	TGG	TGA	Trp	Stop	YPW3198	CRISPR 1	0.994194	1.05894	1.00905	0.00946843	4	0.000165992	YPW2182	Metzger et al. 2016	Random	1.05913	0.900702	0.0169105	4	0.000189798	0.645868
BSA-Seq	14	667747	C	T	0.226415	0.810606	85.4281	2.4e-20	1	Non sense	YNR020C	ATP23	813	271	159	TGG	TAG	Trp	Stop	YPW3191	CRISPR 1	0.983036	0.842229	0.782887	0.01231	8	0.000165992	YPW2204	Metzger et al. 2016	Random	0.875785	0.783687	0.00355707	3	0.0335557	0.0775467
BSA-Seq	13	866236	C	T	0.0127389	0.542714	150.555	1.31e-34	0	Non synonymous	YMR300C	ADE4	1533	511	286	GGT	AGT	Gly	Ser	YPW2910	Perfetto delitto	0.984835	1.14164	0.492831	0.0196684	12	0.000165992	YPW1595	Metzger et al. 2016	High fluo.	1.22169	0.516864	0.00423927	3	0.0800531	0.030343
BSA-Seq	13	866358	G	A	0.333333	0.566502	22.1455	2.53e-06	0	Non synonymous	YMR300C	ADE4	1533	511	245	CCT	CTT	Pro	Leu	YPW2907	Perfetto delitto	0.987011	1.0279	0.698865	0.0242117	4	0.00984843	YPW1509	Metzger et al. 2016	Random	1.06608	1.0211	0.0139548	8	0.0381844	0.157244
BSA-Seq	7	58562	G	A	0	0.405882	101.289	7.95e-24	0	Non synonymous	YGL234W	ADE5	2409	803	694	GGT	GAT	Gly	Asp	YPW3226	CRISPR 1	1.00793	1.36184	0.312481	0.0114313	8	0.000165992	YPW1597	Metzger et al. 2016	High fluo.	1.31415	0.326896	0.00771657	3	0.0476919	0.0426468
BSA-Seq	12	175631	G	A	0.037594	0.452381	68.3495	1.37e-16	0	Non sense	YLR015W	BRE2;CPS60	1518	506	135	TGG	TGA	Trp	Stop	YPW3247	CRISPR 1	1.01418	1.1242	0.829014	0.00372214	3	0.000165992	YPW2067	Metzger et al. 2016	Random	1.11542	1.01219	0.0421109	4	0.00877837	0.307569
BSA-Seq	14	90976	G	A	0.718519	0.443709	-22.283	2.35e-06	0	Non synonymous	YNL288W	CAF40	1122	374	225	GGT	GAT	Gly	Asp	YPW3241	CRISPR 1	0.991952	0.967459	0.939531	0.00811683	3	0.000165992	YPW2037	Metzger et al. 2016	Random	0.956784	1.05776	0.0022838	3	0.0106752	0.307569
BSA-Seq	4	1007782	G	A	0.84507	0.179487	-158.29	2.67e-36	0	Non synonymous	YDR270W	CCC2	3015	1005	703	GGA	GAA	Gly	Glu	YPW2798	Perfetto delitto	0.994851	0.93145	1.03099	0.0185503	8	0.000165992	YPW135	Gruber et al. 2012	Low fluo.	0.842606	1.2498	0.0179697	3	0.0888445	0.0180925
BSA-Seq	5	506668	G	A	0.114286	0.55	41.696	1.07e-10	1	Non synonymous	YER164W	CHD1	4407	1469	426	GGA	GAA	Gly	Glu	YPW2699	Perfetto delitto	1.00225	1.03061	1.01738	0.011176	3	0.00601927	YPW54	Gruber et al. 2012	High fluo.	1.07843	0.83275	0.00474669	3	0.0478147	0.0180925
BSA-Seq	5	508114	G	A	0.0982143	0.509434	46.408	9.6e-12	1	Non synonymous	YER164W	CHD1	4407	1469	908	GGA	GAA	Gly	Glu	YPW2522	Perfetto delitto	1.00461	1.05666	0.995394	0.00356701	4	0.000165992	YPW54	Gruber et al. 2012	High fluo.	1.07843	0.83275	0.00474669	3	0.0217668	0.141131
BSA-Seq	12	83635	G	A	0.790123	0.329268	-36.2519	1.73e-09	0	Non sense	YLL029W	FRA1	2250	750	725	TGG	TGA	Trp	Stop	YPW3202	CRISPR 1	0.999476	0.869671	0.82045	0.00445083	3	0.000165992	YPW2012	Metzger et al. 2016	Random	0.811883	0.838537	0.0026446	3	0.0577878	0.0166203
BSA-Seq	5	460888	C	T	0.919192	0.217391	-118.297	1.49e-27	2	Non synonymous	YER145C	FTR1	1215	405	285	GGA	AGA	Gly	Arg	YPW3161	CRISPR 1	0.997027	0.947168	1.02064	0.00242444	3	0.000165992	YPW2200	Metzger et al. 2016	Random	0.856317	0.793916	0.0366403	4	0.0908511	0.0173584
BSA-Seq	5	461476	C	T	0.964912	0.1	-236.541	2.23e-53	0	Non synonymous	YER145C	FTR1	1215	405	89	GAA	AAA	Glu	Lys	YPW3259	CRISPR 1	0.996834	0.898727	0.980769	0.0019579	4	0.000165992	YPW2100	Metzger et al. 2016	Random	0.886537	0.92386	0.00769433	4	0.0121891	0.402907
BSA-Seq	7	25322	G	A	0.870588	0.321429	-45.7324	1.36e-11	0	Non synonymous	YGL253W	HXK2;HEX1;HKB	1461	487	463	GGT	GAT	Gly	Asp	YPW3245	CRISPR 1	0.986247	0.838899	0.852593	0.0165773	4	0.000165992	YPW2053	Metzger et al. 2016	Random	0.8483	1.13929	0.0322332	4	0.00940129	0.483014
BSA-Seq	15	178565	G	A	0.206186	0.636364	41.9214	9.5e-11	0	Non sense	YOL081W	IRA2;CCS1;GLC4	9240	3080	2499	TGG	TAG	Trp	Stop	YPW3253	CRISPR 1	0.983778	0.913524	0.809879	0.0281457	8	0.000165992	YPW2157	Metzger et al. 2016	Random	0.981813	0.801516	0.0135094	4	0.0682893	0.030343
BSA-Seq	16	196125	C	T	0.828829	0.394495	-45.3554	1.64e-11	0	Non synonymous	YPL184C	MRN1;PTR69	1839	613	555	GGG	GAG	Gly	Glu	YPW3256	CRISPR 1	0.99964	0.895455	0.911759	0.0023406	6	0.000165992	YPW2175	Metzger et al. 2016	Random	0.896985	1.0463	0.00721333	4	0.00153027	0.698012
BSA-Seq	13	428324	C	T	0.124088	0.331034	17.4749	2.91e-05	0	Non synonymous	YMR080C	NAM7;IFS2;MOF4;UPF1	2916	972	435	GGT	GAT	Gly	Asp	YPW2800	Perfetto delitto	1.00305	1.11427	0.919298	0.00920764	8	0.000165992	YPW1575	Metzger et al. 2016	High fluo.	1.14313	0.964767	0.00653772	4	0.0288583	0.119611
BSA-Seq	13	427166	C	T	0.116071	0.478992	37.9084	7.41e-10	0	Non sense	YMR080C	NAM7;IFS2;MOF4;UPF1	2916	972	821	TGG	TAG	Trp	Stop	YPW3250	CRISPR 1	1.00447	1.12023	0.96589	0.0126289	8	0.000165992	YPW2058	Metzger et al. 2016	Random	1.12908	0.92591	0.00837231	4	0.00884881	0.483014
BSA-Seq	13	427165	C	T	0.114865	0.409091	29.8949	4.56e-08	0	Non sense	YMR080C	NAM7;IFS2;MOF4;UPF1	2916	972	821	TGG	TGA	Trp	Stop	YPW3263	CRISPR 1	1.00325	1.11602	0.919599	0.0125221	7	0.000165992	YPW2142	Metzger et al. 2016	Random	1.10803	0.955253	0.0137854	4	0.00798621	0.460281
BSA-Seq	14	199443	C	T	0.89916	0.237624	-107.57	3.34e-25	1	Non synonymous	YNL240C	NAR1	1476	492	179	GGA	AGA	Gly	Arg	YPW2690	Perfetto delitto	1.00031	0.958959	1.12638	0.0262119	4	0.006845	YPW1513	Metzger et al. 2016	Random	0.908584	1.02069	0.0018376	3	0.0503755	0.0306778
BSA-Seq	2	141329	G	A	0.597315	0.225225	-36.3467	1.65e-09	0	Non synonymous	YBL041W	PRE7;PRS3;PTS1	726	242	28	GGT	GAT	Gly	Asp	YPW2525	Perfetto delitto	0.998145	0.907387	0.92642	0.00750107	8	0.000165992	YPW1496	Metzger et al. 2016	Random	0.91187	0.933811	0.00268316	3	0.00448296	0.582576
BSA-Seq	7	414537	C	T	0.718919	0.343373	-50.0778	1.48e-12	1	Non sense	YGL045W	RIM8;PAL3	1629	543	146	CGA	TGA	Arg	Stop	YPW3088	Perfetto delitto	0.998965	0.960834	1.04708	0.00262525	3	0.000165992	YPW1480	Metzger et al. 2016	Random	0.96582	1.07159	0.00454711	3	0.00498587	0.500077
BSA-Seq	7	396943	C	T	0.102564	0.551351	81.7678	1.53e-19	1	Non synonymous	YGL056C	SDS23	1584	528	226	GGT	AGT	Gly	Ser	YPW2794	Perfetto delitto	0.999148	1.06817	0.945658	0.0154628	8	0.000165992	YPW1487	Metzger et al. 2016	Random	1.06726	0.886947	0.00305214	3	0.000910576	0.686313
BSA-Seq	4	1347028	C	T	0	0.216867	33.961	5.62e-09	0	Non sense	YDR443C	SSN2	4263	1421	971	CAA	TAA	Gln	Stop	YPW3091	Perfetto delitto	0.992068	1.05502	1.03731	0.0230537	7	0.0043237	YPW89	Gruber et al. 2012	High fluo.	1.13235	0.749439	0.0241558	4	0.0773291	0.0180925
BSA-Seq	8	311320	G	A	0.125	0.517241	45.5606	1.48e-11	0	Non synonymous	YHR099W	TRA1	11235	3745	2854	GAA	AAA	Glu	Lys	YPW3203	CRISPR 1	0.991014	1.03191	0.79899	0.0113441	8	0.00153232	YPW2013	Metzger et al. 2016	Random	1.03483	0.702532	0.00367784	4	0.00291898	0.62858
BSA-Seq	3	260366	G	A	0	0.547945	108.4	2.19e-25	0	Non synonymous	YCR084C	TUP1	2142	714	696	GGT	GAT	Gly	Asp	YPW3272	CRISPR 2	1.00316	1.03985	0.950018	0.00285567	3	0.000165992	YPW94	Gruber et al. 2012	High fluo.	1.1102	0.808402	0.0285146	4	0.0703528	0.0180925
BSA-Seq	15	977679	C	T	0.988827	0.176471	-206.32	8.71e-47	0	Non sense	YOR344C	TYE7	876	292	131	CAA	TAA	Gln	Stop	YPW2728	Perfetto delitto	0.995675	0.798301	0.949651	0.00847483	7	0.000165992	YPW134	Gruber et al. 2012	Low fluo.	0.752461	1.17051	0.00738196	4	0.0458392	0.030343
BSA-Seq	11	525607	C	T	0.7	0.41	-13.6	0.000225083	0	Non synonymous	YKR048C	NAP1	1254	418	345	GGG	GAG	Gly	Glu	YPW3267	CRISPR 1	0.997935	0.993063	1.00625	0.013122	7	0.388788	YPW1523	Metzger et al. 2016	Random	1.06499	1.23793	0.025421	4	NA	NA
Sanger	15	564714	C	A	NA	NA	NA	NA	0	Non synonymous	YOR128C	ADE2	1716	572	493	CTA	ATA	Leu	Ile	YPW3274	CRISPR 2	0.996458	1.03953	1.22477	0.0178762	4	0.000165992	YPW2217	Metzger et al. 2016	Random	1.11618	0.623077	0.0113246	4	0.0766461	0.25676
Sanger	7	59816	G	A	NA	NA	NA	NA	0	Non synonymous	YGL234W	ADE5	2409	803	531	GGT	GAT	Gly	Asp	YPW3234	CRISPR 1	1.00979	1.37026	0.380629	0.0236031	8	0.000165992	YPW1572	Metzger et al. 2016	High fluo.	1.37067	0.350185	0.00861147	4	0.000405491	0.639298
Sanger	7	59939	G	A	NA	NA	NA	NA	0	Non synonymous	YGL234W	ADE5	2409	803	572	GGT	GAT	Gly	Asp	YPW3225	CRISPR 1	1.01072	1.33647	0.698258	0.034237	8	0.000165992	YPW1581	Metzger et al. 2016	High fluo.	1.35909	0.508381	0.0184552	4	0.0226115	0.283418
Sanger	7	59609	G	A	NA	NA	NA	NA	0	Non synonymous	YGL234W	ADE5	2409	803	462	GGT	GAT	Gly	Asp	YPW3224	CRISPR 1	1.02433	1.44486	0.505583	0.0220468	3	0.000165992	YPW1600	Metzger et al. 2016	High fluo.	1.44351	0.400527	0.00702288	3	0.00135752	0.562479
Sanger	7	58937	G	A	NA	NA	NA	NA	0	Non synonymous	YGL234W	ADE5	2409	803	238	GGT	GAT	Gly	Asp	YPW3221	CRISPR 1	1.00913	1.32824	0.546814	0.0219306	6	0.000165992	YPW1611	Metzger et al. 2016	High fluo.	1.30268	0.525165	0.000531165	2	0.0255573	0.161453
Sanger	7	58703	G	A	NA	NA	NA	NA	0	Non synonymous	YGL234W	ADE5	2409	803	160	GGT	GAT	Gly	Asp	YPW3209	CRISPR 1	1.00842	1.3226	0.563417	0.0311394	6	0.000165992	YPW2146	Metzger et al. 2016	Random	1.31417	0.554693	0.0361854	3	0.00842878	0.568655
Sanger	7	614911	C	T	NA	NA	NA	NA	0	Non synonymous	YGR061C	ADE6	4077	1359	352	GGT	GAT	Gly	Asp	YPW2915	Perfetto delitto	1.0101	1.37813	0.463252	0.0186509	7	0.000165992	YPW1565	Metzger et al. 2016	High fluo.	1.43778	0.339542	0.00168622	3	0.0596459	0.030343
Sanger	7	612523	C	T	NA	NA	NA	NA	0	Non synonymous	YGR061C	ADE6	4077	1359	1148	GGT	GAT	Gly	Asp	YPW2921	Perfetto delitto	1.01442	1.49465	0.420072	0.0256596	4	0.000165992	YPW1577	Metzger et al. 2016	High fluo.	1.43994	0.407498	0.0141937	3	0.0547117	0.0180925
Sanger	7	612639	C	T	NA	NA	NA	NA	0	Non synonymous	YGR061C	ADE6	4077	1359	1109	TGG	TGA	Trp	Cys	YPW2954	Perfetto delitto	1.01275	1.43579	0.373955	0.0101271	6	0.000165992	YPW1587	Metzger et al. 2016	High fluo.	1.4307	0.408795	0.0241682	4	0.00508449	0.534972
Sanger	7	613165	C	T	NA	NA	NA	NA	0	Non synonymous	YGR061C	ADE6	4077	1359	934	GGT	GAT	Gly	Asp	YPW2917	Perfetto delitto	1.00579	1.20069	0.608674	0.0236336	8	0.000165992	YPW2021	Metzger et al. 2016	Random	1.20777	0.600493	0.047828	4	0.00708664	0.412111
Sanger	7	614605	C	T	NA	NA	NA	NA	0	Non synonymous	YGR061C	ADE6	4077	1359	454	GGT	GAT	Gly	Asp	YPW2916	Perfetto delitto	1.01154	1.4595	0.390294	0.0197461	6	0.000165992	YPW2038	Metzger et al. 2016	Random	1.43403	0.386048	0.0157617	3	0.0254745	0.244631
