## Supplementary Files 1-19 for "Mutational sources of *trans-*regulatory variation affecting gene expression in *Saccharomyces cerevisiae*": SupplementaryFile6.xls

### Sheet: Data
Supplementary File 6. Mutations associated with fluorescence level in BSA-Seq experiments.
EMS Mutant	Collection	Selection	Chrom.	Position	Ref	Alt	Freq. Alt Low Bulk	Freq. Alt High Bulk	Signed G-value	P-value	Type	Gene	Gene short	ORF Length	Prot. Length	Codon	Ref Codon	Alt Codon	Ref AA	Alt AA	Linked Mut.	Causal	Expr. EMS Mutant	Expr. Single Site Mutant
YPW1480	Metzger et al. 2016	Unenriched	7	414537	C	T	0.719	0.343373	-50.0778	1.48e-12	Non sense	YGL045W	RIM8;PAL3	1629	543	146	CGA	TGA	Arg	Stop	1	1	0.958567	0.991183
YPW1487	Metzger et al. 2016	Unenriched	7	396943	C	T	0.103	0.551351	81.7678	1.53e-19	Non synonymous	YGL056C	SDS23	1584	528	226	GGT	AGT	Gly	Ser	1	1	1.08838	1.05031
YPW1513	Metzger et al. 2016	Unenriched	14	199443	C	T	0.899	0.237624	-107.57	3.34e-25	Non synonymous	YNL240C	NAR1	1476	492	179	GGA	AGA	Gly	Arg	1	1	0.893121	0.902577
YPW1569	Metzger et al. 2016	High fluo.	13	866455	C	T	0	0.521008	132.62	1.09e-30	Non synonymous	YMR300C	ADE4	1533	511	213	GAA	AAA	Glu	Lys	1	1	1.27037	NA
YPW2200	Metzger et al. 2016	Unenriched	5	460888	C	T	0.919192	0.217391	-118.297	1.49e-27	Non synonymous	YER145C	FTR1	1215	405	285	GGA	AGA	Gly	Arg	2	1	0.87851	0.908009
YPW2224	Metzger et al. 2016	Unenriched	2	547764	C	T	0.5	0	-84.4618	3.92e-20	Non synonymous	YBR153W	RIB7	735	245	102	CCA	CTA	Pro	Leu	2	1	1.09569	NA
YPW2140	Metzger et al. 2016	Unenriched	4	1007833	G	A	0.758065	0.0737705	-132.2	1.35e-30	Non synonymous	YDR270W	CCC2	3015	1005	720	GGG	GAG	Gly	Glu	1	1	0.782243	0.909884
YPW2154	Metzger et al. 2016	Unenriched	8	354250	G	A	0.961538	0.0493827	-160.269	9.88e-37	Non synonymous	YHR122W	CIA2	696	232	209	CGT	CAT	Arg	His	2	1	0.831707	0.804085
YPW2158	Metzger et al. 2016	Unenriched	14	263064	C	T	0.258065	0.510417	12.7787	0.000350585	Non synonymous	YNL201C	PSY2	2577	859	47	GGG	GAG	Gly	Glu	2	1	1.06081	NA
YPW2182	Metzger et al. 2016	Unenriched	15	838438	G	A	0.0992366	0.461538	42.7883	6.1e-11	Non sense	YOR274W	MOD5	1287	429	255	TGG	TGA	Trp	Stop	1	2	1.06445	1.05855
YPW2204	Metzger et al. 2016	Unenriched	14	667747	C	T	0.226415	0.810606	85.4281	2.4e-20	Non sense	YNR020C	ATP23	813	271	159	TGG	TAG	Trp	Stop	1	1	0.961148	0.962018
YPW54	Gruber et al. 2012	High fluo.	5	506668	G	A	0.114286	0.55	41.696	1.07e-10	Non synonymous	YER164W	CHD1	4407	1469	426	GGA	GAA	Gly	Glu	1	2	1.07843	1.03678
YPW54	Gruber et al. 2012	High fluo.	5	508114	G	A	0.0982143	0.509434	46.408	9.6e-12	Non synonymous	YER164W	CHD1	4407	1469	908	GGA	GAA	Gly	Glu	1	2	1.07843	1.00841
YPW1496	Metzger et al. 2016	Unenriched	2	141329	G	A	0.597315	0.225225	-36.3467	1.65e-09	Non synonymous	YBL041W	PRE7;PRS3;PTS1	726	242	28	GGT	GAT	Gly	Asp	0	1	0.952137	0.949207
YPW1509	Metzger et al. 2016	Unenriched	13	866358	G	A	0.333333	0.566502	22.1455	2.53e-06	Non synonymous	YMR300C	ADE4	1533	511	245	CCT	CTT	Pro	Leu	0	1	1.05985	0.983604
YPW1575	Metzger et al. 2016	High fluo.	13	428324	C	T	0.124088	0.331034	17.4749	2.91e-05	Non synonymous	YMR080C	NAM7;IFS2;MOF4;UPF1	2916	972	435	GGT	GAT	Gly	Asp	0	1	1.14268	1.08393
YPW1595	Metzger et al. 2016	High fluo.	13	866236	C	T	0.0127389	0.542714	150.555	1.31e-34	Non synonymous	YMR300C	ADE4	1533	511	286	GGT	AGT	Gly	Ser	0	1	1.39168	1.1592
YPW1597	Metzger et al. 2016	High fluo.	4	1006999	G	A	0.554545	0.189189	-37.4342	9.45e-10	Non synonymous	YDR270W	CCC2	3015	1005	442	GGG	GAG	Gly	Glu	0	2	1.3486	NA
YPW1597	Metzger et al. 2016	High fluo.	7	58562	G	A	0	0.405882	101.289	7.95e-24	Non synonymous	YGL234W	ADE5	2409	803	694	GGT	GAT	Gly	Asp	0	2	1.3486	1.48231
YPW2012	Metzger et al. 2016	Unenriched	12	83635	G	A	0.790123	0.329268	-36.2519	1.73e-09	Non sense	YLL029W	FRA1	2250	750	725	TGG	TGA	Trp	Stop	0	1	0.880839	0.91774
YPW2013	Metzger et al. 2016	Unenriched	8	311320	G	A	0.125	0.517241	45.5606	1.48e-11	Non synonymous	YHR099W	TRA1	11235	3745	2854	GAA	AAA	Glu	Lys	0	2	1.05432	1.04697
YPW2013	Metzger et al. 2016	Unenriched	12	332166	G	C	0.435185	0.166667	-14.2375	0.000161124	Intergenic	YLR095C; YLR096W	IOC2; KIN2	NA	NA	NA	NA	NA	NA	NA	0	2	1.05432	NA
YPW2014	Metzger et al. 2016	Unenriched	14	370382	G	A	0.123457	0.642857	53.2622	2.92e-13	Non sense	YNL136W	EAF7	1278	426	5	TGG	TGA	Trp	Stop	0	1	1.06691	NA
YPW2022	Metzger et al. 2016	Unenriched	8	451664	G	A	0	0.20155	36.0904	1.88e-09	Non synonymous	YHR174W	ENO2;ENOB	1314	438	113	GGT	GAT	Gly	Asp	0	1	1.07779	NA
YPW2036	Metzger et al. 2016	Unenriched	4	220210	C	T	0.166667	0.530612	29.0815	6.94e-08	Non synonymous	YDL134C	PPH21	1110	370	188	GGG	AGG	Gly	Arg	0	1	1.10726	NA
YPW2037	Metzger et al. 2016	Unenriched	14	90976	G	A	0.718519	0.443709	-22.283	2.35e-06	Non synonymous	YNL288W	CAF40	1122	374	225	GGT	GAT	Gly	Asp	0	1	0.948108	0.967459
YPW2053	Metzger et al. 2016	Unenriched	7	25322	G	A	0.870588	0.321429	-45.7324	1.36e-11	Non synonymous	YGL253W	HXK2;HEX1;HKB	1461	487	463	GGT	GAT	Gly	Asp	0	2	0.837811	0.854376
YPW2053	Metzger et al. 2016	Unenriched	13	523059	C	T	0.663462	0.442623	-11.0853	0.000870166	Non sense	YMR127C	SAS2;ESO1	1017	339	96	TGG	TAG	Trp	Stop	0	2	0.837811	NA
YPW2058	Metzger et al. 2016	Unenriched	13	427166	C	T	0.116071	0.478992	37.9084	7.41e-10	Non sense	YMR080C	NAM7;IFS2;MOF4;UPF1	2916	972	821	TGG	TAG	Trp	Stop	0	1	1.11498	1.09024
YPW2067	Metzger et al. 2016	Unenriched	12	175631	G	A	0.037594	0.452381	68.3495	1.37e-16	Non sense	YLR015W	BRE2;CPS60	1518	506	135	TGG	TGA	Trp	Stop	0	1	1.07977	1.02629
YPW2077	Metzger et al. 2016	Unenriched	14	265483	C	T	0.697987	0.490741	-11.2316	0.000804184	Non synonymous	YNL199C	GCR2	1605	535	350	GAT	AAT	Asp	Asn	0	1	1.07367	NA
YPW2100	Metzger et al. 2016	Unenriched	5	461476	C	T	0.964912	0.1	-236.541	2.23e-53	Non synonymous	YER145C	FTR1	1215	405	89	GAA	AAA	Glu	Lys	0	1	0.805867	0.805048
YPW2106	Metzger et al. 2016	Unenriched	12	416532	C	T	0.446281	0.670103	11.345	0.000756526	Non synonymous	YLR136C	TIS11;CTH2	858	286	43	GAG	AAG	Glu	Lys	0	1	1.4419	NA
YPW2139	Metzger et al. 2016	Unenriched	2	211564	C	T	0.126316	0.326923	10.8446	0.000990823	Non sense	YBL008W	HIR1	2523	841	638	CGA	TGA	Arg	Stop	0	1	1.08946	NA
YPW2142	Metzger et al. 2016	Unenriched	12	852773	C	T	0.378947	0.671642	13.5519	0.000232055	Non synonymous	YLR363C	NMD4	657	219	127	GGA	AGA	Gly	Arg	0	2	1.09751	NA
YPW2142	Metzger et al. 2016	Unenriched	13	427165	C	T	0.114865	0.409091	29.8949	4.56e-08	Non sense	YMR080C	NAM7;IFS2;MOF4;UPF1	2916	972	821	TGG	TGA	Trp	Stop	0	2	1.09751	1.07509
YPW2155	Metzger et al. 2016	Unenriched	2	505077	G	A	0.230769	0.495146	17.6602	2.64e-05	Non synonymous	YBR135W	CKS1	453	151	75	AGA	AAA	Arg	Lys	0	2	1.14548	NA
YPW2155	Metzger et al. 2016	Unenriched	11	518696	G	A	0.521739	0.257143	-11.7039	0.000623701	Non synonymous	YKR041W	YKR041W	753	251	167	GAC	AAC	Asp	Asn	0	2	1.14548	NA
YPW2157	Metzger et al. 2016	Unenriched	15	178565	G	A	0.206186	0.636364	41.9214	9.5e-11	Non sense	YOL081W	IRA2;CCS1;GLC4	9240	3080	2499	TGG	TAG	Trp	Stop	0	1	1.06979	0.972584
YPW2165	Metzger et al. 2016	Unenriched	15	978067	C	T	0.9	0.230769	-44.4342	2.63e-11	Non synonymous	YOR344C	TYE7;SGC1	876	292	1	ATG	ATA	Met	Ile	0	1	0.858547	NA
YPW2175	Metzger et al. 2016	Unenriched	16	196125	C	T	0.828829	0.394495	-45.3554	1.64e-11	Non synonymous	YPL184C	MRN1;PTR69	1839	613	555	GGG	GAG	Gly	Glu	0	1	0.908129	0.936867
YPW2232	Metzger et al. 2016	Unenriched	16	672105	C	T	0.107143	0.284404	10.9595	0.000931266	Non synonymous	YPR056W	TFB4	1017	339	327	CCA	CTA	Pro	Leu	0	1	1.05522	NA
YPW2182	Metzger et al. 2016	Unenriched	4	1465714	G	A	0.303704	0.528455	13.449	0.00024513	Non synonymous	YDR507C	GIN4	3429	1143	25	CTC	TTC	Leu	Phe	0	2	1.06445	NA
YPW2185	Metzger et al. 2016	Unenriched	16	219412	G	A	0.179688	0.374046	13.2019	0.000279661	Non synonymous	YPL175W	SPT14;CWH6;GPI3	1359	453	228	GTT	ATT	Val	Ile	0	1	0.914201	NA
YPW135	Gruber et al. 2012	Low fluo.	4	1007782	G	A	0.84507	0.179487	-158.29	2.67e-36	Non synonymous	YDR270W	CCC2	3015	1005	703	GGA	GAA	Gly	Glu	0	1	0.849697	0.92668
YPW102	Gruber et al. 2012	Low fluo.	16	679727	G	A	0.960784	0.298701	-96.848	7.49e-23	Non synonymous	YPR065W	ROX1	1107	369	12	AGA	AAA	Arg	Lys	0	1	0.910362	NA
YPW89	Gruber et al. 2012	High fluo.	4	1347028	C	T	0	0.216867	33.961	5.62e-09	Non sense	YDR443C	SSN2	4263	1421	971	CAA	TAA	Gln	Stop	0	1	1.21987	1.0706
YPW94	Gruber et al. 2012	High fluo.	3	260366	G	A	0	0.547945	108.4	2.19e-25	Non synonymous	YCR084C	TUP1	2142	714	696	GGT	GAT	Gly	Asp	0	1	1.11623	1.0389
YPW134	Gruber et al. 2012	Low fluo.	15	977679	C	T	0.988827	0.176	-206.32	8.71e-47	Non sense	YOR344C	TYE7	876	292	131	CAA	TAA	Gln	Stop	0	1	0.776251	0.854008
YPW2109	Metzger et al. 2016	Unenriched	1	NA	chr.1_1x	chr.1_2x	NA	NA	NA	NA	Aneuploidy	NA	NA	NA	NA	NA	NA	NA	NA	NA	0	1	0.894101	NA
YPW2223	Metzger et al. 2016	Unenriched	5	NA	chr.5_1x	chr.5_2x	NA	NA	NA	NA	Aneuploidy	NA	NA	NA	NA	NA	NA	NA	NA	NA	0	1	0.858294	NA
YPW2197	Metzger et al. 2016	Unenriched	1	NA	chr.1_1x	chr.1_2x	NA	NA	NA	NA	Aneuploidy	NA	NA	NA	NA	NA	NA	NA	NA	NA	0	1	0.881086	NA
