## Supplementary Files 1-19 for "Mutational sources of *trans-*regulatory variation affecting gene expression in *Saccharomyces cerevisiae*": SupplementaryFile7.xls

### Sheet: Data
Supplementary File 7. Targeted mutagenesis of RAP1 residues making direct contact with DNA.
Target residue		Synonymous change	"Mild" nonsynonymous change	"Strong" nonsynonymous change	Rationale
His-385 CAT	New amino acid	His	Ala	Asp	Forms a hydrophobic pocket around methyl group of thymidine, also binds with oxygen of G9'
	Mutated codon	CAC	GCT	GAT
	Exchangeability	-	462	141
	Positive colonies	6	0	0
	Median expression	0.999	-	-
Asn-401 AAT	New amino acid	Asn	Ala	Ile	Directly H-bonds with bases in 'CCC' motif
	Mutated codon	AAC	GCT	ATT
	Exchangeability	-	400	184
	Positive colonies	4	0	0
	Median expression	0.994	-	-
Arg-404 AGG	New amino acid	Arg	Lys	Met	Directly H-bonds with bases in 'CCC' motif
	Mutated codon	AGA	AAG	ATG
	Exchangeability	-	306	68
	Positive colonies	5	0	0
	Median expression	1.001	-	-
Pro-589 CCT	New amino acid	Pro	Ala	Ser	Carbonyl oxygen binds with C10 of canonical sequence, forms a hydrophobic pocket around methyl group of thymidine
	Mutated codon	CCA	GCT	TCT
	Exchangeability	-	454	392
	Positive colonies	5	5	3
	Median expression	1.009	0.989	1.011
Gly-590 GGC	New amino acid	Gly	Ala	Arg	Carbonyl oxygen binds with C10 of canonical sequence
	Mutated codon	GGA	GCC	CGC
	Exchangeability	-	369	178
	Positive colonies	7	1	0
	Median expression	0.998	1.143	-
