## Supplementary Files 1-19 for "Mutational sources of *trans-*regulatory variation affecting gene expression in *Saccharomyces cerevisiae*": SupplementaryFile8.xls

### Sheet: Legend
Supplementary File 8
List of GO terms overrepresented in genes hit by causative mutations relative to genes hit by neutral mutations.
Legend
Tabs	Content
Panther_Biological_Process	Enrichment analysis of gene ontology terms belonging to the Biological Process category.
Panther_Molecular_Function	Enrichment analysis of gene ontology terms belonging to the Molecular Function category.
Panther_Cellular_Component	Enrichment analysis of gene ontology terms belonging to the Cellular Component category.
Panther_Pathways	Enrichment analysis of genetic pathways included in the PANTHER database.
Neutral.txt	Reference list: Genes harboring mutations not associated with PTDH3-YFP expression level in the EMS mutants.
Causal.txt	Analyzed list: Genes harboring mutations associated with PTDH3-YFP expression level in the EMS mutants.
Headers	Description
GO Term	Gene Ontology term.
Description	Quick description of the Gene Ontology term.
Neutral.txt - REFLIST (940)	Observed number of genes in the Neutral.txt list associated with the GO term.
Causal.txt (39)	Observed number of genes in the Causal.txt list associated with the GO term.
Causal.txt (expected)	Expected number of genes to be associated with the GO term from the Causal.txt list.
Causal.txt (fold Enrichment)	Observed number of genes divided by expected number of genes associated with the GO term from the Causal.txt list.
Causal.txt (raw P-value)	P-value of Fisher's exact test used to assess the statistical significance of the fold enrichment.

### Sheet: Panther_Biological_Process
Analysis Type:	PANTHER Overrepresentation Test (Released 20200407)
Annotation Version and Release Date:	GO Ontology database DOI: 10.5281/zenodo.3727280 Released 2020-03-23
Analyzed List:	Coding.txt (Saccharomyces cerevisiae)
Reference List:	Neutral.txt (Saccharomyces cerevisiae)
Test Type:	FISHER
Correction:	NONE
Annotation Data Set:	GO biological process complete
GO Term	Description	Neutral.txt - REFLIST (940)	Causal.txt (39)	Causal.txt (expected)	Causal.txt (fold Enrichment)	Causal.txt (raw P-value)
GO:0006334	nucleosome assembly	1	2	0.04	48.21	0.00453
GO:0046040	IMP metabolic process	2	4	0.08	48.21	3.06e-05
GO:0046015	regulation of transcription by glucose	1	2	0.04	48.21	0.00453
GO:0006189	de novo' IMP biosynthetic process	2	4	0.08	48.21	3.06e-05
GO:0006188	IMP biosynthetic process	2	4	0.08	48.21	3.06e-05
GO:0009185	ribonucleoside diphosphate metabolic process	2	2	0.08	24.1	0.00882
GO:0009179	purine ribonucleoside diphosphate metabolic process	2	2	0.08	24.1	0.00882
GO:0009168	purine ribonucleoside monophosphate biosynthetic process	4	4	0.17	24.1	0.000135
GO:0009167	purine ribonucleoside monophosphate metabolic process	4	4	0.17	24.1	0.000135
GO:0009135	purine nucleoside diphosphate metabolic process	2	2	0.08	24.1	0.00882
GO:0009127	purine nucleoside monophosphate biosynthetic process	4	4	0.17	24.1	0.000135
GO:0009126	purine nucleoside monophosphate metabolic process	4	4	0.17	24.1	0.000135
GO:0043486	histone exchange	2	2	0.08	24.1	0.00882
GO:0071248	cellular response to metal ion	2	2	0.08	24.1	0.00882
GO:0071241	cellular response to inorganic substance	2	2	0.08	24.1	0.00882
GO:0060303	regulation of nucleosome density	2	2	0.08	24.1	0.00882
GO:0046031	ADP metabolic process	2	2	0.08	24.1	0.00882
GO:0006144	purine nucleobase metabolic process	4	4	0.17	24.1	0.000135
GO:0006757	ATP generation from ADP	2	2	0.08	24.1	0.00882
GO:0006096	glycolytic process	2	2	0.08	24.1	0.00882
GO:0006006	glucose metabolic process	2	2	0.08	24.1	0.00882
GO:0009113	purine nucleobase biosynthetic process	3	3	0.12	24.1	0.00108
GO:0042440	pigment metabolic process	4	3	0.17	18.08	0.00183
GO:0046148	pigment biosynthetic process	4	3	0.17	18.08	0.00183
GO:0046939	nucleotide phosphorylation	3	2	0.12	16.07	0.0143
GO:0009132	nucleoside diphosphate metabolic process	3	2	0.12	16.07	0.0143
GO:0016226	iron-sulfur cluster assembly	3	2	0.12	16.07	0.0143
GO:0006165	nucleoside diphosphate phosphorylation	3	2	0.12	16.07	0.0143
GO:0031163	metallo-sulfur cluster assembly	3	2	0.12	16.07	0.0143
GO:0006475	internal protein amino acid acetylation	5	3	0.21	14.46	0.00285
GO:0018394	peptidyl-lysine acetylation	5	3	0.21	14.46	0.00285
GO:0018393	internal peptidyl-lysine acetylation	5	3	0.21	14.46	0.00285
GO:0016573	histone acetylation	5	3	0.21	14.46	0.00285
GO:0009161	ribonucleoside monophosphate metabolic process	7	4	0.29	13.77	0.000582
GO:0009156	ribonucleoside monophosphate biosynthetic process	7	4	0.29	13.77	0.000582
GO:0009124	nucleoside monophosphate biosynthetic process	7	4	0.29	13.77	0.000582
GO:0009152	purine ribonucleotide biosynthetic process	8	4	0.33	12.05	0.000848
GO:0031497	chromatin assembly	8	4	0.33	12.05	0.000848
GO:0006090	pyruvate metabolic process	4	2	0.17	12.05	0.021
GO:0009112	nucleobase metabolic process	9	4	0.37	10.71	0.00119
GO:0006473	protein acetylation	7	3	0.29	10.33	0.00578
GO:0046112	nucleobase biosynthetic process	7	3	0.29	10.33	0.00578
GO:0009150	purine ribonucleotide metabolic process	15	6	0.62	9.64	9.44e-05
GO:0009123	nucleoside monophosphate metabolic process	10	4	0.41	9.64	0.00162
GO:0034219	carbohydrate transmembrane transport	5	2	0.21	9.64	0.0286
GO:0006164	purine nucleotide biosynthetic process	10	4	0.41	9.64	0.00162
GO:0016584	nucleosome positioning	5	2	0.21	9.64	0.0286
GO:0007117	budding cell bud growth	8	3	0.33	9.04	0.00773
GO:0072522	purine-containing compound biosynthetic process	11	4	0.46	8.76	0.00214
GO:0034728	nucleosome organization	17	6	0.71	8.51	0.000165
GO:0006163	purine nucleotide metabolic process	17	6	0.71	8.51	0.000165
GO:0006541	glutamine metabolic process	6	2	0.25	8.03	0.0372
GO:0008643	carbohydrate transport	6	2	0.25	8.03	0.0372
GO:0043543	protein acylation	9	3	0.37	8.03	0.01
GO:0046034	ATP metabolic process	6	2	0.25	8.03	0.0372
GO:0010038	response to metal ion	6	2	0.25	8.03	0.0372
GO:0055072	iron ion homeostasis	9	3	0.37	8.03	0.01
GO:0009260	ribonucleotide biosynthetic process	13	4	0.54	7.42	0.00353
GO:0010648	negative regulation of cell communication	10	3	0.41	7.23	0.0127
GO:0023057	negative regulation of signaling	10	3	0.41	7.23	0.0127
GO:0009968	negative regulation of signal transduction	10	3	0.41	7.23	0.0127
GO:0009259	ribonucleotide metabolic process	20	6	0.83	7.23	0.000345
GO:0072521	purine-containing compound metabolic process	21	6	0.87	6.89	0.000431
GO:0006470	protein dephosphorylation	7	2	0.29	6.89	0.0467
GO:2001020	regulation of response to DNA damage stimulus	7	2	0.29	6.89	0.0467
GO:0006333	chromatin assembly or disassembly	14	4	0.58	6.89	0.00441
GO:0006323	DNA packaging	14	4	0.58	6.89	0.00441
GO:0019318	hexose metabolic process	7	2	0.29	6.89	0.0467
GO:0019954	asexual reproduction	11	3	0.46	6.57	0.0157
GO:0007114	cell budding	11	3	0.46	6.57	0.0157
GO:0019693	ribose phosphate metabolic process	22	6	0.91	6.57	0.000533
GO:0043044	ATP-dependent chromatin remodeling	11	3	0.46	6.57	0.0157
GO:0046390	ribose phosphate biosynthetic process	15	4	0.62	6.43	0.00542
GO:0048585	negative regulation of response to stimulus	12	3	0.5	6.03	0.0191
GO:0000122	negative regulation of transcription by RNA polymerase II	25	6	1.04	5.78	0.000952
GO:0006368	transcription elongation from RNA polymerase II promoter	13	3	0.54	5.56	0.0229
GO:0055076	transition metal ion homeostasis	13	3	0.54	5.56	0.0229
GO:0045814	negative regulation of gene expression, epigenetic	22	5	0.91	5.48	0.00327
GO:0097549	chromatin organization involved in negative regulation of transcription	22	5	0.91	5.48	0.00327
GO:0006342	chromatin silencing	22	5	0.91	5.48	0.00327
GO:0016570	histone modification	22	5	0.91	5.48	0.00327
GO:0016569	covalent chromatin modification	22	5	0.91	5.48	0.00327
GO:0034401	chromatin organization involved in regulation of transcription	22	5	0.91	5.48	0.00327
GO:0006354	DNA-templated transcription, elongation	14	3	0.58	5.16	0.027
GO:0045892	negative regulation of transcription, DNA-templated	45	9	1.87	4.82	0.000142
GO:0016458	gene silencing	25	5	1.04	4.82	0.00529
GO:0018205	peptidyl-lysine modification	20	4	0.83	4.82	0.0129
GO:0071824	protein-DNA complex subunit organization	31	6	1.29	4.67	0.00252
GO:1902679	negative regulation of RNA biosynthetic process	47	9	1.95	4.62	0.00019
GO:1903507	negative regulation of nucleic acid-templated transcription	47	9	1.95	4.62	0.00019
GO:0051253	negative regulation of RNA metabolic process	48	9	1.99	4.52	0.00022
GO:0006325	chromatin organization	64	12	2.66	4.52	1.44e-05
GO:2000113	negative regulation of cellular macromolecule biosynthetic process	60	11	2.49	4.42	4.4e-05
GO:0006338	chromatin remodeling	22	4	0.91	4.38	0.0171
GO:0010558	negative regulation of macromolecule biosynthetic process	62	11	2.57	4.28	5.78e-05
GO:0040029	regulation of gene expression, epigenetic	29	5	1.2	4.16	0.00918
GO:0009117	nucleotide metabolic process	35	6	1.45	4.13	0.00432
GO:0006753	nucleoside phosphate metabolic process	35	6	1.45	4.13	0.00432
GO:0031327	negative regulation of cellular biosynthetic process	67	11	2.78	3.96	0.00011
GO:0009890	negative regulation of biosynthetic process	67	11	2.78	3.96	0.00011
GO:0009165	nucleotide biosynthetic process	25	4	1.04	3.86	0.0249
GO:1901293	nucleoside phosphate biosynthetic process	25	4	1.04	3.86	0.0249
GO:0006357	regulation of transcription by RNA polymerase II	92	14	3.82	3.67	1.97e-05
GO:0045934	negative regulation of nucleobase-containing compound metabolic process	60	9	2.49	3.62	0.000975
GO:0071103	DNA conformation change	27	4	1.12	3.57	0.0311
GO:0040007	growth	27	4	1.12	3.57	0.0311
GO:0010629	negative regulation of gene expression	75	11	3.11	3.54	0.000275
GO:2001141	regulation of RNA biosynthetic process	123	18	5.1	3.53	1.09e-06
GO:0006355	regulation of transcription, DNA-templated	123	18	5.1	3.53	1.09e-06
GO:1903506	regulation of nucleic acid-templated transcription	123	18	5.1	3.53	1.09e-06
GO:0055086	nucleobase-containing small molecule metabolic process	41	6	1.7	3.53	0.00864
GO:0006366	transcription by RNA polymerase II	29	4	1.2	3.32	0.0382
GO:0051172	negative regulation of nitrogen compound metabolic process	81	11	3.36	3.27	0.00051
GO:0051252	regulation of RNA metabolic process	133	18	5.52	3.26	3.19e-06
GO:0019219	regulation of nucleobase-containing compound metabolic process	148	19	6.14	3.09	3e-06
GO:0048523	negative regulation of cellular process	120	15	4.98	3.01	7.77e-05
GO:2000112	regulation of cellular macromolecule biosynthetic process	161	20	6.68	2.99	2.2e-06
GO:0031324	negative regulation of cellular metabolic process	89	11	3.69	2.98	0.00107
GO:0010556	regulation of macromolecule biosynthetic process	163	20	6.76	2.96	2.66e-06
GO:0010605	negative regulation of macromolecule metabolic process	100	12	4.15	2.89	0.000754
GO:0010468	regulation of gene expression	176	21	7.3	2.88	1.87e-06
GO:0031326	regulation of cellular biosynthetic process	170	20	7.05	2.84	5.01e-06
GO:0009889	regulation of biosynthetic process	170	20	7.05	2.84	5.01e-06
GO:1901137	carbohydrate derivative biosynthetic process	43	5	1.78	2.8	0.0374
GO:0051276	chromosome organization	105	12	4.36	2.75	0.00114
GO:0048519	negative regulation of biological process	141	16	5.85	2.74	0.000121
GO:0009892	negative regulation of metabolic process	108	12	4.48	2.68	0.00144
GO:0045935	positive regulation of nucleobase-containing compound metabolic process	82	9	3.4	2.65	0.00706
GO:0033043	regulation of organelle organization	68	7	2.82	2.48	0.0244
GO:1901135	carbohydrate derivative metabolic process	69	7	2.86	2.45	0.0261
GO:0045944	positive regulation of transcription by RNA polymerase II	69	7	2.86	2.45	0.0261
GO:0051171	regulation of nitrogen compound metabolic process	208	21	8.63	2.43	2.55e-05
GO:0080090	regulation of primary metabolic process	217	21	9	2.33	6.34e-05
GO:0019637	organophosphate metabolic process	73	7	3.03	2.31	0.0336
GO:0060255	regulation of macromolecule metabolic process	231	22	9.58	2.3	4.05e-05
GO:0031323	regulation of cellular metabolic process	228	21	9.46	2.22	0.00011
GO:0018130	heterocycle biosynthetic process	100	9	4.15	2.17	0.0316
GO:0019222	regulation of metabolic process	249	22	10.33	2.13	0.00015
GO:0034654	nucleobase-containing compound biosynthetic process	91	8	3.78	2.12	0.0499
GO:0031325	positive regulation of cellular metabolic process	120	10	4.98	2.01	0.0288
GO:1901362	organic cyclic compound biosynthetic process	108	9	4.48	2.01	0.0406
GO:0051173	positive regulation of nitrogen compound metabolic process	109	9	4.52	1.99	0.0421
GO:0006796	phosphate-containing compound metabolic process	138	11	5.73	1.92	0.0365
GO:0050794	regulation of cellular process	320	25	13.28	1.88	0.000228
GO:0006793	phosphorus metabolic process	142	11	5.89	1.87	0.0398
GO:0050789	regulation of biological process	341	26	14.15	1.84	0.000267
GO:0006464	cellular protein modification process	145	11	6.02	1.83	0.0429
GO:0036211	protein modification process	145	11	6.02	1.83	0.0429
GO:0006139	nucleobase-containing compound metabolic process	245	18	10.16	1.77	0.00895
GO:0046483	heterocycle metabolic process	260	19	10.79	1.76	0.00631
GO:1901360	organic cyclic compound metabolic process	270	19	11.2	1.7	0.0112
GO:0006725	cellular aromatic compound metabolic process	256	18	10.62	1.69	0.0165
GO:0065007	biological regulation	403	28	16.72	1.67	0.000438
GO:1901564	organonitrogen compound metabolic process	328	22	13.61	1.62	0.00961
GO:0034641	cellular nitrogen compound metabolic process	292	19	12.11	1.57	0.0335
GO:0006807	nitrogen compound metabolic process	482	28	20	1.4	0.0136

### Sheet: Panther_Molecular_Function
Analysis Type:	PANTHER Overrepresentation Test (Released 20200407)
Annotation Version and Release Date:	GO Ontology database DOI: 10.5281/zenodo.3727280 Released 2020-03-23
Analyzed List:	Coding.txt (Saccharomyces cerevisiae)
Reference List:	Neutral.txt (Saccharomyces cerevisiae)
Test Type:	FISHER
Correction:	NONE
Annotation Data Set:	GO molecular function complete
GO Term	Description	Neutral.txt - REFLIST (940)	Causal.txt (39)	Causal.txt (expected)	Causal.txt (fold Enrichment)	Causal.txt (raw P-value)
GO:0072509	divalent inorganic cation transmembrane transporter activity	2	2	0.08	24.1	0.00882
GO:0003714	transcription corepressor activity	4	3	0.17	18.08	0.00183
GO:0061733	peptide-lysine-N-acetyltransferase activity	3	2	0.12	16.07	0.0143
GO:0004402	histone acetyltransferase activity	3	2	0.12	16.07	0.0143
GO:0003712	transcription coregulator activity	11	5	0.46	10.96	0.000245
GO:0034212	peptide N-acetyltransferase activity	5	2	0.21	9.64	0.0286
GO:0046915	transition metal ion transmembrane transporter activity	5	2	0.21	9.64	0.0286
GO:0042393	histone binding	13	5	0.54	9.27	0.000453
GO:0140110	transcription regulator activity	51	7	2.12	3.31	0.00613
GO:0046872	metal ion binding	153	14	6.35	2.21	0.00362
GO:0043169	cation binding	157	14	6.51	2.15	0.00432

### Sheet: Panther_Cellular_Component
Analysis Type:	PANTHER Overrepresentation Test (Released 20200407)
Annotation Version and Release Date:	GO Ontology database DOI: 10.5281/zenodo.3727280 Released 2020-03-23
Analyzed List:	Coding.txt (Saccharomyces cerevisiae)
Reference List:	Neutral.txt (Saccharomyces cerevisiae)
Test Type:	FISHER
Correction:	NONE
Annotation Data Set:	GO cellular component complete
GO Term	Description	Neutral.txt - REFLIST (940)	Causal.txt (39)	Causal.txt (expected)	Causal.txt (fold Enrichment)	Causal.txt (raw P-value)
GO:0043189	H4/H2A histone acetyltransferase complex	2	3	0.08	36.15	0.000554
GO:0035267	NuA4 histone acetyltransferase complex	2	3	0.08	36.15	0.000554
GO:1902562	H4 histone acetyltransferase complex	3	3	0.12	24.1	0.00108
GO:0008287	protein serine/threonine phosphatase complex	3	2	0.12	16.07	0.0143
GO:1903293	phosphatase complex	3	2	0.12	16.07	0.0143
GO:0000123	histone acetyltransferase complex	7	4	0.29	13.77	0.000582
GO:0000124	SAGA complex	4	2	0.17	12.05	0.021
GO:0046695	SLIK (SAGA-like) complex	4	2	0.17	12.05	0.021
GO:1902493	acetyltransferase complex	9	4	0.37	10.71	0.00119
GO:0031248	protein acetyltransferase complex	9	4	0.37	10.71	0.00119
GO:0070461	SAGA-type complex	5	2	0.21	9.64	0.0286
GO:0000932	P-body	9	3	0.37	8.03	0.01
GO:0009898	cytoplasmic side of plasma membrane	7	2	0.29	6.89	0.0467
GO:1905368	peptidase complex	12	3	0.5	6.03	0.0191
GO:0000790	nuclear chromatin	41	6	1.7	3.53	0.00864
GO:0035770	ribonucleoprotein granule	29	4	1.2	3.32	0.0382
GO:0036464	cytoplasmic ribonucleoprotein granule	29	4	1.2	3.32	0.0382
GO:0000785	chromatin	51	6	2.12	2.84	0.0217
GO:0005654	nucleoplasm	62	7	2.57	2.72	0.0159
GO:1990234	transferase complex	71	8	2.95	2.72	0.00985
GO:0000228	nuclear chromosome	68	7	2.82	2.48	0.0244
GO:1902494	catalytic complex	128	13	5.31	2.45	0.00187
GO:0031981	nuclear lumen	146	12	6.06	1.98	0.023
GO:0005634	nucleus	400	27	16.6	1.63	0.00144
GO:0032991	protein-containing complex	329	20	13.65	1.47	0.0416

### Sheet: Panther_Pathways
Analysis Type:	PANTHER Overrepresentation Test (Released 20200407)
Annotation Version and Release Date:	PANTHER version 15.0 Released 2020-02-14
Analyzed List:	Coding.txt (Saccharomyces cerevisiae)
Reference List:	Neutral.txt (Saccharomyces cerevisiae)
Test Type:	FISHER
Correction:	NONE
Annotation Data Set:	PANTHER Pathways
Pathway Accession	Description	Neutral.txt - REFLIST (940)	Causal.txt (39)	Causal.txt (expected)	Causal.txt (fold Enrichment)	Causal.txt (raw P-value)
P00024	Glycolysis	2	2	0.08	24.1	0.00882
P02738	De novo purine biosynthesis	4	3	0.17	18.08	0.00183

### Sheet: Neutral.txt
YGL065C
YGL097W
YMR306W
YER110C
YBR119W
YDR261C
YHR088W
YNL237W
YNL227C
YOR264W
YNL041C
YAR003W
YAL056W
YAL035W
YCL044C
YDR247W
YEL042W
YGR116W
YGR145W
YHR203C
YIL047C
YJL094C
YLL038C
YMR308C
YOR065W
YOR191W
YOR192C
YPL001W
YPR184W
YER047C
YEL053C
YLR241W
YLR308W
YLR368W
YMR154C
YBL037W
YBR127C
YBR223C
YBR280C
YDR011W
YDR103W
YER020W
YGL075C
YGR112W
YIL126W
YKL151C
YKL089W
YKR052C
YKR083C
YKR102W
YMR137C
YOR027W
YPR179C
YBR063C
YBL080C
YDR330W
YDR166C
YGR282C
YGR119C
YJL093C
YJL050W
YJR090C
YJR109C
YJR137C
YLL018C
YMR125W
YMR162C
YNL154C
YPL221W
YPL212C
YPL186C
YPL137C
YPL263C
YPL026C
YPR010C
YPR068C
YBR071W
YDR238C
YGL045W
YGR047C
YGR062C
YLR410W
YMR086W
YMR219W
YML086C
YAL063C
YBR237W
YDL193W
YDL031W
YDR135C
YGL049C
YJL092W
YJR015W
YLR384C
YNL277W
YOR087W
YAL019W
YAL063C
YBR083W
YDR216W
YGL048C
YGL258W-A
YJL109C
YJL012C
YJL008C
YLR020C
YLL040C
YLR392C
YNL197C
YPL045W
YPL248C
YBR114W
YDL197C
YDL241W
YDR057W
YDR153C
YDR174W
YEL063C
YIL071C
YIL056W
YIL154C
YIL138C
YJL074C
YKL079W
YKL039W
YKR031C
YKR064W
YMR171C
YMR233W
YNL011C
YNR044W
YPL226W
YPR049C
YPR112C
YPL247C
YGL206C
YGL140C
YJL130C
YLR305C
YML081W
YML104C
YMR220W
YOR324C
YOR328W
YPR010C-A
YBR112C
YBR265W
YIL133C
YLR057W
YMR104C
YPL158C
YDR492W
YDR107C
YGR237C
YHR158C
YLR039C
YNL237W
YNL163C
YNL299W
YNL287W
YPL032C
YBR114W
YDL058W
YDL203C
YMR232W
YMR291W
YOL030W
YOR090C
YOR149C
YOR276W
YDR049W
YDR159W
YDR229W
YGL195W
YGR224W
YHL030W
YHR184W
YHR216W
YJL078C
YJL062W
YKR050W
YMR058W
YMR098C
YMR207C
YNR063W
YNR063W
YOL051W
YOL133W
YPL268W
YPR042C
YAL026C
YCR019W
YDR121W
YGL213C
YGR240C
YHR079C
YHR099W
YHR185C
YIL096C
YIL070C
YIR007W
YIL154C
YKL094W
YLR143W
YMR024W
YMR294W
YNL256W
YOR221C
YOR256C
YPL147W
YPR048W
YPR155C
YPR189W
YCR011C
YDR311W
YER103W
YMR061W
YMR109W
YNL318C
YOL138C
YPL022W
YPR093C
YBR119W
YBR158W
YDR081C
YDL216C
YER162C
YER186C
YGR285C
YJR050W
YLR438W
YMR238W
YML091C
YNL272C
YNL331C
YNL301C
YOR156C
YOR181W
YAL063C
YIR026C
YLR197W
YLL034C
YML088W
YNL263C
YOR211C
YPL166W
YPL268W
YPR189W
YDR325W
YDR400W
YDL141W
YDL058W
YDR057W
YDR206W
YER018C
YER069W
YEL031W
YFL025C
YGR271W
YGL173C
YGL094C
YJL109C
YJL187C
YNL311C
YOL100W
YOR270C
YPL260W
YPR127W
YBR023C
YBR112C
YBL091C-A
YDL240W
YGR274C
YGL104C
YHL006C
YIL087C
YML005W
YML121W
YNL077W
YNL012W
YOL081W
YPL161C
YAL017W
YBR133C
YDL214C
YDR213W
YGL181W
YGL178W
YGL130W
YGR141W
YHR137W
YKR029C
YLL004W
YLR413W
YMR104C
YMR161W
YOR117W
YOR298W
YCL038C
YCL014W
YDR105C
YER075C
YGL249W
YKL089W
YKL183W
YLR203C
YLR389C
YMR102C
YMR163C
YNL229C
YOR124C
YOR346W
YAL063C
YAL063C
YBR074W
YBR198C
YCR093W
YGR125W
YGR163W
YHR098C
YJL158C
YKL033W
YKL191W
YLR004C
YLR188W
YNR064C
YOL069W
YOL004W
YOL138C
YOR255W
YPL137C
YAL062W
YCR021C
YDR464W
YDL063C
YGR066C
YMR125W
YMR162C
YOR266W
YOR328W
YPL012W
YPL242C
YER132C
YGL021W
YHR025W
YJL071W
YKL064W
YKR074W
YMR073C
YNL104C
YPL042C
YDL140C
YER003C
YER106W
YER132C
YGL002W
YGR059W
YGL212W
YHR129C
YJL012C
YPR081C
YBR119W
YBR126C
YBR275C
YDR422C
YDL126C
YDL088C
YDL003W
YGL110C
YIL089W
YJR088C
YKL114C
YLR096W
YMR137C
YNL329C
YPL224C
YDR060W
YDR121W
YDR135C
YGL176C
YGL083W
YGR224W
YHR209W
YIL156W
YJR021C
YKL168C
YKR031C
YMR089C
YMR190C
YMR208W
YNL278W
YOR385W
YPL270W
YPR133W-A
YBR171W
YDR127W
YLR424W
YBL045C
YBL042C
YBR197C
YDL056W
YDL013W
YDR166C
YDL206W
YFR031C
YGL190C
YGL009C
YGL234W
YJR030C
YLR098C
YMR036C
YNL219C
YOR279C
YPL174C
YPL030W
YBR050C
YCL051W
YDR324C
YDR502C
YDR170C
YDR239C
YEL043W
YGR047C
YHR165C
YJL126W
YJR059W
YKL014C
YLL012W
YLL005C
YLR213C
YLR425W
YML029W
YML010W
YMR109W
YMR295C
YML088W
YNL164C
YNR012W
YOL068C
YAL063C
YBR115C
YDR498C
YDR028C
YDL220C
YDR142C
YDR255C
YER167W
YGL146C
YGL213C
YGR237C
YHR011W
YPR097W
YAL017W
YBL037W
YBR288C
YGR040W
YGR087C
YHR068W
YHR077C
YHR098C
YHR161C
YIR002C
YKL203C
YNL172W
YOL075C
YOL055C
YBR074W
YDL195W
YDR141C
YER179W
YGR097W
YIL131C
YJL080C
YJL056C
YJR077C
YJL200C
YLL003W
YMR019W
YMR317W
YNL250W
YOR104W
YOR162C
YPL023C
YPR051W
YBR179C
YDR280W
YDL194W
YDR484W
YGL060W
YHR150W
YIL072W
YMR059W
YNL295W
YOR273C
YPR027C
YBR140C
YBR150C
YBR255W
YDR301W
YER121W
YER156C
YGL203C
YGL140C
YHR056C
YIL107C
YLR098C
YLR195C
YLR249W
YMR114C
YMR140W
YNR064C
YOR113W
YOL125W
YOR341W
YPL223C
YPL181W
YPR152C
YAR042W
YAL054C
YCR072C
YDR365C
YFR019W
YGR100W
YHR056C
YIR002C
YIL155C
YJL156C
YKL010C
YLR249W
YLL027W
YLR423C
YPR173C
YBR180W
YBR265W
YDL199C
YER152C
YGL203C
YGL013C
YGR077C
YHL027W
YIR028W
YJL045W
YJR094C
YJR103W
YLR207W
YLR228C
YML004C
YNL234W
YOL059W
YOL045W
YPR030W
YBR288C
YKL188C
YMR210W
YNL318C
YOR035C
YOR100C
YAL018C
YDR459C
YDR507C
YDL035C
YDL020C
YDL215C
YER149C
YEL047C
YGL130W
YGR056W
YGR125W
YJR035W
YLR047C
YLL055W
YLR312C
YMR239C
YMR240C
YMR311C
YNL082W
YPR156C
YPR160W
YBR097W
YDR184C
YDR196C
YHR056C
YIL121W
YIR011C
YKL135C
YLR172C
YLR273C
YOR110W
YPR028W
YBR147W
YBR199W
YDR293C
YDR488C
YDR527W
YDR150W
YER063W
YER164W
YGL139W
YGR108W
YGR217W
YHR014W
YHR045W
YJR098C
YKL051W
YLR014C
YOR025W
YOR037W
YOR059C
YOR219C
YPR022C
YDR289C
YGR066C
YIL125W
YJL162C
YJL128C
YJL039C
YJL207C
YKL188C
YLR080W
YMR113W
YNL315C
YNL294C
YOR080W
YOR197W
YDL027C
YGR266W
YIL121W
YNL172W
YOR310C
YPL032C
YBL091C
YDR180W
YGL150C
YHR056C
YJL092W
YLR228C
YLR384C
YML113W
YOR028C
YOR228C
YBR143C
YCR048W
YDR262W
YER132C
YER137C
YEL037C
YFR016C
YGR157W
YGR212W
YHL023C
YIL039W
YLR283W
YMR224C
YMR270C
YOL140W
YPL190C
YPR036W
YPR105C
YBR114W
YBR165W
YDL191W
YDR477W
YDL080C
YDL070W
YGR098C
YGR125W
YHR001W-A
YIL129C
YKL159C
YKL050C
YKL020C
YKL203C
YKL203C
YLR069C
YLR096W
YLR179C
YNL068C
YNR031C
YOR296W
YPR074C
YBR207W
YCR014C
YCR073C
YDR530C
YEL058W
YGR099W
YGR123C
YHR030C
YHR035W
YHR056C
YIL006W
YKL168C
YKR092C
YLR394W
YOR246C
YPR117W
YPL241C
YBL004W
YDL122W
YER032W
YGL156W
YIL137C
YJL121C
YJR101W
YLL022C
YLR394W
YNL116W
YNR062C
YNL295W
YOL101C
YOL054W
YOR287C
YPL058C
YAL040C
YBR298C
YDR359C
YDR527W
YHR056C
YHL028W
YIL069C
YJR003C
YLR443W
YML118W
YMR064W
YNL317W
YPL097W
YPL036W
YPR117W
YDR517W
YDL069C
YDL202W
YER012W
YEL043W
YFR047C
YFL050C
YGR264C
YGL084C
YHR102W
YJL080C
YKL085W
YKL012W
YLR098C
YLR354C
YLR376C
YMR044W
YMR054W
YMR219W
YML093W
YNL062C
YOL052C
YOR328W
YPL259C
YPR171W
YCL016C
YDR317W
YDR394W
YDR485C
YEL037C
YGL006W
YHR049W
YIL107C
YIL067C
YML020W
YMR194C-B
YNL227C
YNL065W
YNR058W
YOL027C
YAL051W
YBL055C
YBR121C
YBL076C
YCL054W
YDR470C
YDR128W
YDL204W
YGL104C
YGR043C
YGR098C
YKL010C
YKR037C
YKR046C
YKR054C
YLR131C
YLR213C
YPL122C
YPL006W
YPR004C
YPR163C
YDR058C
YDR222W
YFL033C
YHR204W
YIL159W
YJL206C
YJR032W
YJR091C
YJR095W
YLR063W
YMR208W
YNL256W
YNL239W
YNL325C
YNL161W
YNL021W
YPL237W
YPL147W
YPR027C
YPR032W
YPR042C
YBR117C
YBR136W
YBR296C
YCL008C
YDR465C
YDL167C
YDR073W
YFL048C
YGL205W
YGL170C
YHR056C
YLR310C
YPL167C
YDL015C
YDL008W
YHR035W
YJR094C
YKR099W
YLR256W
YOL004W
YPL230W
YBR289W
YCR002C
YDL021W
YDR017C
YFL016C
YFR017C
YFR023W
YJR083C
YKR103W
YLR223C
YNL106C
YOR123C
YOR156C
YOR242C
YPL188W
YPL107W
YOR042W
YBL105C
YBL007C
YCL047C
YCL014W
YDL240W
YDR164C
YDR258C
YGR271W
YGL104C
YGR212W
YIR012W
YJR098C
YKL064W
YKR098C
YMR113W
YNL200C
YOR078W
YOR326W
YPL204W
YPL270W
YBL106C
YBL042C
YBL104C
YBR154C
YBR208C
YCR077C
YCR079W
YDR456W
YDR520C
YFL018C
YGL064C
YGL060W
YGR134W
YHR164C
YJL092W
YJR001W
YJR057W
YKL018W
YLR070C
YMR109W
YMR241W
YNL014W
YOR305W
YOR336W
YBR133C
YDR307W
YDL156W
YDR135C
YJR035W
YKR043C
YLR422W
YOL058W
YBR177C
YCR009C
YCR107W
YDR307W
YDR322W
YDR533C
YDL155W
YDL093W
YDR129C
YER129W
YEL032W
YFL013C
YHR204W
YJR137C
YLR329W
YMR080C
YMR101C
YMR214W
YMR217W
YMR232W
YML088W
YNL138W
YNL055C
YOL034W
YOR066W
YOR212W
YOR291W
YPL058C
YAL012W
YBL004W
YDR324C
YDR457W
YDL013W
YDR118W
YDR139C
YER061C
YER116C
YFL023W
YGL196W
YGL094C
YHR056C
YHL038C
YJL063C
YJL044C
YJL044C
YKR079C
YLR451W
YLR089C
YLR398C
YLR410W
YLR430W
YMR246W
YNL023C
YNR001C
YNR075W
YOL158C
YOR045W
YOR271C
YPR030W
YPR095C
YPR189W
YBL037W
YBR200W-A
YBR265W
YDR301W
YDR522C
YDR080W
YDR147W
YER032W
YER093C
YEL043W
YGR204W
YIL108W
YIR034C
YJL098W
YJL078C
YJL076W
YKL181W
YKL064W
YKL010C
YLL007C
YLL063C
YLR105C
YML047C
YNL238W
YNL212W
YNL189W
YNL083W
YNR065C
YOL115W
YOL008W
YOR069W
YOR160W
YOR290C
YPL158C
YPL126W
YPL103C
YPL056C
YPR175W
YAL029C
YDR289C
YDR372C
YGR076C
YGR124W
YHL019C
YKL050C
YLR189C
YLR215C
YLR237W
YLR324W
YLR347C
YOR338W
YBL061C
YBR237W
YDL124W
YDR222W
YER129W
YFL037W
YGL201C
YGR005C
YGR083C
YGR225W
YHR012W
YHR045W
YIL073C
YIL005W
YJR060W
YJR127C
YKR054C
YKR084C
YLL001W
YLL026W
YLR401C
YOR381W
YOR256C
YOR328W
YPL061W
YBR097W
YBR229C
YDL190C
YDR499W
YDL051W
YER168C
YGL028C
YGR188C
YHR154W
YIL134W
YJL074C
YJR066W
YKL121W
YKR008W
YKR088C
YLR209C
YMR296C
YOL051W
YOR001W
YOR063W
YOR098C
YOL137W
YPL214C
YPL141C
YBL082C
YCL039W
YDR294C
YDR068W
YDL204W
YEL022W
YHL028W
YIL017C
YKL072W
YKR036C
YKR089C
YLR442C
YLR454W
YLR081W
YMR060C
YMR308C
YOL105C
YOR046C
YPL012W
YPR008W
YPR055W
YAL028W
YDL037C
YDL036C
YDR120C
YDR122W
YGR056W
YGR109C
YGR111W
YGR211W
YHR056C
YHR107C
YJL207C
YMR036C
YML105C
YMR306W
YOL045W
YOR067C
YOR099W
YPL150W
YBR103W
YBR140C
YBR271W
YDR037W
YDR122W
YDL203C
YER124C
YFL007W
YGL174W
YGR175C
YGR194C
YHR014W
YHR056C
YHR109W
YHR163W
YJL130C
YJL105W
YJL100W
YJL187C
YKL179C
YKL092C
YKR054C
YLR291C
YLR369W
YMR016C
YMR114C
YMR275C
YOR149C
YPL247C
YBL037W
YBL015W
YGR283C
YGL073W
YGL071W
YHR056C
YHL026C
YHL047C
YJL126W
YJL122W
YJR106W
YKL174C
YKL198C
YML047C
YNL267W
YNL101W
YOL072W
YOL158C
YOR056C
YOR060C
YPL267W
YPL014W
YPR105C
YDR406W
YDR011W
YDR129C
YHL023C
YJL168C
YLR419W
YML126C
YOR124C
YOL138C
YPL125W
YPR189W
YBR156C
YDR101C
YGR277C
YHL023C
YKR031C
YKR069W
YLR007W
YLR060W
YMR018W
YMR070W
YMR283C
YNL194C
YOR355W
YOR356W
YOR381W
YOR291W
YBL106C
YBL069W
YDL195W
YDR242W
YDR247W
YFL055W
YFR018C
YGL203C
YGL125W
YHR006W
YHR056C
YIL011W
YIL144W
YLR237W
YMR223W
YNL283C
YNL166C
YOR093C
YOR330C
YBL039C
YBR182C
YDL180W
YDL103C
YDR018C
YFL025C
YGL140C
YJR024C
YLR216C
YLR271W
YMR306W
YNL059C
YOR374W
YOR130C
YOR227W
YOL117W
YPR001W
YPL239W
YBR235W
YBR275C
YCR107W
YCR107W
YDR322W
YDR465C
YDR147W
YDR239C
YER114C
YHR198C
YKL055C
YKL203C
YMR091C
YMR172W
YNL270C
YNL225C
YNL087W
YOR370C
YPR019W
YBR281C
YBR289W
YDR291W
YDR374C
YDR014W
YER154W
YFL029C
YGL107C
YGR061C
YHR099W
YJL131C
YLR109W
YMR047C
YNL197C
YPR097W

### Sheet: Causal.txt
YGL045W
YGL056C
YNL240C
YMR300C
YER145C
YBR153W
YDR270W
YHR122W
YNL201C
YOR274W
YNR020C
YER164W
YER164W
YGR061C
YGR061C
YBL041W
YMR300C
YKR048C
YMR080C
YMR300C
YDR270W
YGL234W
YLL029W
YHR099W
YNL136W
YHR174W
YDL134C
YNL288W
YGL253W
YMR127C
YMR080C
YLR015W
YNL199C
YER145C
YLR136C
YBL008W
YLR363C
YMR080C
YBR135W
YKR041W
YOL081W
YOR344C
YPL184C
YPR056W
YDR507C
YPL175W
YDR270W
YPR065W
YDR443C
YCR084C
YOR344C
YOR128C
YOR128C
YMR300C
YMR300C
YGL234W
YGL234W
YGL234W
YGL234W
YGL234W
YGR061C
YGR061C
YGR061C
YGR061C
YGR061C
YGR061C
