## Supplementary Files 1-19 for "Mutational sources of *trans-*regulatory variation affecting gene expression in *Saccharomyces cerevisiae*": SupplementaryFile9.xls

### Sheet: Legend
Supplementary File 8
Mutations located in the coding sequence of glucose signaling genes.
Legend
Headers	Description
GENE	List of genes reported to be involved in glucose signaling in Santangelo, 2006.
SHORT.NAME	Aliases for GENE.
CAUSATIVE.MUTATION	Number of trans-acting mutations found in each gene.
NEUTRAL.MUTATION	Number of neutral mutations regarding PTDH3-YFP expression found in each gene.

### Sheet: Data
Supplementary File 8. Mutations located in the coding sequence of glucose signaling genes.
GENE	SHORT.NAME	CAUSATIVE.MUTATION	NEUTRAL.MUTATION
YNL098C	RAS2	0	0
YER020W	GPA2	0	1
YOR371C	GPB1	0	0
YAL056W	GPB2	0	1
YOR107W	RGS2	0	0
YJL005W	CYR1	0	0
YBR140C	IRA1	0	2
YOL081W	IRA2	1	1
YLR310C	CDC25	0	1
YLL016W	SDC25	0	0
YGL248W	PDE1	0	0
YIL033C	BCY1	0	0
YDL035C	GPR1	0	1
YOR047C	STD1	0	0
YGL115W	SNF4	0	0
YER027C	GAL83	0	0
YDR028C	REG1	0	1
YER133W	GLC7	0	0
YGL253W	HXK2	1	0
YER129W	SAK1	0	2
YMR140W	SIP5	0	1
YHR135C	YCK1	0	0
YNL154C	YCK2	0	1
YDR277C	MTH1	0	0
YDL194W	SNF3	0	1
YDL138W	RGT2	0	0
YJR090C	GRR1	0	1
YGL035C	MIG1	0	0
YPL075W	GCR1	0	0
YDL140C	RPO21	0	1
YNL216W	RAP1	0	0
YLR335W	NUP2	0	0
YAR002W	NUP60	0	0
YGL092W	NUP145	0	0
YMR153W	NUP53	0	0
YDL088C	NUP59	0	1
YBL079W	NUP170	0	0
YFR002W	NIC96	0	0
YJL039C	NUP192	0	1
YML103C	NUP188	0	0
YLR018C	POM34	0	0
YMR129W	POM152	0	0
YKR082W	NUP133	0	0
YDL116W	NUP84	0	0
YLR208W	SEC13	0	0
YGL100W	SEH1	0	0
YKL068W	NUP100	0	0
YMR047C	NUP116	0	1
YOR098C	NUP1	0	1
YPL125W	KAP120	0	1
YGL016W	KAP122	0	0
YER110C	KAP123	0	1
YNL199C	GCR2	1	0
YMR219W	ESC1	0	2
YMR284W	YKU70	0	0
YMR106C	YKU80	0	0
YBR112C	SSN6	0	2
YDR477W	SNF1	0	1
YCR084C	TUP1	1	0
YOL004W	SIN3	0	2
YPL181W	CTI6	0	1
YDL140C	RPB1	0	1
YPL042C	SSN3	0	1
YGR252W	GCN5	0	0
YDR448W	ADA2	0	0
YDR176W	ADA3	0	0
YCL010C	SGF29	0	0
YMR223W	UBP8	0	1
YPL047W	SGF11	0	0
YGL066W	SGF73	0	0
YBR111W-A	SUS1	0	0
YBR198C	TAF5	0	1
YGL112C	TAF6	0	0
YMR236W	TAF9	0	0
YDR167W	TAF10	0	0
YDR145W	TAF12	0	0
YHR099W	TRA1	1	2
YPL254W	ADA1	0	0
YDR392W	SPT3	0	0
YBR081C	SPT7	0	0
YLR055C	SPT8	0	0
YOL148C	SPT20	0	0
