## Supplementary Files 1-19 for "Mutational sources of *trans-*regulatory variation affecting gene expression in *Saccharomyces cerevisiae*": SupplementaryFile10.xls

### Sheet: Legend
Supplementary File 10
Trans-regulatory effects of mutations in purine biosynthesis genes or iron homeostasis genes.
Legend
Headers	Description
Strain	Name of the single site mutant.
Chrom.	Chromosome where the mutation is located.
Position	Position of the mutation on the chromosome where it is located.
Ref	Reference allele corresponding to the nucleotide(s) present in the unmutagenized progenitor strain at the mutation position.
Alt	Alternate allele corresponding to the nucleotide(s) present in the EMS mutant strain at the mutation position.
Type	Indicates whether the mutation is a synonymous, nonsynonymous or nonsense change in a coding sequence or if it is an indel.
Gene	Indicates the systematic name of the gene affected by the mutation if it is exonic or intronic.
Gene short	Aliases for Gene.
Purine	Indicates whether the mutation is located in a gene involved in purine biosynthesis.
Iron	Indicates whether the mutation is located in a gene involved in iron homeostasis.
Median Expr.	Median expression of PTDH3-YFP in the single site mutant averaged among replicate populations and expressed relative to the unmutagenized progenitor strain.

### Sheet: Data
Supplementary File 10. Trans-regulatory effects of mutations in purine biosynthesis genes or iron homeostasis genes.
Strain	Chrom.	Position	Ref	Alt	Type	Gene	Gene short	Purine	Iron	Median Expr.
YPW2910	13	866236	C	T	Non synonymous	YMR300C	ADE4	Yes	No	1.14164
YPW2907	13	866358	G	A	Non synonymous	YMR300C	ADE4	Yes	No	1.0279
YPW3226	7	58562	G	A	Non synonymous	YGL234W	ADE5	Yes	No	1.36184
YPW3274	15	564714	C	A	Non synonymous	YOR128C	ADE2	Yes	No	1.03953
YPW3234	7	59816	G	A	Non synonymous	YGL234W	ADE5	Yes	No	1.37026
YPW3225	7	59939	G	A	Non synonymous	YGL234W	ADE5	Yes	No	1.33647
YPW3224	7	59609	G	A	Non synonymous	YGL234W	ADE5	Yes	No	1.44486
YPW3221	7	58937	G	A	Non synonymous	YGL234W	ADE5	Yes	No	1.32824
YPW3209	7	58703	G	A	Non synonymous	YGL234W	ADE5	Yes	No	1.3226
YPW2915	7	614911	C	T	Non synonymous	YGR061C	ADE6	Yes	No	1.37813
YPW2921	7	612523	C	T	Non synonymous	YGR061C	ADE6	Yes	No	1.49465
YPW2954	7	612639	C	T	Non synonymous	YGR061C	ADE6	Yes	No	1.43579
YPW2917	7	613165	C	T	Non synonymous	YGR061C	ADE6	Yes	No	1.20069
YPW2916	7	614605	C	T	Non synonymous	YGR061C	ADE6	Yes	No	1.4595
YPW3190	4	1007833	G	A	Non synonymous	YDR270W	CCC2	No	Yes	0.934988
YPW3228	8	354250	G	A	Non synonymous	YHR122W	CIA2	No	Yes	0.812693
YPW2798	4	1007782	G	A	Non synonymous	YDR270W	CCC2	No	Yes	0.93145
YPW3202	12	83635	G	A	Non sense	YLL029W	FRA1	No	Yes	0.869671
YPW3161	5	460888	C	T	Non synonymous	YER145C	FTR1	No	Yes	0.947168
YPW3259	5	461476	C	T	Non synonymous	YER145C	FTR1	No	Yes	0.898727
YPW2690	14	199443	C	T	Non synonymous	YNL240C	NAR1	No	Yes	0.958959
YPW3198	15	838438	G	A	Non sense	YOR274W	MOD5	No	No	1.05894
YPW3191	14	667747	C	T	Non sense	YNR020C	ATP23	No	No	0.842229
YPW3247	12	175631	G	A	Non sense	YLR015W	BRE2;CPS60	No	No	1.1242
YPW3241	14	90976	G	A	Non synonymous	YNL288W	CAF40	No	No	0.967459
YPW2699	5	506668	G	A	Non synonymous	YER164W	CHD1	No	No	1.03061
YPW2522	5	508114	G	A	Non synonymous	YER164W	CHD1	No	No	1.05666
YPW3245	7	25322	G	A	Non synonymous	YGL253W	HXK2;HEX1;HKB	No	No	0.838899
YPW3253	15	178565	G	A	Non sense	YOL081W	IRA2;CCS1;GLC4	No	No	0.913524
YPW3256	16	196125	C	T	Non synonymous	YPL184C	MRN1;PTR69	No	No	0.895455
YPW2800	13	428324	C	T	Non synonymous	YMR080C	NAM7;IFS2;MOF4;UPF1	No	No	1.11427
YPW3250	13	427166	C	T	Non sense	YMR080C	NAM7;IFS2;MOF4;UPF1	No	No	1.12023
YPW3263	13	427165	C	T	Non sense	YMR080C	NAM7;IFS2;MOF4;UPF1	No	No	1.11602
YPW2525	2	141329	G	A	Non synonymous	YBL041W	PRE7;PRS3;PTS1	No	No	0.907387
YPW3088	7	414537	C	T	Non sense	YGL045W	RIM8;PAL3	No	No	0.960834
YPW2794	7	396943	C	T	Non synonymous	YGL056C	SDS23	No	No	1.06817
YPW3091	4	1347028	C	T	Non sense	YDR443C	SSN2	No	No	1.05502
YPW3203	8	311320	G	A	Non synonymous	YHR099W	TRA1	No	No	1.03191
YPW3272	3	260366	G	A	Non synonymous	YCR084C	TUP1	No	No	1.03985
YPW2728	15	977679	C	T	Non sense	YOR344C	TYE7	No	No	0.798301
YPW3267	11	525607	C	T	Non synonymous	YKR048C	NAP1	No	No	0.993063
