## Supplementary Files 1-19 for "Mutational sources of *trans-*regulatory variation affecting gene expression in *Saccharomyces cerevisiae*": SupplementaryFile14.xls

### Sheet: Primers
Supplementary File 14. List of oligonucleotides used in this study.
PRIMER.ID	PURPOSE	SEQUENCE 5'->3'
2749	To amplify and sequence exon 2 of GCR1	TCTGACTCAGGCTATGTCAG
2817	To amplify and sequence exon 2 of GCR1	CCCATATAGTCAGTCATGAG
3619	To sequence exon 2 of GCR1	CGTTGTTTGGAAGACGAGGTCG
2752	To sequence exon 2 of GCR1	CCAACTCCGTCTCAGACGGC
2423	To amplify and sequence PTDH3-YFP inserted at ho	CAAATCAGTGCCGGTAACGC
1893	To amplify PTDH3-YFP	CCTCGACATCATCTGCCCAGAT
1358	To sequence PTDH3-YFP	GACGGTAGGTATTGATTGTAATTCTG
2400	To amplify and sequence ADE4	CATAGTTGCGAAGACATCGTC
2401	To amplify and sequence ADE4	GTATAAATGGGCGCATTTGG
2402	To sequence ADE4	TACCGTTTATGCCGTGGCGG
2403	To amplify and sequence ADE5	GGAGCTACCACTAGTAGCGC
2403	To amplify and sequence ADE5	AATGGCTGGCCTTCTTGGTC
2405	To sequence ADE5	GATCGCTGCTGGGAAAGGTG
2406	To sequence ADE5	GCAGGTGGTTATCCTGAATC
2407	To sequence ADE5	GGTACAAGGTGCTGAGCCTC
2408	To amplify and sequence ADE6	TGGCTGTCCCTGCCTCGAAG
2409	To amplify and sequence ADE6	CAAGCAAACCCATTATTAAATGC
2410	To sequence ADE6	GGGTTTAGCTCTAGATAGTG
2471	To sequence ADE6	CCAATAACTCCAGGCTCTTG
2472	To sequence ADE6	CTTTCTAGGTCTCCACCGTC
2473	To sequence ADE6	TCACACCCGGGTATGATATC
2474	To amplify and sequence ADE8	CTCCTAGCCTCAAGGTTGATG
2475	To amplify ADE8	ACGCGAGATGTTTCGCGCCTC
2702	To amplify and sequence ADE2	AAATCGTTGGATCTCTCTTC
2703	To amplify and sequence ADE2	ATGAAGTCCACATTTGATG
2704	To sequence ADE2	TTGGAAGTACTGAAGGATCG
1499	To confirm genomic insertion of URA3-hphMX4 cassette	TTCAATAGCTCATCAGTCGA
1965	To confirm genomic insertion of URA3-hphMX4 cassette	CCATGGCCTCCGCGACCGGCTGC
2317	To confirm genomic insertion of URA3-hphMX4 cassette	GTTGGCAGAGGACTTTTCGC
2925	To insert URA3-hphMX4 cassette at EXG2 locus	AGGATATAACACCTCTCTAACTTTATTGGATAATCACTTCAAAACTTGGATTACAGAGGATGATTTTGAAttcgtacgctgcaggtcgac
2926	To insert URA3-hphMX4 cassette at EXG2 locus	TCAGTATTTTGTTTCCACGCCCAATATCCGATGGGGATCCTAACTAAATTGAAACCGTTGGTTTTGATTTccgcgcgttggccgattcat
2927	To amplify EXG2 locus	CGTAATGCTACGTCACTGGC
3088	To amplify EXG2 locus	CAGCCTAAATCGCCATAGAG
2929	To sequence EXG2 locus	CGGCTGGCTAGTAACAGAACC
2930	To sequence EXG2 locus	TTGAATACCCACCACAGGAC
2947	To insert URA3-hphMX4 cassette at DSE3 locus	TTGGGGGTACACTGAAACTGAAGAAACGGTTAGAGTCTGTTCCAGAATTGTTCTTACATGATTTCAAGAAttcgtacgctgcaggtcgac
2948	To insert URA3-hphMX4 cassette at DSE3 locus	CTGGTCCCTTGGGAACTTGCATGTCAGTAAATTTTTTCTCTCTAATCACCTCAAGTTGGGAGCGTGGCCTccgcgcgttggccgattcat
2949	To amplify DSE3 locus	CAGCAACGGTGGTAACAGGTTGTC
2950	To amplify DSE3 locus	TGGTAGAATCGTGCTTTGAGG
2951	To sequence DSE3 locus	TGCAGTCAGACCATCTTCGC
2952	To sequence DSE3 locus	GATCCGAATGTGTCTTATGCCC
2351	To insert URA3-hphMX4 cassette at TYE7 locus	CAATGCCCTTTCGTTGGCAGATTTTGAACCGGCTTCTTTGgccgcttgttgttccttacc
2001	To insert URA3-hphMX4 cassette at TYE7 locus	TCGTCATTATTATCAGTATTTATCATGTTAGGCATTAATTttcgtacgctgcaggtcgac
2002	To amplify TYE7 locus	ACAGATCAGTTTTTCAGTAA
2003	To amplify TYE7 locus	TCTTTTTCGTTTCCTTAGCA
2004	To sequence TYE7 locus	CTCCTCGATAGGCTCTCCAA
2005	To sequence TYE7 locus	ATTCTGTAGCGTTTTTCAAT
2324	To insert URA3-hphMX4 cassette at CCC2 locus	AATGCCGTTGTTTTAGAAAGCGAATACGTGCTTGGAAAGGgccgcttgttgttccttacc
2019	To insert URA3-hphMX4 cassette at CCC2 locus	ATCATAAGTATTTCCATTAACTTGACACTTTGAGACTATTttcgtacgctgcaggtcgac
2020	To amplify CCC2 locus	CAACGGAATCCATTAGTGAC
2021	To amplify CCC2 locus	CCTTGGTCGACATTACTGTT
2022	To sequence CCC2 locus	AAAAAGTTCCTTAAAGATTC
2023	To sequence CCC2 locus	TTTAACTTCATCATTAATCT
2325	To insert URA3-hphMX4 cassette at position 1277 in CHD1 CDS	GCCTTTATCAGTTGGCTGATATTTGCTCGTAGACAAAACGgccgcttgttgttccttacc
2025	To insert URA3-hphMX4 cassette at position 1277 in CHD1 CDS	GGCAGGCATTGTCGATAAAGGAACGACAATGATGTGAGGTttcgtacgctgcaggtcgac
2026	To amplify around position 1277 in CHD1 CDS	GGATGGCATTTTTGTGGTCC
2027	To amplify around position 1277 in CHD1 CDS	ATGGTATCTCTTGATTTTTG
2028	To sequence position 1277 in CHD1 CDS	AAGTTAAGCGTGCAACCTCC
2029	To sequence position 1277 in CHD1 CDS	TAAGATGTACTCGTATGTTG
2326	To insert URA3-hphMX4 cassette at position 2723 in CHD1 CDS	TTGAATCATGCAGAGGATCACGTTACTACTCCAGACTTAGgccgcttgttgttccttacc
2031	To insert URA3-hphMX4 cassette at position 2723 in CHD1 CDS	GAATTGCTTCAAAAACTCTTCACCGCCAAGATGCGACTCTttcgtacgctgcaggtcgac
2032	To amplify around position 2723 in CHD1 CDS	TCCTGAAGTTCGGTGCAGGC
2033	To amplify around position 2723 in CHD1 CDS	TCTTCATCTTGGAGTTTTTT
2034	To sequence position 2723 in CHD1 CDS	TCCGCAAGCCGATTTACAAG
2035	To sequence position 2723 in CHD1 CDS	TAGGGCGTTATCCCTTCTAT
2553	To insert URA3-hphMX4 cassette at ADE4 locus	AGAAAATCCGGACGGCACTAAGGACTATATGTTAGCTTCAgccgcttgttgttccttacc
2554	To insert URA3-hphMX4 cassette at ADE4 locus	GGCTTCAGTTGCTTTAGAATATTTTCCGCTAATTTAGAACttcgtacgctgcaggtcgac
2555	To amplify ADE4 locus	ACGCGTTAGAAGGTGTTTAC
2556	To amplify ADE4 locus	AGCCCTCTCTATAAGGCTTC
2557	To sequence ADE4 locus	GCACATAACGGTAACTTGGT
2558	To sequence ADE4 locus	GAATCATCCACTATCAGAACCT
2583	To insert URA3-hphMX4 cassette at position 1055 in ADE6 CDS	GCCGTGTCTCCTTTCCCAGGTGCTGCTACAGGTTCTGGTGgccgcttgttgttccttacc
2584	To insert URA3-hphMX4 cassette at position 1055 in ADE6 CDS	CTTGGAACCTCTGCCTGTAGCACCCTCGTCTCTGATTTCAttcgtacgctgcaggtcgac
2585	To amplify around position 1055 in ADE6 CDS	CAAAGGAATGGACCTCTACA
2586	To amplify around position 1055 in ADE6 CDS	TGCAGATGCAATATGGTAAG
2587	To sequence positions 1055 and 1361 in ADE6 CDS	ATCTTCAATGCTGATTGGAC
2588	To sequence positions 1055 and 1361 in ADE6 CDS	GTTATTGGGGTGTTCTTCAA
2589	To insert URA3-hphMX4 cassette at position 1361 in ADE6 CDS	GAGGAAATCAGAGGGTTCCACAAGCCAATTATGATTGCGGgccgcttgttgttccttacc
2590	To insert URA3-hphMX4 cassette at position 1361 in ADE6 CDS	GTTCTTCAAAGCAAATTGAGGTCTAACAGTACCGAAACCAttcgtacgctgcaggtcgac
2591	To amplify around position 1361 in ADE6 CDS	ACAACCTTGGGAGTTGAATA
2592	To amplify around position 1361 in ADE6 CDS	AGCTACAGAAGAAGCAGCAC
2601	To insert URA3-hphMX4 cassette at position 2801 in ADE6 CDS	AAGGAGGATATAGTGCTTGCCTACCATGATAGGTCTGATGgccgcttgttgttccttacc
2602	To insert URA3-hphMX4 cassette at position 2801 in ADE6 CDS	GGAAGCAAATGCCATTTCCAGTAAAGTGATTAGTAGACCAttcgtacgctgcaggtcgac
2603	To amplify around position 2801 in ADE6 CDS	AGTTGGTAACAAGTCGCCTA
2604	To amplify around position 2801 in ADE6 CDS	TCTTTAGCAACTCCGTTCTC
2605	To sequence position 2801 in ADE6 CDS	GTAAAACGTGGACTCCATTG
2606	To sequence position 2801 in ADE6 CDS	GGGTTGTATGTTAGGGCATA
2607	To insert URA3-hphMX4 cassette at positions 3327 and 3443 in ADE6 CDS	GGTTGCTATCTTAAGAGAGCAAGGTGTGAACGGTCAAATGgccgcttgttgttccttacc
2608	To insert URA3-hphMX4 cassette at positions 3327 and 3443 in ADE6 CDS	TACGGATTTAGCCCAACCCGCACCTGCACCTAAGACATCAttcgtacgctgcaggtcgac
2609	To amplify around positions 3327 and 3443 in ADE6 CDS	ATTGGAGCAAACTTGGAGTA
2610	To amplify around positions 3327 and 3443 in ADE6 CDS	ACCATTACAAGCACCAAAAG
2611	To sequence positions 3327 and 3443 in ADE6 CDS	GGTGCAGTATTCCAGATTTC
2612	To sequence positions 3327 and 3443 in ADE6 CDS	TCGCTAGAATTGTCCTTTTC
2531	To insert URA3-hphMX4 cassette at NAM7 locus	CAACGTCCGTTATCTTTAATTCAAGGCCCACCAGGCACTGgccgcttgttgttccttacc
2532	To insert URA3-hphMX4 cassette at NAM7 locus	GGAAAGGTGATACACAATCGTTGCTGAAGTAACTGTTTTAttcgtacgctgcaggtcgac
2533	To amplify NAM7 locus	TCATTTGATGTCCCATTACC
2534	To amplify NAM7 locus	ACACATGTGCAACATACGAC
2535	To sequence NAM7 locus	TTACTGCTGAGTTCATCTGG
2536	To sequence NAM7 locus	ACTTGTTTCGCACCTTTAAC
2519	To insert URA3-hphMX4 cassette at NAR1 locus	GGTGCGGACCGCAAGCCTCTATTATCTGCTGTGTGTCCGGgccgcttgttgttccttacc
2520	To insert URA3-hphMX4 cassette at NAR1 locus	CACCAACTGCGGTTTGGTCTTTTCCGTGTATATAAGAAATttcgtacgctgcaggtcgac
2521	To amplify NAR1 locus	AATTCCTCGTTGTGAGTGTC
2522	To amplify NAR1 locus	GCCCATATAAACTTGTGTCC
2523	To sequence NAR1 locus	GAAGAAATCTTGTTGAGTAGCC
2524	To sequence NAR1 locus	CCCTCCAGAACTATCATCTG
2513	To insert URA3-hphMX4 cassette at PRE7 locus	ACACCCATTGAACATCAATTCAATCCTTACGGTGATAATGgccgcttgttgttccttacc
2514	To insert URA3-hphMX4 cassette at PRE7 locus	CACTGCGAAATCTTCACCTGCAATGCCCAGGATTGTACCAttcgtacgctgcaggtcgac
2515	To amplify PRE7 locus	TTGGAAAGAGAGTAGCCAAG
2516	To amplify PRE7 locus	TTACCATCTTCGTCAAGACC
2517	To sequence PRE7 locus	TTCCAACTTAAAGGATCG
2518	To sequence PRE7 locus	CAGCACCACCTGCTCTAC
2501	To insert URA3-hphMX4 cassette at RIM8 locus	TGGTTTAAGCAAGGGGGAACACAGGTTTCCCTTTAGGATAgccgcttgttgttccttacc
2502	To insert URA3-hphMX4 cassette at RIM8 locus	AACTTTATAGAGCTCAACATTCCTCTGCCTCGTGGTATTCttcgtacgctgcaggtcgac
2503	To amplify RIM8 locus	CGTTTCTTTATGGACAGGAC
2504	To amplify RIM8 locus	GGACGTCTTGGAGTTTACTG
2505	To sequence RIM8 locus	CCAACCTCCAAGAATAAGAG
2506	To sequence RIM8 locus	ATTTCACCAATCATGAATCC
2507	To insert URA3-hphMX4 cassette at SDS23 locus	TCGTGTTGCCATCACGAACGTGGAAATGACACAGATTAAAgccgcttgttgttccttacc
2508	To insert URA3-hphMX4 cassette at SDS23 locus	TCCCACAGATACTTAATCAATCGACGTTGGGAAAGTATACttcgtacgctgcaggtcgac
2509	To amplify SDS23 locus	TAAACAGGATCAAGGTGAGC
2510	To amplify SDS23 locus	GCAGAGCCATAATTAGATGC
2511	To sequence SDS23 locus	CAAATTTGGTGGAACAGAAC
2512	To sequence SDS23 locus	AGTCCTTACCGGTCTCTAGG
1507	To insert URA3-hphMX4 cassette at SSN2 locus	AGCAACTCACAAAACCCTAACTCTTGATTAATATATGTTTttcgtacgctgcaggtcgac
2334	To insert URA3-hphMX4 cassette at SSN2 locus	TTTCAAAGAAGATTGTCTGTCATTTGCGCCAACTCTATCTgccgcttgttgttccttacc
1509	To amplify SSN2 locus	GGGCGGGTCTTCATTAGTTA
1510	To amplify SSN2 locus	CAATTTTCGCCCTCCAAAT
1511	To sequence SSN2 locus	TGGCACAAACTTCGTTCTTG
1512	To sequence SSN2 locus	TTGCAGAACAAGTCGTCACTG
3371	To insert gRNA sequence targetting COG6 in pML104	GATCACTGCTAAAGGAACATATTAGTTTTAGAGCTAG
3372	To insert gRNA sequence targetting COG6 in pML104	CTAGCTCTAAAACTAATATGTTCCTTTAGCAGT
2899	To insert mutation at COG6 locus	AGAGAGATTGTCCCTTGATG
2900	To insert mutation at COG6 locus	CCACGTTATTTGTTGGAACC
2901	To sequence COG6 locus	CCAGGATGAAAAACTATCGC
2902	To sequence COG6 locus	GGAAGCGTCAGCAAGAAACTTG
2865	To insert gRNA sequence targetting ATP23 in pML104	CTAGCTCTAAAACCTTATCACGTAACCTGTTCT
2866	To insert gRNA sequence targetting ATP23 in pML104	GATCAGAACAGGTTACGTGATAAGGTTTTAGAGCTAG
2909	To insert mutation at ATP23 locus	GAAGGGCGGTGGCTTTCATC
2910	To insert mutation at ATP23 locus	CCACTTAACGAAGAGGCTCTG
2911	To sequence ATP23 locus	CTTAATAAGGGTAGCGACAG
2912	To sequence ATP23 locus	CCCTCCTTCTAACACAATCTTGG
2843	To insert gRNA sequence targetting CCC2 in pML104	CTAGCTCTAAAACATACAAATATCATAAGTATT
2844	To insert gRNA sequence targetting CCC2 in pML104	GATCAATACTTATGATATTTGTATGTTTTAGAGCTAG
2931	To insert mutation at CCC2 locus	CGAATACGTGCTTGGAAAGGG
2932	To insert mutation at CCC2 locus	CATGCCCGTTTACTGATACG
2933	To sequence CCC2 locus	CGGAATCCATTAGTGACCATCC
2934	To sequence CCC2 locus	GTAGATACTGAACTGTTGCG
2845	To insert gRNA sequence targetting MOD5 in pML104	CTAGCTCTAAAACAACACCATTCTCGCATTGCT
2846	To insert gRNA sequence targetting MOD5 in pML104	GATCAGCAATGCGAGAATGGTGTTGTTTTAGAGCTAG
2953	To insert mutation at MOD5 locus	TCGTGTAGACGACATGCTAG
2954	To insert mutation at MOD5 locus	GCCTTTGATGTCAGGTATCAGC
2955	To sequence MOD5 locus	CGGAGCCACTTTTCCAAAGGC
2956	To sequence MOD5 locus	CCCATTGAGAAAGGTCAGTG
2870	To insert gRNA sequence targetting position 853 of FTR1 in pML104	GCTTATCGATACGCGTACGGAGGTCGGCTTCGATATGGT
2869	To insert gRNA sequence targetting position 853 of FTR1 in pML104	GATCGATATCTTCAATGCTTTGCTGTTTTAGAGCTAG
2893	To insert mutation at position 853 in FTR1 CDS	ACAGATTCAACCTTGCCAGTG
2894	To insert mutation at position 853 in FTR1 CDS	CAAGTGACCACGCCTTTCTTCG
2895	To sequence position 853 in FTR1 CDS	TCTTGTACCTGATCTCCGCC
2896	To sequence position 853 in FTR1 CDS	GCTCTTCCGTCAACTCCTGC
3373	To insert gRNA sequence targetting position 479 of ADE5 in pML104	GATCGACGGGATCGCTGCTGGGAAGTTTTAGAGCTAG
3374	To insert gRNA sequence targetting position 479 of ADE5 in pML104	CTAGCTCTAAAACTTCCCAGCAGCGATCCCGTC
2561	To insert mutations at positions 479 and 713 in ADE5 CDS	AAGGCTTTCTCCAAGAGATT
2562	To insert mutations at positions 479 and 713 in ADE5 CDS	GAACAGCACACCAACAAAG
2563	To sequence positions 479 and 713 in ADE5 CDS	ATGGCTGTGGAACATAAGAT
2564	To sequence positions 479 and 713 in ADE5 CDS	CCTATGTTTACGGAATCCAA
3375	To insert gRNA sequence targetting position 713 of ADE5 in pML104	GATCGGCTTGAACACCGGTGGGATGTTTTAGAGCTAG
3376	To insert gRNA sequence targetting position 713 of ADE5 in pML104	CTAGCTCTAAAACATCCCACCGGTGTTCAAGCC
3377	To insert gRNA sequence targetting position 1385 of ADE5 in pML104	GATCTCAGGTGTCTCTGTTGATAAGTTTTAGAGCTAG
3378	To insert gRNA sequence targetting position 1385 of ADE5 in pML104	CTAGCTCTAAAACTTATCAACAGAGACACCTGA
2567	To insert mutations at position 1385 in ADE5 CDS	GGACTTGAGAACAGCAGTAGA
2568	To insert mutations at position 1385 in ADE5 CDS	AAGGTATCTTCGTTTTGACG
2569	To sequence position 1385 in ADE5 CDS	GGTGACAAAATTACCTTGGA
2570	To sequence position 1385 in ADE5 CDS	AGTGGCAAAGTAGTCCAAAA
3379	To insert gRNA sequence targetting position 1592 of ADE5 in pML104	GATCACCGGGATTCATAATACTGTGTTTTAGAGCTAG
3380	To insert gRNA sequence targetting position 1592 of ADE5 in pML104	CTAGCTCTAAAACACAGTATTATGAATCCCGGT
2573	To insert mutations at positions 1592 and 1715 in ADE5 CDS	ATGGTCAGATCCACAAGAAG
2574	To insert mutations at positions 1592 and 1715 in ADE5 CDS	AGACCCAGAAGAACATCTCC
2575	To sequence positions 1592 and 1715 in ADE5 CDS	ACAGAAAGGACATCGCATAC
2576	To sequence positions 1592 and 1715 in ADE5 CDS	CTGGAATAGCTCTTGGGATA
3381	To insert gRNA sequence targetting position 1715 of ADE5 in pML104	GATCGTTGCCTCTGATTTTGTGTCGTTTTAGAGCTAG
3382	To insert gRNA sequence targetting position 1715 of ADE5 in pML104	CTAGCTCTAAAACGACACAAAATCAGAGGCAAC
3383	To insert gRNA sequence targetting position 2081 of ADE5 in pML104	GATCATTAGACAAAGACTACTACTGTTTTAGAGCTAG
3384	To insert gRNA sequence targetting position 2081 of ADE5 in pML104	CTAGCTCTAAAACAGTAGTAGTCTTTGTCTAAT
2579	To insert mutations at position 2081 in ADE5 CDS	ATGTCCATGGGATGAATCTA
2580	To insert mutations at position 2081 in ADE5 CDS	ATCAAAACCATACCAACACC
2581	To sequence position 2081 in ADE5 CDS	TACTAATGGTACCGCTGTTG
2582	To sequence position 2081 in ADE5 CDS	AGTTCCGTTTTCAATCACAC
3033	To insert gRNA sequence targetting FRA1 in pML104	GATCACGAGTACCACGCAAGGGTAGTTTTAGAGCTAG
3034	To insert gRNA sequence targetting FRA1 in pML104	CTAGCTCTAAAACTACCCTTGCGTGGTACTCGT
3035	To insert mutation at FRA1 locus	CATGACTGTGGTTCCCTATTG
3036	To insert mutation at FRA1 locus	CTCGCCTCGAAGTCATAGTGG
3037	To sequence FRA1 locus	GGATGGTGAGTATGGTATCAGG
3038	To sequence FRA1 locus	TAAGTGTACCTACCCCTCTC
2849	To insert gRNA sequence targetting TRA1 in pML104	CTAGCTCTAAAACAAAATTCCATGTACTGTTGA
2850	To insert gRNA sequence targetting TRA1 in pML104	GATCTCAACAGTACATGGAATTTTGTTTTAGAGCTAG
3039	To insert mutation at TRA1 locus	CTAATAAAGTGGGTGTCTCTGCC
3040	To insert mutation at TRA1 locus	GGTAGACGGTCTCTCCAAGC
3041	To sequence TRA1 locus	CGCAGAAAGCAGAAAAGGAG
3042	To sequence TRA1 locus	CCATGTTACTAGGTCATTCC
2851	To insert gRNA sequence targetting CAF40 in pML104	CTAGCTCTAAAACAATGAAGTCAATCTCAAGTA
2852	To insert gRNA sequence targetting CAF40 in pML104	GATCTACTTGAGATTGACTTCATTGTTTTAGAGCTAG
3043	To insert mutation at CAF40 locus	GTTGCATCTCACCCAGAGAC
3044	To insert mutation at CAF40 locus	GGCGACTGTCTTGGAAAGCTC
3045	To sequence CAF40 locus	GTGTATGCAACGCTCTAGTTCTTC
3046	To sequence CAF40 locus	CAATCCAACGTCATCTAGTAGG
2853	To insert gRNA sequence targetting HXK2 in pML104	CTAGCTCTAAAACGCACCGGAACCATCTTCAGC
2854	To insert gRNA sequence targetting HXK2 in pML104	GATCGCTGAAGATGGTTCCGGTGCGTTTTAGAGCTAG
3047	To insert mutation at HXK2 locus	GAAGGACATTTACGGCTGGAC
3048	To insert mutation at HXK2 locus	AGGGCACCTTCTTGTTGTTC
3049	To sequence HXK2 locus	CAGATACCCAGGTTTCAAAG
3050	To sequence HXK2 locus	CGTCACGAATAAATCCCGTG
2855	To insert gRNA sequence targetting NAM7 in pML104	CTAGCTCTAAAACTAATGTGTTTCTTGCCAAAG
2856	To insert gRNA sequence targetting NAM7 in pML104	GATCCTTTGGCAAGAAACACATTAGTTTTAGAGCTAG
3051	To insert mutation at NAM7 locus	CTTACGTGATCCTCGTCGTC
3052	To insert mutation at NAM7 locus	GTTCAGTCTTTCTTGGCTGAG
3053	To sequence NAM7 locus	ATCGTGTGTTCGTGCCAATG
3054	To sequence NAM7 locus	CACCCATTTCAGATTCTACG
2857	To insert gRNA sequence targetting BRE2 in pML104	CTAGCTCTAAAACATACGTCATTCCTTCTTTAA
2858	To insert gRNA sequence targetting BRE2 in pML104	GATCTTAAAGAAGGAATGACGTATGTTTTAGAGCTAG
3055	To insert mutation at BRE2 locus	GTCGAGATGGAAATGATCTGG
3056	To insert mutation at BRE2 locus	GCCACTTTGTACTTCGTCTAC
3057	To sequence BRE2 locus	GGAATGAGCGTCATGGACAG
3058	To sequence BRE2 locus	ACTCCAAATCGTAGATGCGG
3065	To insert gRNA sequence targetting position 265 of FTR1 in pML104	GATCCGGAAGCGCGGAAGACTTGTGTTTTAGAGCTAG
3066	To insert gRNA sequence targetting position 265 of FTR1 in pML104	CTAGCTCTAAAACACAAGTCTTCCGCGCTTCCG
3067	To insert mutation at position 265 in FTR1 CDS	CTCGGGTTCATCATTTGTCTGG
3068	To insert mutation at position 265 in FTR1 CDS	CTCTCCACTTACTCTGCATC
3069	To sequence position 265 in FTR1 CDS	AGGCAATCGGGGAACATGAC
3070	To sequence position 265 in FTR1 CDS	CTCTTACGGTGAGGAATCTCC
2861	To insert gRNA sequence targetting IRA2 in pML104	CTAGCTCTAAAACATCGCGGTTTTCGGAGTCTC
2862	To insert gRNA sequence targetting IRA2 in pML104	GATCGAGACTCCGAAAACCGCGATGTTTTAGAGCTAG
3071	To insert mutation at IRA2 locus	TCTCTGTGAGAGAGACTGAC
3072	To insert mutation at IRA2 locus	GGGTCATAGCTTCTAACTTC
3073	To sequence IRA2 locus	GCCCCGAAAACATATCTCAC
3074	To sequence IRA2 locus	GTACATCTGTACCAGCAAAG
3075	To insert gRNA sequence targetting MRN1 in pML104	GATCGACATATCTTTCAGCAATATGTTTTAGAGCTAG
3076	To insert gRNA sequence targetting MRN1 in pML104	CTAGCTCTAAAACATATTGCTGAAAGATATGTC
3077	To insert mutation at MRN1 locus	GTCAGTAATGGTGCCTCAAG
3078	To insert mutation at MRN1 locus	CGTTACCACATCTATCCTTGCC
3079	To sequence MRN1 locus	GCAAAGTCGGCTGGGGTAAAC
3080	To sequence MRN1 locus	ACACACACACAGACGGACAC
3190	To insert gRNA sequence targetting NAP1 in pML104	GATCCTAGCTTTAGACTACTCCATGTTTTAGAGCTAG
3191	To insert gRNA sequence targetting NAP1 in pML104	CTAGCTCTAAAACATGGAGTAGTCTAAAGCTAG
3192	To insert mutation at NAP1 locus	ACGAAGACCAAGACGAGGAG
3193	To insert mutation at NAP1 locus	GCCGTGATCATCATCTTCTTC
3194	To sequence NAP1 locus	GAAGATCACTCCCATAGAATCC
3195	To sequence NAP1 locus	GCATTCAGGAGCCTGTTCCG
2935	To insert in pML104 gRNA sequence targetting genuine PAM in RPF1	GATCAGAGAGAGAATCCGGAGCTGGTTTTAGAGCTAG
2936	To insert in pML104 gRNA sequence targetting genuine PAM in RPF1	CTAGCTCTAAAACCAGCTCCGGATTCTCTCTCT
2982	To create artificial PAM at RPF1 locus	TATAAAACATGAAAAAAATAAAGAGCGCCATACCATGAGAAGAAAGAGAGCTAAGGAAGAGAGAGAGAATCCCGAGCTGCGCGAGCAGAG
2983	To create artificial PAM at RPF1 locus	TTAATGGTCTCATCGTACACTCTAGTGTTCTCTATCGTCTGTGTTACGTTCTCTTTTAATCTCTGCTCGCGCAGCTCGGGATTCTCTCTC
2939	To sequence RPF1 locus	CACAAACAAGCTAAAGAGGC
2940	To sequence RPF1 locus	GATCTTTGGTGGCTCATTAG
2988	To insert in pML104 gRNA sequence targetting artificial PAM in RPF1	GATCTAATCTCTGCTCGCGCAGCTGTTTTAGAGCTAG
2989	To insert in pML104 gRNA sequence targetting artificial PAM in RPF1	CTAGCTCTAAAACAGCTGCGCGAGCAGAGATTA
2984	To insert mutation and revert PAM at RPF1 locus	TATAAAACATGAAAAAAATAAAGAGCGCCATACCATGAGAAGAAAGAGAGCTAAGGAAGAGAGAAAGAATCCGGAGCTGCGGGAGCAGAG
2985	To insert mutation and revert PAM at RPF1 locus	TTAATGGTCTCATCGTACACTCTAGTGTTCTCTATCGTCTGTGTTACGTTCTCTTTTAATCTCTGCTCCCGCAGCTCCGGATTCTTTCTC
2941	To insert in pML104 gRNA sequence targetting genuine PAM in CIA2	GATCATGTGAGAATGAACAACTGTGTTTTAGAGCTAG
2942	To insert in pML104 gRNA sequence targetting genuine PAM in CIA2	CTAGCTCTAAAACACAGTTGTTCATTCTCACAT
2978	To create artificial PAM at CIA2 locus	ACTATTTTGTTGAAGAAAGGTACTCATGATAGTGAGAACCAGGTAAATAAACAACTAAATGATAAGGAACGTGTAGCAGCTGCCTGTGAG
2979	To create artificial PAM at CIA2 locus	AATCCCCGTTTACTTACAAGTCACTAACATCTTAGAGACTACACCTAACAGTTGTTCATTCTCACAGGCAGCTGCTACACGTTCCTTATC
2945	To sequence CIA2 locus	CCCATTGTTCTCTGGCAACG
2946	To sequence CIA2 locus	GTGTTATACAGTGAGAGCAC
2986	To insert in pML104 gRNA sequence targetting artificial PAM in CIA2	GATCTAACAGTTGTTCATTCTCACGTTTTAGAGCTAG
2987	To insert in pML104 gRNA sequence targetting artificial PAM in CIA2	CTAGCTCTAAAACGTGAGAATGAACAACTGTTA
2980	To insert mutation and revert PAM at CIA2 locus	ACTATTTTGTTGAAGAAAGGTACTCATGATAGTGAGAACCAGGTAAATAAACAACTAAATGATAAGGAACATGTAGCAGCTGCATGTGAG
2981	To insert mutation and revert PAM at CIA2 locus	AATCCCCGTTTACTTACAAGTCACTAACATCTTAGAGACTACACCCAACAGTTGTTCATTCTCACATGCAGCTGCTACATGTTCCTTATC
3389	To insert in pML104 gRNA sequence targetting genuine PAM in ADE2	GATCGTAAAAGGTTCTTGTCTAGAGTTTTAGAGCTAG
3390	To insert in pML104 gRNA sequence targetting genuine PAM in ADE2	CTAGCTCTAAAACTCTAGACAAGAACCTTTTAC
3395	To create artificial PAM at ADE2 locus	TGCTCACTTGCCAGGTATGGTGGCTGCAATGACACCACTTCCTGTCATCGGTGTGCCCGTAAAAGGTTCTTGTCTAGATGAAGTGGATTC
3396	To create artificial PAM at ADE2 locus	TCGTACTATTATTAATAGCGACGGTAGCTACTGGAACACCTCTAGGCATTTGCACAATTGAATGTAAAGAATCCACTTCATCTAGACAAG
3399	To insert mutation and revert PAM at ADE2 locus	ACAATTATCGCTGGAGCTGG
3400	To insert mutation and revert PAM at ADE2 locus	CGCCAAGCAGTCTGACAGCC
3391	To insert in pML104 gRNA sequence targetting artificial PAM in ADE2	GATCAGGTTCTTGTCTAGATGAAGGTTTTAGAGCTAG
3392	To insert in pML104 gRNA sequence targetting artificial PAM in ADE2	CTAGCTCTAAAACCTTCATCTAGACAAGAACCT
3401	To sequence ADE2 locus	TCCTCAGTGTACTTATATGG
3402	To sequence ADE2 locus	CAAGAACTTCTTCTTCTTGC
3216	To insert in pML104 gRNA sequence targetting genuine PAM in TUP1	GATCGTAGCGGTGATTGTAAAGCAGTTTTAGAGCTAG
3217	To insert in pML104 gRNA sequence targetting genuine PAM in TUP1	CTAGCTCTAAAACTGCTTTACAATCACCGCTAC
3218	To create artificial PAM at TUP1 locus	TGTGGCTGTGGCAAACGGGTCTCCGCTGGGTCCAGAATATAACGTTTTTGCTACTGGTAGCGGTGATTGTAAGGCAAGAATTTGGAAGTA
3219	To create artificial PAM at TUP1 locus	TAGTTACATTTGTAAAGTGTTCCTTTTGTGTTCTGTTCTTAATTTGGCGCTATTTTTTTATACTTCCAAATTCTTGCCTTACAATCACCG
3220	To insert mutation and revert PAM at TUP1 locus	GTGTCCTGTTTTGGGATAAG
3221	To insert mutation and revert PAM at TUP1 locus	AAGCGTACCTGGATCATAAC
3222	To insert in pML104 gRNA sequence targetting artificial PAM in TUP1	GATCTACTGGTAGCGGTGATTGTAGTTTTAGAGCTAG
3223	To insert in pML104 gRNA sequence targetting artificial PAM in TUP1	CTAGCTCTAAAACTACAATCACCGCTACCAGTA
3224	To sequence TUP1 locus	CCACCACACAAAATGATGAG
3225	To sequence TUP1 locus	GGAGGGGAAGGGATGAATGG
2727	To insert URA3-hphMX4 upstream of RAP1 promoter	TATGAAAGTGAAGTACGATATTAAGAAGGGGCAATATGACTATGAATTAATTCAAGTACAATGCTCTTAATTCGTACGCTGCAGGTCGAC
2728	To insert URA3-hphMX4 upstream of RAP1 promoter	TAATATTCATATCTTTTTCATATAGTACATTATATAAAATCTGTTGCGCTTTTAAGTAGTACTTTTTGTTCCGCGCGTTGGCCGATTCAT
2731	To sequence RAP1 locus	CCATGGGACTAAACCTACGG
2732	To sequence upstream part of RAP1 promoter	GAATACTTGTAGCTCCAGCG
2729	To insert gRNA target site and PAM upstream of RAP1 promoter	TATGAAAGTGAAGTACGATATTAAGAAGGGGCAATATGACTATGAATTAATTCAAGTACAATGCTCTTAACCTTTATTTCACTGATTCACGTT
2730	To insert gRNA target site and PAM upstream of RAP1 promoter	TAATATTCATATCTTTTTCATATAGTACATTATATAAAATCTGTTGCGCTTTTAAGTAGTACTTTTTGTTAACGTGAATCAGTGAAATAAAGG
2735	To replace native RAP1 allele by PCR-amplified RAP1 allele	GCTTTCATCTATGAAAGTGAAGTACGATATTAAGAAGGGGCAATATGACTATGAATTAATTCAAGTACAATGCTC
2736	To replace native RAP1 allele by PCR-amplified RAP1 allele	AAATACGTAAAAGTTTACATAAATTATACATTGAACTGAAAAACAAAGTAGAAAACGTGAATCAGTGAAATAAAGCAGTAAAATAAGTTAAACAATGATG
2733	To sequence RAP1 locus	GAAGTGCTAGACTCCAAGCC
2734	To sequence RAP1 locus	GGCACCGATTTAGAGTCTATC
2737	To sequence RAP1 locus	GCATGGAACTGGTAGAATGG
2738	To sequence RAP1 locus	ATGAGAATCTTCGTTCTGCG
4644	To insert mutation A1202T in RAP1 CDS, reverse complement of 4645	ATCCCATTATGTGCCTAACCACACGGGTATTTCTATTAGGCACCGATTTAGAGTCTATCT
4645	To insert mutation A1202T in RAP1 CDS, reverse complement of 4644	AGATAGACTCTAAATCGGTGCCTAATAGAAATACCCGTGTGGTTAGGCACATAATGGGAT
4646	To insert mutations A1201G and A1202C in RAP1 CDS, reverse complement of 4647	ATCCCATTATGTGCCTAACCACACGGGTGCTTCTATTAGGCACCGATTTAGAGTCTATCT
4647	To insert mutations A1201G and A1202C in RAP1 CDS, reverse complement of 4646	AGATAGACTCTAAATCGGTGCCTAATAGAAGCACCCGTGTGGTTAGGCACATAATGGGAT
4648	To insert mutation T1203C in RAP1 CDS, reverse complement of 4649	ATCCCATTATGTGCCTAACCACACGGGTAACTCTATTAGGCACCGATTTAGAGTCTATCT
4649	To insert mutation T1203C in RAP1 CDS, reverse complement of 4648	AGATAGACTCTAAATCGGTGCCTAATAGAGTTACCCGTGTGGTTAGGCACATAATGGGAT
4650	To insert mutation G1211T in RAP1 CDS, reverse complement of 4651	TGTGCCTAACCACACGGGTAATTCTATTATGCACCGATTTAGAGTCTATCTTTCCAAAAG
4651	To insert mutation G1211T in RAP1 CDS, reverse complement of 4650	CTTTTGGAAAGATAGACTCTAAATCGGTGCATAATAGAATTACCCGTGTGGTTAGGCACA
4652	To insert mutation G1211A in RAP1 CDS, reverse complement of 4653	TGTGCCTAACCACACGGGTAATTCTATTAAGCACCGATTTAGAGTCTATCTTTCCAAAAG
4653	To insert mutation G1211A in RAP1 CDS, reverse complement of 4652	CTTTTGGAAAGATAGACTCTAAATCGGTGCTTAATAGAATTACCCGTGTGGTTAGGCACA
4654	To insert mutation G1212A in RAP1 CDS, reverse complement of 4655	TGTGCCTAACCACACGGGTAATTCTATTAGACACCGATTTAGAGTCTATCTTTCCAAAAG
4655	To insert mutation G1212A in RAP1 CDS, reverse complement of 4654	CTTTTGGAAAGATAGACTCTAAATCGGTGTCTAATAGAATTACCCGTGTGGTTAGGCACA
4656	To insert mutation C1765T in RAP1 CDS, reverse complement of 4657	ATAGACCCAAGAGGCCTGGCGTTCCCACTTCTGGCAATTATAACTCTGCCGCCAAGAGGG
4657	To insert mutation C1765T in RAP1 CDS, reverse complement of 4656	CCCTCTTGGCGGCAGAGTTATAATTGCCAGAAGTGGGAACGCCAGGCCTCTTGGGTCTAT
4658	To insert mutation C1765G in RAP1 CDS, reverse complement of 4659	ATAGACCCAAGAGGCCTGGCGTTCCCACTGCTGGCAATTATAACTCTGCCGCCAAGAGGG
4659	To insert mutation C1765G in RAP1 CDS, reverse complement of 4658	CCCTCTTGGCGGCAGAGTTATAATTGCCAGCAGTGGGAACGCCAGGCCTCTTGGGTCTAT
4660	To insert mutation T1767A in RAP1 CDS, reverse complement of 4661	ATAGACCCAAGAGGCCTGGCGTTCCCACTCCAGGCAATTATAACTCTGCCGCCAAGAGGG
4661	To insert mutation T1767A in RAP1 CDS, reverse complement of 4660	CCCTCTTGGCGGCAGAGTTATAATTGCCTGGAGTGGGAACGCCAGGCCTCTTGGGTCTAT
4662	To insert mutation G1768C in RAP1 CDS, reverse complement of 4663	GACCCAAGAGGCCTGGCGTTCCCACTCCTCGCAATTATAACTCTGCCGCCAAGAGGGCAAG
4663	To insert mutation G1768C in RAP1 CDS, reverse complement of 4662	CTTGCCCTCTTGGCGGCAGAGTTATAATTGCGAGGAGTGGGAACGCCAGGCCTCTTGGGTC
4664	To insert mutation G1769C in RAP1 CDS, reverse complement of 4665	GACCCAAGAGGCCTGGCGTTCCCACTCCTGCCAATTATAACTCTGCCGCCAAGAGGGCAAG
4665	To insert mutation G1769C in RAP1 CDS, reverse complement of 4664	CTTGCCCTCTTGGCGGCAGAGTTATAATTGGCAGGAGTGGGAACGCCAGGCCTCTTGGGTC
4666	To insert mutation C1770A in RAP1 CDS, reverse complement of 4667	GACCCAAGAGGCCTGGCGTTCCCACTCCTGGAAATTATAACTCTGCCGCCAAGAGGGCAAG
4667	To insert mutation C1770A in RAP1 CDS, reverse complement of 4666	CTTGCCCTCTTGGCGGCAGAGTTATAATTTCCAGGAGTGGGAACGCCAGGCCTCTTGGGTC
4668	To insert mutation C1153G in RAP1 CDS, reverse complement of 4669	TGAGAAAAAATCCAACCAGGCGTACAACAGATACTCTTTACGATGAAATATCCCATTATG
4669	To insert mutation C1153G in RAP1 CDS, reverse complement of 4668	CATAATGGGATATTTCATCGTAAAGAGTATCTGTTGTACGCCTGGTTGGATTTTTTCTCA
4670	To insert mutations C1153G and A1154C in RAP1 CDS, reverse complement of 4671	TGAGAAAAAATCCAACCAGGCGTACAACAGCTACTCTTTACGATGAAATATCCCATTATG
4671	To insert mutations C1153G and A1154C in RAP1 CDS, reverse complement of 4670	CATAATGGGATATTTCATCGTAAAGAGTAGCTGTTGTACGCCTGGTTGGATTTTTTCTCA
4672	To insert mutation T1155C in RAP1 CDS, reverse complement of 4673	TGAGAAAAAATCCAACCAGGCGTACAACACACACTCTTTACGATGAAATATCCCATTATG
4673	To insert mutation T1155C in RAP1 CDS, reverse complement of 4672	CATAATGGGATATTTCATCGTAAAGAGTGTGTGTTGTACGCCTGGTTGGATTTTTTCTCA
2741	To insert TEF terminator and URA3 downstream of GCR1 stop codon	GTTAGATCAATGACAGAAGAAGAGAAATTAAAGTATTGCAAAAGGCGACATAATACACCATCTTAATCAGTACTGACAATAAAAAGATTC
2742	To insert TEF terminator and URA3 downstream of GCR1 stop codon	TGACATTTCTCGTTATCGTCGCTTCGTTATTTTGTTGAAGGAACTATTGTCGCGGACAACCTCAATAAACTTCGTACGCTGCAGGTCGAC
2749	To sequence GCR1 exon 2	TCTGACTCAGGCTATGTCAG
2750	To sequence GCR1 exon 2	GAATCTACATTGACCTTGAAG
2751	To sequence GCR1 exon 2	CCGATATCTGAGTCAACATC
2752	To sequence GCR1 exon 2 and terminator	CCAACTCCGTCTCAGACGGC
2720	To sequence GCR1 exon 2 and terminator	CATAGGCATACATCCGCATAG
2745	To insert gRNA target site and PAM in GCR1 terminator	TCAATCGTATGTGAATGCTGGTCGCTATACTGCTGTCGATTCGATACTAACGCCGCCATCCAGTGTCGAAAAATGCCCTACTTTCTCAATTGG
2746	To insert gRNA target site and PAM in GCR1 terminator	TGACATTTCTCGTTATCGTCGCTTCGTTATTTTGTTGAAGGAACTATTGTCGCGGACAACCTCAATAAACCCAATTGAGAAAGTAGGGCATTT
2747	To replace native GCR1 exon 2 by PCR-amplified GCR1 exon 2	CATCAACTTCCTATAATAATGGCAAAGAATCATATGGACCAAATACTAACCAATTAAATGCCCTACTTTCTCAATTGCAACAGCAAACAAGTGTTGATAG
2748	To replace native GCR1 exon 2 by PCR-amplified GCR1 exon 2	CCTAATGACATTTCTCGTTATCGTCGCTTCGTTATTTTGTTGAAGGAACTATTGTCGCGGACAACCTCAATAAAC
