## Supplementary Files 1-19 for "Mutational sources of *trans-*regulatory variation affecting gene expression in *Saccharomyces cerevisiae*": SupplementaryFile18.xls

### Sheet: SingleSiteMutants
Supplementary File 18
Construction of single-site mutant strains.
Strains constructed using the "perfetto delitto" approach
Strain information													Step 1: Ura3-hphMX4 insertion								Step 2: Mutation insertion
SINGLE.SITE.STRAIN	APPROACH	CHROMOSOME	POSITION	REF	ALT	GENE	GENE.SHORT	MUTATION	EMS.MUTANT	ORIGIN	IDENTIFIED.BY	LINKAGE.GROUP	PCR.TEMPLATE	OLIGO.REPAIR.FWD	OLIGO.REPAIR.REV	OLIGO.SCREEN.LEFT.FWD	OLIGO.SCREEN.LEFT.REV	OLIGO.SCREEN.RIGHT.FWD	OLIGO.SCREEN.RIGHT.REV	URA3.STRAIN	PCR.TEMPLATE	OLIGO.REPAIR.FWD	OLIGO.REPAIR.REV	OLIGO.SCREEN.FWD	OLIGO.SCREEN.REV
YPW3183	Perfetto delitto	4	978831	G	A	YDR261C	EXG2	Q127stop	YPW2140	Random	BSA-Seq	A_Linked	pCORE-UH	2925	2926	2927	1499	1965	3088	YPW3130	YPW2140	2927	3088	2929	2930
YPW3187	Perfetto delitto	15	819114	G	A	YOR264W	DSE3	K83K	YPW2182	Random	BSA-Seq	C_Linked	pCORE-UH	2947	2948	2949	1499	1965	2950	YPW3126	YPW2182	2949	2950	2951	2952
YPW2728	Perfetto delitto	15	977679	C	T	YOR344C	TYE7	Q131stop	YPW134	Large.Effect	BSA-Seq	NA	pCORE-UH	2351	2001	2002	2317	1499	2003	YPW2488	YPW134	2002	2003	2004	2005
YPW2798	Perfetto delitto	4	1007782	G	A	YDR270W	CCC2	G703E	YPW135	Large.Effect	BSA-Seq	NA	pCORE-UH	2324	2019	2020	2317	1499	2021	YPW2489	YPW135	2020	2021	2022	2023
YPW2699	Perfetto delitto	5	506668	G	A	YER164W	CHD1	G426E	YPW54	Large.Effect	BSA-Seq	E_Causal	pCORE-UH	2325	2025	2026	2317	1499	2027	YPW2490	YPW54	2026	2027	2028	2029
YPW2522	Perfetto delitto	5	508114	G	A	YER164W	CHD1	G908E	YPW54	Large.Effect	BSA-Seq	E_Causal	pCORE-UH	2326	2031	2032	2317	1499	2033	YPW2522	YPW54	2032	2033	2034	2035
YPW2907	Perfetto delitto	13	866358	G	A	YMR300C	ADE4	P245L	YPW1509	Random	BSA-Seq	NA	pCORE-UH	2553	2554	2555	2317	1499	2556	YPW2496	YPW1509	2555	2556	2557	2558
YPW2910	Perfetto delitto	13	866236	C	T	YMR300C	ADE4	G286S	YPW1595	Large.Effect	BSA-Seq	NA	pCORE-UH	2553	2554	2555	2317	1499	2556	YPW2497	YPW1595	2555	2556	2557	2558
YPW2915	Perfetto delitto	7	614911	C	T	YGR061C	ADE6	G352D	YPW1565	Large.Effect	Candidate	NA	pCORE-UH	2583	2584	2585	2317	1499	2586	YPW2502	YPW1565	2585	2586	2587	2588
YPW2916	Perfetto delitto	7	614605	C	T	YGR061C	ADE6	G454D	YPW2038	Random	Candidate	NA	pCORE-UH	2589	2590	2591	2317	1499	2592	YPW2503	YPW2038	2591	2592	2593	2594
YPW2917	Perfetto delitto	7	613165	C	T	YGR061C	ADE6	G934D	YPW2021	Random	Candidate	NA	pCORE-UH	2601	2602	2603	2317	1499	2604	YPW2688	YPW2021	2603	2604	2605	2606
YPW2954	Perfetto delitto	7	612639	C	T	YGR061C	ADE6	W1109C	YPW1587	Large.Effect	Candidate	NA	pCORE-UH	2607	2608	2609	2317	1499	2610	YPW2663	YPW1587	2609	2610	2611	2612
YPW2921	Perfetto delitto	7	612523	C	T	YGR061C	ADE6	G1148D	YPW1577	Large.Effect	Candidate	NA	pCORE-UH	2607	2608	2609	2317	1499	2610	YPW2663	YPW1577	2609	2610	2611	2612
YPW2800	Perfetto delitto	13	428324	C	T	YMR080C	NAM7	G435D	YPW1575	Large.Effect	BSA-Seq	NA	pCORE-UH	2531	2532	2533	2317	1499	2534	YPW2493	YPW1575	2533	2534	2535	2536
YPW2690	Perfetto delitto	14	199443	C	T	YNL240C	NAR1	G179E	YPW1513	Random	BSA-Seq	NA	pCORE-UH	2519	2520	2521	2317	1499	2522	YPW2508	YPW1513	2521	2522	2523	2524
YPW2525	Perfetto delitto	2	141329	G	A	YBL041W	PRE7	G28D	YPW1496	Random	BSA-Seq	NA	pCORE-UH	2513	2514	2515	2317	1499	2516	YPW2510	YPW1496	2515	2516	2517	2518
YPW3088	Perfetto delitto	7	414537	C	T	YGL045W	RIM8	R146stop	YPW1480	Random	BSA-Seq	NA	pCORE-UH	2501	2502	2503	2317	1499	2504	YPW2661	YPW1480	2503	2504	2505	2506
YPW2794	Perfetto delitto	7	396943	C	T	YGL056C	SDS23	G226S	YPW1487	Random	BSA-Seq	NA	pCORE-UH	2507	2508	2509	2317	1499	2510	YPW2491	YPW1487	2509	2510	2511	2512
YPW3091	Perfetto delitto	4	1347028	C	T	YDR443C	SSN2	Q971stop	YPW89	Large.Effect	BSA-Seq	NA	pCORE-UH	1507	2334	1509	1499	2317	1510	YPW2495	YPW89	1509	1510	1511	1512
Strains constructed using the "one step CRISPR/Cas9" approach
Strain information													Step 1: Mutation insertion
SINGLE.SITE.STRAIN	APPROACH	CHROMOSOME	POSITION	REF	ALT	GENE	GENE.SHORT	MUTATION	EMS.MUTANT	ORIGIN	IDENTIFIED.BY	LINKAGE.GROUP	OLIGO.gRNA.FWD	OLIGO.gRNA.REV	CRISPR.PLASMID	PCR.TEMPLATE	OLIGO.REPAIR.FWD	OLIGO.REPAIR.REV	OLIGO.SCREEN.FWD	OLIGO.SCREEN.REV
YPW3205	CRISPR 1	14	551348	C	T	YNL041C	COG6	V214I	YPW2204	Random	BSA-Seq	D_Linked	3371	3372	pPW545	Oligos only	2899	2900	2901	2902
YPW3191	CRISPR 1	14	667747	C	T	YNR020C	ATP23	W159stop	YPW2204	Random	BSA-Seq	D_Causal	2866	2865	pPW474	Oligos only	2909	2910	2911	2912
YPW3190	CRISPR 1	4	1007833	G	A	YDR270W	CCC2	G720E	YPW2140	Random	BSA-Seq	A_Causal	2844	2843	pPW475	Oligos only	2931	2932	2933	2934
YPW3198	CRISPR 1	15	838438	G	A	YOR274W	MOD5	W255stop	YPW2182	Random	BSA-Seq	C_Causal	2846	2845	pPW482	Oligos only	2953	2954	2955	2956
YPW3161	CRISPR 1	5	460888	C	T	YER145C	FTR1	G285R	YPW2200	Random	BSA-Seq	NA	2870	2869	pPW472	Oligos only	2893	2894	2895	2896
YPW3209	CRISPR 1	7	58703	G	A	YGL234W	ADE5	G160D	YPW2146	Random	Candidate	NA	3373	3374	pPW546	YPW2146	2561	2562	2563	2564
YPW3221	CRISPR 1	7	58937	G	A	YGL234W	ADE5	G238D	YPW1611	Large.Effect	Candidate	NA	3375	3376	pPW547	YPW1611	2561	2562	2563	2564
YPW3224	CRISPR 1	7	59609	G	A	YGL234W	ADE5	G462D	YPW1600	Large.Effect	Candidate	NA	3377	3378	pPW540	YPW1600	2567	2568	2569	2570
YPW3234	CRISPR 1	7	59816	G	A	YGL234W	ADE5	G531D	YPW1572	Random	Candidate	NA	3379	3380	pPW541	YPW1572	2573	2574	2575	2576
YPW3225	CRISPR 1	7	59939	G	A	YGL234W	ADE5	G572D	YPW1581	Large.Effect	Candidate	NA	3381	3382	pPW548	YPW1581	2573	2574	2575	2576
YPW3226	CRISPR 1	7	58562	G	A	YGL234W	ADE5	G694D	YPW1597	Large.Effect	BSA-Seq	NA	3383	3384	pPW542	YPW1597	2579	2580	2581	2582
YPW3202	CRISPR 1	12	83635	G	A	YLL029W	FRA1	W725stop	YPW2012	Random	BSA-Seq	NA	3033	3034	pPW539	Oligos only	3035	3036	3037	3038
YPW3203	CRISPR 1	8	311320	G	A	YHR099W	TRA1	E2854K	YPW2013	Random	BSA-Seq	NA	2850	2849	pPW505	Oligos only	3039	3040	3041	3042
YPW3241	CRISPR 1	14	90976	G	A	YNL288W	CAF40	G225D	YPW2037	Random	BSA-Seq	NA	2852	2851	pPW495	Oligos only	3043	3044	3045	3046
YPW3245	CRISPR 1	7	25322	G	A	YGL253W	HXK2	G463D	YPW2053	Random	BSA-Seq	NA	2854	2853	pPW528	Oligos only	3047	3048	3049	3050
YPW3250	CRISPR 1	13	427166	C	T	YMR080C	NAM7	W821stop	YPW2058	Random	BSA-Seq	NA	2856	2855	pPW502	YPW2058	3051	3052	3053	3054
YPW3247	CRISPR 1	12	175631	G	A	YLR015W	BRE2	W135stop	YPW2067	Random	BSA-Seq	NA	2858	2857	pPW493	Oligos only	3055	3056	3057	3058
YPW3259	CRISPR 1	5	461476	C	T	YER145C	FTR1	E89K	YPW2100	Random	BSA-Seq	NA	3065	3066	pPW524	Oligos only	3067	3068	3069	3070
YPW3263	CRISPR 1	13	427165	C	T	YMR080C	NAM7	W821stop	YPW2142	Random	BSA-Seq	NA	2856	2855	pPW502	YPW2142	3051	3052	3053	3054
YPW3253	CRISPR 1	15	178565	G	A	YOL081W	IRA2	W2499stop	YPW2157	Random	BSA-Seq	NA	2862	2861	pPW499	Oligos only	3071	3072	3073	3074
YPW3256	CRISPR 1	16	196125	C	T	YPL184C	MRN1	G555E	YPW2175	Random	BSA-Seq	NA	3075	3076	pPW529	Oligos only	3077	3078	3079	3080
YPW3267	CRISPR 1	11	525607	C	T	YKR048C	NAP1	G345E	YPW1523	Random	BSA-Seq	NA	3190	3191	pPW556	Oligos only	3192	3193	3194	3195
Strains constructed using the "two steps CRISPR/Cas9" approach
Strain information													Step 1: Insertion of artificial PAM								Step 2: Mutation insertion and PAM corrections
SINGLE.SITE.STRAIN	APPROACH	CHROMOSOME	POSITION	REF	ALT	GENE	GENE.SHORT	MUTATION	EMS.MUTANT	ORIGIN	IDENTIFIED.BY	LINKAGE.GROUP	OLIGO.gRNA.FWD	OLIGO.gRNA.REV	CRISPR.PLASMID	OLIGO.REPAIR.FWD	OLIGO.REPAIR.REV	OLIGO.SCREEN.FWD	OLIGO.SCREEN.REV	PAM.STRAIN	OLIGO.gRNA.FWD	OLIGO.gRNA.REV	CRISPR.PLASMID	OLIGO.REPAIR.FWD	OLIGO.REPAIR.REV	OLIGO.SCREEN.FWD	OLIGO.SCREEN.REV
YPW3215	CRISPR 2	8	281621	G	A	YHR088W	RPF1	E43K	YPW2154	Random	BSA-Seq	B_Linked	2935	2936	pPW469	2982	2983	2939	2940	YPW3137	2988	2989	pPW511	2984	2985	2939	2940
YPW3228	CRISPR 2	8	354250	G	A	YHR122W	CIA2	R209H	YPW2154	Random	BSA-Seq	B_Causal	2941	2942	pPW473	2978	2979	2945	2946	YPW3135	2986	2987	pPW508	2980	2981	2945	2946
YPW3274	CRISPR 2	15	564714	C	A	YOR128C	ADE2	L493I	YPW2217	Random	Candidate	NA	3389	3390	pPW544	3395	3396	3399	3400	YPW3211	3391	3392	pPW555	3399	3400	3401	3402
YPW3272	CRISPR 2	3	260366	G	A	YCR084C	TUP1	G696D	YPW94	Large.Effect	BSA-Seq	NA	3216	3217	pPW534	3218	3219	3220	3221	YPW3218	3222	3223	pPW535	3222	3223	3224	3225
