## Supplementary Files 1-19 for "Mutational sources of *trans-*regulatory variation affecting gene expression in *Saccharomyces cerevisiae*": SupplementaryFile19.xls

### Sheet: Legend
Supplementary File 19. Phenotypes of RAP1 mutants (expression) and GCR1 mutants (expression and fitness).
Legend
Headers	Description
Strain	Short name of each mutant strain.
Class	Indicates whether the strain was obtained by random mutagenesis of RAP1/GCR1 or by targeted mutagenesis of specific residues.
Mutation	Indicates what specific amino acid residues were mutated in case of targeted mutagenesis.
Plate	Number identifying the 96-well plate in which each mutant was cultivated prior to the flow cytometry assay.
Position	Position of each mutant strain on the 96-well plate.
Mean Expression	Median expression of PTDH3-YFP in each strain averaged among replicate populations and expressed relative to the unmutagenized progenitor strain.
SD Across Replicates	Standard deviation of the median expression of PTDH3-YFP observed among replicate populations.
Replicates	Number of replicate populations used in the expression assay.
P-value vs WT	P-value of the t-test used to compare the expression of each mutant to the expression of the unmutagenized progenitor strain.
Relative fitness	Fitness of each mutant strain relative to the fitness of the unmutagenized progenitor strain and averaged across replicate populations.
SD fitness across replicates	Standard deviation of the relative fitness among replicate populations.
Replicates for fitness	Number of replicate populations used in the fitness assay.
P-value fitness	P-value of the t-test used to compare the fitness of each mutant to the fitness of the unmutagenized progenitor strain.

### Sheet: RAP1.Mutants
Supplementary File 19. PTDH3-YFP expression in RAP1 mutants.
Strain	Class	Mutation	Plate	Position	Mean Expression	SD Across Replicates	Replicates	P-value vs WT
R1	Random	Random	1	A03	1.00558	0.0134441	4	0.622655
R2	Random	Random	1	A04	1.0927	0.0659884	4	0.0136522
R3	Random	Random	1	A06	1.01746	0.026283	4	0.400165
R4	Random	Random	1	A08	1.09471	0.0100187	4	0.000102817
R5	Random	Random	1	A10	0.999655	0.0223304	4	0.732499
R6	Random	Random	1	A11	0.993733	0.0159068	4	0.468364
R7	Random	Random	1	A12	1.00329	0.0180411	4	0.693708
R8	Random	Random	1	B01	1.01387	0.0254504	4	0.493354
R9	Random	Random	1	B04	1.0117	0.00658448	4	0.305381
R10	Random	Random	1	B05	1.00544	0.0190633	4	0.698333
R11	Random	Random	1	B07	0.991426	0.00192194	3	0.282691
R12	Random	Random	1	B08	1.00184	0.0153302	4	0.660103
R13	Random	Random	1	B09	1.00247	0.00188252	3	0.600765
R14	Random	Random	1	B11	0.951547	0.0275667	4	0.00834535
R15	Random	Random	1	B12	0.977367	0.0153021	4	0.0653044
R16	Random	Random	1	C01	1.01706	0.0216665	4	0.328915
R17	Random	Random	1	C02	0.979887	0.00597924	3	0.0801644
R18	Random	Random	1	C04	1.01608	0.024787	4	0.427231
R19	Random	Random	1	C05	1.00866	0.00941708	4	0.46944
R20	Random	Random	1	C06	0.935856	0.00679676	4	0.000103178
R21	Random	Random	1	C08	0.997998	0.0207994	4	0.645521
R22	Random	Random	1	C09	0.975388	0.034944	4	0.234605
R23	Random	Random	1	C10	0.984077	0.00510063	3	0.11292
R24	Random	Random	1	C12	0.972433	0.0145954	4	0.0316157
R25	Random	Random	1	D01	1.0159	0.0252786	4	0.43288
R26	Random	Random	1	D02	0.986739	0.00672753	3	0.180064
R27	Random	Random	1	D03	1.04885	0.0220353	4	0.0057726
R28	Random	Random	1	D06	0.952404	0.0814429	4	0.398085
R29	Random	Random	1	D07	0.991082	0.00291803	3	0.268712
R30	Random	Random	1	D10	1.00056	0.00810886	4	0.573413
R31	Random	Random	1	D11	0.989314	0.00819271	4	0.208496
R32	Random	Random	1	E02	0.941241	0.00177573	3	0.00236407
R33	Random	Random	1	E04	1.0088	0.0126307	4	0.478856
R34	Random	Random	1	E06	0.994797	0.00751268	4	0.390261
R35	Random	Random	1	E07	1.01011	0.00664303	4	0.368876
R36	Random	Random	1	E08	0.99926	0.00715843	4	0.539238
R37	Random	Random	1	E12	0.948946	0.00839087	4	0.00010304
R38	Random	Random	1	F01	0.947083	0.0200352	3	0.00287622
R39	Random	Random	1	F03	0.988011	0.0178695	4	0.291799
R40	Random	Random	1	F04	0.966998	0.0151311	4	0.0191555
R41	Random	Random	1	F05	1.00752	0.0169988	4	0.596047
R42	Random	Random	1	F07	1.00371	0.0252801	4	0.765365
R43	Random	Random	1	F08	1.14892	0.00560997	3	0.00010304
R44	Random	Random	1	F09	1.00526	0.0139847	4	0.657184
R45	Random	Random	1	F11	1.00402	0.0124885	4	0.643649
R46	Random	Random	1	F12	1.00016	0.00379202	3	0.607389
R47	Random	Random	1	G01	1.07942	0.00504046	3	0.00113134
R48	Random	Random	1	G02	1.00606	0.00793917	4	0.541264
R49	Random	Random	1	G04	1.00926	0.0169552	4	0.53911
R50	Random	Random	1	G05	1.005	0.00644105	4	0.559748
R51	Random	Random	1	G06	0.994666	0.00722613	4	0.390393
R52	Random	Random	1	G08	0.998973	0.00518937	4	0.529333
R53	Random	Random	1	G09	1.0028	0.0061176	4	0.58112
R54	Random	Random	1	G10	0.992251	0.00994053	4	0.320174
R55	Random	Random	1	H02	1.00425	0.00320276	4	0.532369
R56	Random	Random	1	H03	0.999666	0.0154419	4	0.616049
R57	Random	Random	1	H05	1.00665	0.0176221	3	0.632915
R58	Random	Random	1	H07	1.02703	0.0162123	4	0.0865148
R59	Random	Random	1	H09	1.00423	0.010452	4	0.624447
R60	Random	Random	1	H10	1.00448	0.00938101	4	0.589243
R61	Random	Random	1	H11	1.00129	0.0162142	4	0.680508
R62	Random	Random	2	A02	1.00787	0.0149211	4	0.554925
R63	Random	Random	2	A03	1.01459	0.0277426	4	0.497995
R64	Random	Random	2	A06	1.04586	0.0118964	4	0.00451236
R65	Random	Random	2	A07	0.830443	0.0219258	4	0.000102934
R66	Random	Random	2	A08	1.00453	0.00981644	4	0.598705
R67	Random	Random	2	A10	1.00906	0.00355393	4	0.368118
R68	Random	Random	2	A11	1.00773	0.00587853	3	0.499176
R69	Random	Random	2	A12	1.01656	0.0214348	4	0.353159
R70	Random	Random	2	B03	1.00095	0.00891707	4	0.561445
R71	Random	Random	2	B04	0.998839	0.0122604	4	0.593234
R72	Random	Random	2	B05	1.00637	0.00309665	4	0.479368
R73	Random	Random	2	B07	1.00617	0.00249138	3	0.540658
R74	Random	Random	2	B09	0.994181	0.0203124	4	0.533814
R75	Random	Random	2	B11	0.991551	0.0135508	3	0.368443
R76	Random	Random	2	B12	0.998635	0.02215	4	0.708055
R77	Random	Random	2	C01	1.00097	0.0119906	4	0.613199
R78	Random	Random	2	C02	1.00496	0.00478434	3	0.579267
R79	Random	Random	2	C04	0.991501	0.0164216	4	0.384931
R80	Random	Random	2	C05	1.00594	0.00935274	4	0.57373
R81	Random	Random	2	C06	0.999926	0.0157833	3	0.678619
R82	Random	Random	2	C08	1.00955	0.0110393	3	0.462995
R83	Random	Random	2	C09	0.99912	0.0130495	4	0.615511
R84	Random	Random	2	C10	1.00244	0.00436954	4	0.569449
R85	Random	Random	2	C12	1.00932	0.00847867	3	0.460658
R86	Random	Random	2	D01	1.00198	0.00736433	3	0.619739
R87	Random	Random	2	D02	1.13648	0.0887817	4	0.0236991
R88	Random	Random	2	D05	0.973251	0.030371	4	0.17092
R89	Random	Random	2	D07	1.00626	0.00450261	3	0.540224
R90	Random	Random	2	D09	0.988776	0.0251392	4	0.455575
R91	Random	Random	2	D11	1.00456	0.0187562	4	0.685109
R92	Random	Random	2	E02	1.03757	0.0133488	4	0.016902
R93	Random	Random	2	E03	0.996778	0.00120668	3	0.517633
R94	Random	Random	2	E04	1.00863	0.00548424	4	0.417303
R95	Random	Random	2	E06	1.00926	0.00403888	3	0.416846
R96	Random	Random	2	E07	1.01191	0.00311804	4	0.271649
R97	Random	Random	2	E08	1.04123	0.00170046	3	0.0118167
R98	Random	Random	2	E10	1.00435	0.0195692	4	0.694296
R99	Random	Random	2	E11	1.0089	0.00173055	3	0.432742
R100	Random	Random	2	F01	1.01113	0.0109162	4	0.37304
R101	Random	Random	2	F03	1.0007	0.0123723	4	0.602597
R102	Random	Random	2	F04	0.967976	0.0113547	4	0.0169648
R103	Random	Random	2	F07	0.891509	0.00572707	3	0.00010268
R104	Random	Random	2	F08	1.01559	0.0171171	4	0.312943
R105	Random	Random	2	F09	0.989012	0.0132889	4	0.261466
R106	Random	Random	2	F11	1.00599	0.001427	4	0.496255
R107	Random	Random	2	F12	0.993116	0.000961767	3	0.368502
R108	Random	Random	2	G01	0.996501	0.00337632	3	0.495729
R109	Random	Random	2	G04	0.994683	0.0209916	3	0.572768
R110	Random	Random	2	G05	1.00312	0.00758043	4	0.586285
R111	Random	Random	2	G06	0.972089	0.0014215	3	0.0325572
R112	Random	Random	2	G09	1.0257	0.00179759	3	0.0663858
R113	Random	Random	2	G10	0.992579	0.0153278	4	0.404943
R114	Random	Random	2	G12	1.03696	0.0126958	4	0.0197531
R115	Random	Random	2	H01	1.01464	0.00740188	3	0.248862
R116	Random	Random	2	H02	1.01536	0.0204562	4	0.385304
R117	Random	Random	2	H03	1.0214	0.0198834	4	0.188703
R118	Random	Random	2	H05	1.00189	0.00504789	4	0.567701
R119	Random	Random	2	H06	1.0072	0.00529931	4	0.493262
R120	Random	Random	2	H07	0.849959	0.0164444	4	0.000103008
R121	Random	Random	2	H09	0.9745	0.0175548	4	0.0685297
R122	Random	Random	2	H11	0.979116	0.0146937	4	0.0966879
R123	Random	Random	3	A02	1.00585	0.00138527	3	0.535766
R124	Random	Random	3	A03	1.0078	0.00192951	3	0.48311
R125	Random	Random	3	A04	1.00653	0.0129432	4	0.584257
R126	Random	Random	3	A06	1.16244	0.0107395	4	0.000102934
R127	Random	Random	3	A07	1.00088	0.00628357	4	0.576726
R128	Random	Random	3	A08	1.21156	0.0544905	4	0.000102923
R129	Random	Random	3	A10	0.999903	0.0179794	4	0.659302
R130	Random	Random	3	A12	1.00759	0.00397906	3	0.514521
R131	Random	Random	3	B03	1.00027	0.0139324	4	0.627773
R132	Random	Random	3	B04	1.0041	0.00883175	4	0.600288
R133	Random	Random	3	B05	1.01084	0.000603388	3	0.353929
R134	Random	Random	3	B07	0.99187	0.00396909	4	0.243402
R135	Random	Random	3	B09	1.00088	0.00481782	3	0.604728
R136	Random	Random	3	B11	1.02381	0.0524366	4	0.576844
R137	Random	Random	3	B12	0.990216	0.00969029	4	0.264132
R138	Random	Random	3	C01	0.991841	0.00659672	4	0.277093
R139	Random	Random	3	C02	1.00099	0.0191953	4	0.675132
R140	Random	Random	3	C04	1.02825	0.0152808	4	0.0577279
R141	Random	Random	3	C06	1.00255	0.00354819	4	0.576512
R142	Random	Random	3	C08	1.01626	0.0062149	4	0.17491
R143	Random	Random	3	C09	1.00192	0.0052526	3	0.614356
R144	Random	Random	3	C10	1.01713	0.0181586	4	0.275033
R145	Random	Random	3	C12	0.995009	0.0105168	4	0.431671
R146	Random	Random	3	D01	1.00032	0.0145937	4	0.626727
R147	Random	Random	3	D03	0.997666	0.0105667	4	0.546939
R148	Random	Random	3	D05	0.995897	0.0013486	3	0.471799
R149	Random	Random	3	D06	0.992427	0.00515869	3	0.324616
R150	Random	Random	3	D07	1.00432	0.00576423	4	0.564533
R151	Random	Random	3	D10	1.0391	0.00624832	4	0.00515039
R152	Random	Random	3	E02	1.00361	0.00643312	4	0.577113
R153	Random	Random	3	E04	0.987443	0.00629374	4	0.138778
R154	Random	Random	3	E06	1.01174	0.00643185	3	0.336448
R155	Random	Random	3	E08	1.00141	0.00716453	4	0.602655
R156	Random	Random	3	E10	1.01293	0.00255857	3	0.289457
R157	Random	Random	3	E11	0.998132	0.0113472	3	0.609287
R158	Random	Random	3	E12	0.996624	0.0154167	4	0.56668
R159	Random	Random	3	F01	0.998527	0.012333	4	0.583599
R161	Random	Random	3	F04	0.995835	0.00756792	4	0.446715
R162	Random	Random	3	F05	0.995667	0.00192752	3	0.459193
R163	Random	Random	3	F07	0.993337	0.00926002	4	0.351296
R164	Random	Random	3	F08	1.00002	0.00499933	4	0.563453
R165	Random	Random	3	F09	1.0055	0.0116418	4	0.577268
R166	Random	Random	3	F11	0.993188	0.00924274	4	0.348878
R167	Random	Random	3	F12	1.00077	0.0181104	3	0.705247
R168	Random	Random	3	G01	1.00437	0.00927291	4	0.60101
R169	Random	Random	3	G02	1.00864	0.00524543	3	0.468326
R170	Random	Random	3	G04	1.03198	0.0116367	4	0.0308089
R171	Random	Random	3	G06	1.02244	0.00402873	3	0.101786
R172	Random	Random	3	G08	0.995798	0.0213275	4	0.592699
R173	Random	Random	3	G10	1.00141	0.0114105	4	0.624859
R174	Random	Random	3	G12	1.00232	0.00318271	3	0.611711
R175	Random	Random	3	H01	1.02989	0.020745	4	0.0603342
R176	Random	Random	3	H02	1.00939	0.0139252	4	0.497074
R177	Random	Random	3	H03	1.01652	0.0135107	4	0.241206
R178	Random	Random	3	H05	0.926489	0.0102692	3	0.000102934
R179	Random	Random	3	H06	0.997803	0.00897867	4	0.530768
R180	Random	Random	3	H07	0.99977	0.00379478	4	0.559448
R181	Random	Random	3	H09	1.06553	0.0105655	4	0.000102934
R182	Random	Random	3	H10	0.998796	0.00366762	3	0.592631
R183	Random	Random	3	H11	1.01138	0.0130785	3	0.422874
R184	Random	Random	4	A03	1.00445	0.0175047	4	0.666083
R185	Random	Random	4	A04	1.00247	0.00659942	3	0.619537
R186	Random	Random	4	A06	0.969027	0.00953717	4	0.0158878
R187	Random	Random	4	A07	1.00657	0.0118902	4	0.574658
R188	Random	Random	4	A08	0.956663	0.0118268	4	0.00267297
R189	Random	Random	4	A10	1.00033	0.0317143	3	0.767638
R190	Random	Random	4	A11	0.999708	0.0138575	4	0.622437
R191	Random	Random	4	B01	1.00406	0.0155005	4	0.666013
R192	Random	Random	4	B03	1.00602	0.00839137	4	0.542563
R193	Random	Random	4	B04	1.00208	0.0101104	4	0.591565
R194	Random	Random	4	B05	1.16672	0.0167299	3	0.000103316
R195	Random	Random	4	B07	0.95615	0.00989152	4	0.00216183
R196	Random	Random	4	B08	1.0038	0.0159496	4	0.66108
R197	Random	Random	4	B12	0.925218	0.00878097	4	0.000103018
R198	Random	Random	4	C01	0.995412	0.0196322	4	0.57387
R199	Random	Random	4	C02	1.01274	0.0194549	4	0.438869
R200	Random	Random	4	C05	0.989436	0.00628845	4	0.184135
R201	Random	Random	4	C06	1.0131	0.0129219	4	0.333402
R202	Random	Random	4	C08	1.00499	0.00255319	3	0.564496
R203	Random	Random	4	C09	1.00728	0.00980713	4	0.534762
R204	Random	Random	4	C10	1.01113	0.0125622	4	0.391764
R205	Random	Random	4	C12	1.003	0.0184983	4	0.690555
R206	Random	Random	4	D01	1.10229	0.0191994	4	0.000102807
R207	Random	Random	4	D03	0.849776	0.436536	4	0.704482
R208	Random	Random	4	D06	1.00422	0.0151362	4	0.644422
R209	Random	Random	4	D07	1.01743	0.00825326	4	0.152288
R210	Random	Random	4	D09	1.00789	0.00524087	4	0.447466
R211	Random	Random	4	D10	1.01896	0.0130159	3	0.173277
R212	Random	Random	4	D11	0.994333	0.010788	4	0.404999
R213	Random	Random	4	E02	1.00051	0.00795793	4	0.56752
R214	Random	Random	4	E03	0.99844	0.00360291	3	0.582424
R215	Random	Random	4	E04	0.918092	0.00596364	4	0.000102817
R216	Random	Random	4	E06	0.843842	0.0231188	3	0.000102987
R217	Random	Random	4	E07	0.997431	0.00398841	4	0.495173
R218	Random	Random	4	E08	1.00529	0.0101616	4	0.595064
R219	Random	Random	4	E10	1.02871	0.0249247	4	0.115951
R220	Random	Random	4	E12	1.01285	0.00396754	3	0.30577
R221	Random	Random	4	F01	0.972258	0.00218631	3	0.0363224
R222	Random	Random	4	F03	1.0072	0.0132609	4	0.561617
R223	Random	Random	4	F04	1.00063	0.00353818	4	0.58214
R224	Random	Random	4	F05	1.00071	0.00258504	4	0.559219
R225	Random	Random	4	F07	0.996654	0.00256221	3	0.513552
R226	Random	Random	4	F08	1.02582	0.00798611	4	0.0455574
R227	Random	Random	4	F09	0.998182	0.00216096	3	0.582051
R228	Random	Random	4	F11	1.00448	0.00542814	4	0.565092
R229	Random	Random	4	F12	0.922807	0.00686769	4	0.000102849
R230	Random	Random	4	G02	1.0068	0.005306	4	0.503236
R231	Random	Random	4	G04	0.979229	0.00174936	3	0.0751106
R232	Random	Random	4	G06	1.00533	0.0230727	4	0.722811
R234	Random	Random	4	G10	1.00483	0.0126172	4	0.630974
R235	Random	Random	4	G12	0.924101	0.000608682	3	0.000102891
R236	Random	Random	4	H01	1.01642	0.0284906	4	0.440481
R237	Random	Random	4	H02	1.02546	0.0231735	4	0.151381
R238	Random	Random	4	H03	0.361603	0.314067	4	0.000102849
R239	Random	Random	4	H05	0.953167	0.0138688	4	0.00225965
R240	Random	Random	4	H06	1.04023	0.01239	4	0.00729702
R241	Random	Random	4	H07	0.963606	0.0621136	4	0.27314
R242	Random	Random	4	H09	1.00882	0.00676596	4	0.406713
R243	Random	Random	4	H10	1.00033	0.000545589	3	0.607323
R244	Random	Random	4	H11	1.01184	0.00842707	4	0.314762
R245	Random	Random	5	A02	1.04946	0.035989	4	0.0205761
R246	Random	Random	5	A03	1.02391	0.0157342	4	0.0872877
R387	Random	Random	5	A04	1.01076	0.0157224	3	0.478458
R247	Random	Random	5	A06	1.02354	0.0299776	4	0.281655
R248	Random	Random	5	A07	1.06561	0.0550888	4	0.0187436
R249	Random	Random	5	A08	1.02952	0.0228017	4	0.0820481
R403	Random	Random	5	A10	1.03727	0.0105586	4	0.0118569
R250	Random	Random	5	A11	0.981205	0.0158346	4	0.126535
R251	Random	Random	5	B01	0.962057	0.0134436	4	0.0079406
R252	Random	Random	5	B03	0.589825	0.513802	4	0.399773
R253	Random	Random	5	B04	1.00147	0.0323057	4	0.805097
R254	Random	Random	5	B05	1.02385	0.0167624	4	0.103877
R255	Random	Random	5	B07	1.00853	0.0210858	4	0.631996
R256	Random	Random	5	B09	0.992585	0.00700972	3	0.360488
R257	Random	Random	5	B11	0.985405	0.0111689	4	0.147973
R258	Random	Random	5	B12	1.00202	0.0096543	4	0.614519
R259	Random	Random	5	C01	1.02673	0.0357131	3	0.278264
R260	Random	Random	5	C02	1.0627	0.0248246	4	0.000102828
R261	Random	Random	5	C04	1.00813	0.0246806	4	0.692996
R262	Random	Random	5	C05	0.962331	0.0641927	4	0.282953
R263	Random	Random	5	C06	1.0065	0.00994713	4	0.535059
R264	Random	Random	5	C08	0.990483	0.00400952	3	0.25036
R265	Random	Random	5	C09	0.986199	0.0115645	4	0.176361
R266	Random	Random	5	C10	0.963703	0.0211911	4	0.0205007
R267	Random	Random	5	C12	0.967333	0.0108337	4	0.0131457
R268	Random	Random	5	D01	1.1712	0.0341058	3	0.000102976
R269	Random	Random	5	D03	1.01151	0.0190141	4	0.504385
R270	Random	Random	5	D06	1.0178	0.0208714	4	0.274177
R271	Random	Random	5	D07	0.982688	0.00244386	4	0.0719728
R272	Random	Random	5	D09	1.11963	0.0430687	4	0.000102785
R273	Random	Random	5	D10	0.912885	0.0406541	4	0.000103189
R274	Random	Random	5	D11	0.996303	0.00242022	3	0.49675
R275	Random	Random	5	E02	0.564964	0.411401	4	0.000102701
R276	Random	Random	5	E04	1.00207	0.00327434	3	0.605889
R277	Random	Random	5	E06	1.01499	0.0142192	4	0.278716
R278	Random	Random	5	E08	1.00736	0.0100578	4	0.531028
R279	Random	Random	5	E10	1.00069	0.0184106	4	0.688455
R280	Random	Random	5	E11	1.14518	0.0172172	4	0.00010269
R281	Random	Random	5	E12	1.00086	0.0106819	4	0.569022
R282	Random	Random	5	F01	0.929969	0.00815451	4	0.000102785
R283	Random	Random	5	F03	1.02822	0.0184755	4	0.0649177
R284	Random	Random	5	F04	1.00733	0.0100006	4	0.525572
R285	Random	Random	5	F05	0.969131	0.0107326	4	0.0177046
R286	Random	Random	5	F07	1.01322	0.0145652	4	0.366674
R287	Random	Random	5	F09	1.00026	0.00662756	3	0.623776
R288	Random	Random	5	F11	0.999855	0.00796864	4	0.580027
R289	Random	Random	5	F12	1.06196	0.0108234	4	0.00010304
R290	Random	Random	5	G01	0.999725	0.0102005	4	0.569223
R467	Random	Random	5	G02	0.975109	0.0125271	4	0.052328
R291	Random	Random	5	G04	0.971472	0.0119931	4	0.0271773
R292	Random	Random	5	G05	1.01851	0.0109707	4	0.149215
R293	Random	Random	5	G06	0.986893	0.00552855	4	0.117002
R294	Random	Random	5	G08	0.989963	0.00775632	4	0.219208
R295	Random	Random	5	G10	1.00219	0.00465768	4	0.576879
R296	Random	Random	5	G12	1.00088	0.00191931	4	0.569336
R297	Random	Random	5	H02	1.01769	0.0225552	4	0.317938
R298	Random	Random	5	H05	1.0265	0.00587747	3	0.0621527
R299	Random	Random	5	H07	1.00407	0.00599212	4	0.564021
R300	Random	Random	5	H09	1.01631	0.0148358	4	0.270848
R301	Random	Random	5	H10	1.00279	0.00337499	3	0.606426
R302	Random	Random	5	H11	1.00655	0.00852904	4	0.550247
R303	Random	Random	6	A02	1.01516	0.014283	4	0.286843
R304	Random	Random	6	A06	1.00001	0.00742684	4	0.575801
R305	Random	Random	6	A07	0.966628	0.0152133	4	0.0174502
R306	Random	Random	6	A08	1.00925	0.0184014	4	0.546231
R307	Random	Random	6	A10	1.02596	0.013393	4	0.0654234
R308	Random	Random	6	A11	1.01324	0.0125778	4	0.329489
R309	Random	Random	6	A12	0.990335	0.00366975	3	0.263559
R310	Random	Random	6	B01	1.00302	0.00656342	4	0.587189
R311	Random	Random	6	B03	1.00477	0.00623264	4	0.545576
R312	Random	Random	6	B04	0.997446	0.0118746	4	0.566588
R313	Random	Random	6	B05	0.988602	0.00775373	4	0.195935
R314	Random	Random	6	B08	1.00124	0.00350732	4	0.567054
R315	Random	Random	6	B09	0.915815	0.00179276	4	0.000102838
R316	Random	Random	6	B11	0.997666	0.00499924	4	0.500103
R317	Random	Random	6	B12	0.946286	0.027403	4	0.00866605
R318	Random	Random	6	C01	1.03049	0.0261935	4	0.0780091
R319	Random	Random	6	C04	1.00998	0.0165085	4	0.511951
R320	Random	Random	6	C05	0.995881	0.0067519	4	0.448614
R321	Random	Random	6	C06	1.00196	0.00704855	4	0.577494
R322	Random	Random	6	C08	0.999834	0.00560025	4	0.551096
R323	Random	Random	6	C10	1.0064	0.0126797	4	0.579706
R324	Random	Random	6	C12	1.01116	0.0131549	4	0.41557
R325	Random	Random	6	D01	1.01775	0.0195183	4	0.277989
R326	Random	Random	6	D02	1.01183	0.0109194	4	0.338657
R327	Random	Random	6	D03	1.00597	0.00487123	4	0.523672
R328	Random	Random	6	D05	0.998979	0.019807	4	0.653423
R329	Random	Random	6	D07	1.00864	0.00182027	3	0.450662
R330	Random	Random	6	D09	1.00575	0.00389816	4	0.515049
R331	Random	Random	6	E02	1.01643	0.0109282	4	0.203323
R332	Random	Random	6	E04	0.992771	0.0112581	3	0.39147
R333	Random	Random	6	E06	0.993954	0.00151724	3	0.403
R334	Random	Random	6	E07	1.08001	0.00359162	3	0.00123368
R335	Random	Random	6	E08	0.994307	0.0077942	4	0.37167
R336	Random	Random	6	E10	1.00841	0.0111606	4	0.489487
R337	Random	Random	6	E11	0.985942	0.00964375	3	0.178722
R338	Random	Random	6	E12	1.00533	0.00789714	4	0.560206
R339	Random	Random	6	F01	1.00559	0.00279129	3	0.553371
R340	Random	Random	6	F03	1.10851	0.00635034	4	0.000103008
R341	Random	Random	6	F04	0.990821	0.011646	4	0.298065
R342	Random	Random	6	F05	0.987954	0.0101307	4	0.187526
R343	Random	Random	6	F07	0.993305	0.0082723	4	0.338073
R344	Random	Random	6	F08	0.996213	0.00440816	4	0.422451
R345	Random	Random	6	F09	1.00066	0.013092	4	0.633512
R346	Random	Random	6	F11	1.00211	0.00607676	4	0.567398
R347	Random	Random	6	G02	1.01389	0.0195448	4	0.401379
R348	Random	Random	6	G04	1.00216	0.0185165	4	0.671574
R349	Random	Random	6	G05	0.98961	0.0138206	4	0.28144
R350	Random	Random	6	G06	0.992039	0.00189325	3	0.315675
R351	Random	Random	6	G08	1.00487	0.00559646	4	0.552775
R352	Random	Random	6	G09	1.00232	0.0138033	4	0.630281
R353	Random	Random	6	G10	0.99401	0.0115166	3	0.436266
R354	Random	Random	6	G12	0.994143	0.00733032	4	0.363992
R355	Random	Random	6	H01	1.01401	0.0141487	4	0.319852
R356	Random	Random	6	H02	1.01035	0.0197089	3	0.542422
R357	Random	Random	6	H03	0.919718	0.00845455	3	0.000102449
R358	Random	Random	6	H06	1.00714	0.0192133	4	0.65122
R359	Random	Random	6	H07	0.814264	0.0832647	3	0.000102817
R360	Random	Random	6	H09	1.01239	0.0025606	4	0.265126
R361	Random	Random	6	H10	0.963246	0.00324918	3	0.0134284
R362	Random	Random	6	H11	0.998712	0.0106991	4	0.573642
R363	Random	Random	7	A02	1.00533	0.0146008	3	0.65766
R364	Random	Random	7	A03	1.01704	0.0294141	4	0.462687
R365	Random	Random	7	A04	0.996299	0.00667503	4	0.459793
R366	Random	Random	7	A06	1.00744	0.00317248	3	0.522802
R367	Random	Random	7	A07	1.01332	0.00711641	4	0.264978
R368	Random	Random	7	A08	0.993478	0.0168776	3	0.482106
R369	Random	Random	7	A10	0.88439	0.0421492	4	0.000102934
R370	Random	Random	7	A11	0.995378	0.00474812	4	0.38471
R371	Random	Random	7	A12	0.987569	0.0050971	4	0.13175
R372	Random	Random	7	B01	0.992092	0.0259537	4	0.498402
R373	Random	Random	7	B04	0.997767	0.00256803	4	0.490918
R374	Random	Random	7	B05	1.00347	0.00724162	4	0.581549
R375	Random	Random	7	B07	0.920061	0.0620308	4	0.00865622
R376	Random	Random	7	B09	0.995515	0.00500987	4	0.409752
R377	Random	Random	7	B11	1.00258	0.00895904	4	0.56947
R378	Random	Random	7	C01	1.0085	0.0196153	4	0.620189
R379	Random	Random	7	C02	1.00352	0.0185734	4	0.682663
R380	Random	Random	7	C05	1.01144	0.0108606	4	0.36158
R381	Random	Random	7	C06	1.00044	0.00613436	4	0.552615
R382	Random	Random	7	C08	1.05524	0.0129242	3	0.00544651
R384	Random	Random	7	C10	1.00657	0.00673545	4	0.504114
R385	Random	Random	7	C12	1.0046	0.00118099	3	0.568704
R386	Random	Random	7	D01	1.01606	0.0278698	4	0.479111
R388	Random	Random	7	D05	1.00845	0.0141834	4	0.520908
R389	Random	Random	7	D06	0.993293	0.00404264	4	0.326438
R390	Random	Random	7	D09	1.02271	0.0265543	4	0.236094
R391	Random	Random	7	D10	1.0017	0.0152222	4	0.665123
R392	Random	Random	7	D11	0.997002	0.0021018	3	0.52427
R393	Random	Random	7	E02	0.992944	0.00137115	3	0.359254
R394	Random	Random	7	E03	1.01556	0.0231399	4	0.416521
R395	Random	Random	7	E04	1.00616	0.00193925	3	0.545118
R396	Random	Random	7	E06	1.00911	0.00793443	4	0.431164
R397	Random	Random	7	E07	1.00692	0.0118971	4	0.559864
R398	Random	Random	7	E08	0.99865	0.010184	4	0.565979
R399	Random	Random	7	E11	0.990187	0.00876501	4	0.22442
R400	Random	Random	7	E12	1.01084	0.0153209	4	0.461436
R401	Random	Random	7	F01	1.07155	0.0357086	4	0.000102934
R402	Random	Random	7	F03	0.94138	0.0316258	4	0.00391148
R404	Random	Random	7	F05	0.949628	0.0337969	4	0.0154337
R405	Random	Random	7	F07	1.00847	0.00709995	4	0.440678
R406	Random	Random	7	F09	1.00481	0.0209895	4	0.710424
R407	Random	Random	7	F11	1.00312	0.00174085	3	0.600041
R408	Random	Random	7	F12	0.999181	0.0124203	4	0.607282
R409	Random	Random	7	G01	1.00488	0.00169158	4	0.507118
R410	Random	Random	7	G02	1.00215	0.000834391	3	0.601336
R411	Random	Random	7	G04	1.01205	0.0122348	3	0.391013
R412	Random	Random	7	G08	1.01553	0.011327	4	0.240859
R413	Random	Random	7	G09	0.982673	0.0108423	4	0.1151
R414	Random	Random	7	G10	0.997288	0.00949206	4	0.522173
R415	Random	Random	7	H01	0.899063	0.0354443	4	0.000103061
R416	Random	Random	7	H02	1.0063	0.0100393	4	0.587617
R417	Random	Random	7	H03	0.979962	0.00476197	4	0.0629306
R418	Random	Random	7	H05	1.02372	0.0165929	4	0.119783
R419	Random	Random	7	H06	1.00254	0.00195465	3	0.598765
R420	Random	Random	7	H07	0.986524	0.0186796	4	0.268632
R421	Random	Random	7	H09	1.01037	0.0178084	4	0.519381
R422	Random	Random	7	H10	1.01716	0.0174853	4	0.253247
R423	Random	Random	7	H11	0.999371	0.0104669	4	0.578763
R424	Random	Random	8	A02	0.994837	0.0169927	4	0.507412
R425	Random	Random	8	A03	0.957707	0.00698362	4	0.000616333
R426	Random	Random	8	A04	1.14395	0.0242555	4	0.00010304
R427	Random	Random	8	A06	1.0079	0.00607366	4	0.458153
R428	Random	Random	8	A08	1.00788	0.00616267	4	0.464142
R429	Random	Random	8	A10	1.01432	0.0090158	4	0.253716
R430	Random	Random	8	A11	1.00816	0.00368055	3	0.473489
R431	Random	Random	8	B01	0.989877	0.0141752	4	0.295003
R432	Random	Random	8	B04	1.00703	0.00357912	4	0.477004
R433	Random	Random	8	B05	0.988998	0.0069318	4	0.184953
R434	Random	Random	8	B07	1.00403	0.0091539	4	0.596087
R435	Random	Random	8	B08	0.967168	0.00828187	4	0.00938338
R436	Random	Random	8	B09	1.00834	0.0206525	3	0.609009
R437	Random	Random	8	B11	1.00368	0.00299878	4	0.549784
R438	Random	Random	8	B12	1.00261	0.016628	4	0.672696
R439	Random	Random	8	C02	1.014	0.0152683	4	0.337796
R440	Random	Random	8	C04	1.01733	0.0143354	4	0.218695
R441	Random	Random	8	C05	1.02109	0.0135509	4	0.142078
R442	Random	Random	8	C06	1.00637	0.00566919	4	0.503244
R443	Random	Random	8	C08	1.00729	0.0102987	4	0.538414
R444	Random	Random	8	C10	1.02451	0.0133841	4	0.0728545
R445	Random	Random	8	C12	1.01528	0.0213138	4	0.383459
R446	Random	Random	8	D01	1.0352	0.0222457	4	0.0405183
R447	Random	Random	8	D03	0.989186	0.00411268	4	0.157391
R448	Random	Random	8	D05	0.991822	0.00327299	3	0.308111
R449	Random	Random	8	D07	1.01885	0.0141476	4	0.191909
R450	Random	Random	8	D09	1.09101	0.00629315	3	0.000102912
R451	Random	Random	8	D10	0.962972	0.0239039	4	0.0320526
R452	Random	Random	8	D11	0.999437	0.00584169	4	0.561817
R453	Random	Random	8	E02	1.07866	0.0179475	3	0.00134117
R454	Random	Random	8	E03	1.00333	0.00946376	4	0.612392
R455	Random	Random	8	E04	1.00818	0.00643959	4	0.456734
R456	Random	Random	8	E06	0.999306	0.00948863	4	0.565638
R457	Random	Random	8	E07	0.998912	0.00451208	4	0.517436
R458	Random	Random	8	E08	1.21302	0.0155639	4	0.000102881
R459	Random	Random	8	E10	1.00906	0.0178916	4	0.574396
R460	Random	Random	8	E11	0.996376	0.00565697	4	0.436051
R461	Random	Random	8	E12	1.00195	0.0140115	4	0.618724
R462	Random	Random	8	F01	0.991523	0.00986059	4	0.281179
R463	Random	Random	8	F03	0.997605	0.0111453	4	0.568579
R464	Random	Random	8	F05	1.00119	0.00590595	4	0.585541
R468	Random	Random	8	F08	1.06641	0.00643535	3	0.00452489
R469	Random	Random	8	F09	0.966803	0.114383	4	0.499846
R470	Random	Random	8	F11	1.16021	0.0113222	4	0.000102944
R471	Random	Random	8	F12	1.00938	0.00953405	4	0.439399
R472	Random	Random	8	G01	1.00319	0.00139467	3	0.600247
R473	Random	Random	8	G02	0.996345	0.00757967	4	0.477026
R474	Random	Random	8	G04	0.997966	0.00759224	4	0.537663
R475	Random	Random	8	G05	1.00031	0.00606326	4	0.577446
R476	Random	Random	8	G06	1.00154	0.00662518	4	0.559835
R477	Random	Random	8	G08	1.00172	0.00444744	4	0.568399
R478	Random	Random	8	G09	1.0352	0.0192612	4	0.0340382
R479	Random	Random	8	G10	1.00774	0.0050608	4	0.449366
R478	Random	Random	8	H01	0.996376	0.0104241	4	0.501595
R479	Random	Random	8	H02	0.997765	0.0093713	4	0.539402
R480	Random	Random	8	H03	1.00006	0.00293572	4	0.573148
R481	Random	Random	8	H05	0.997178	0.00666546	4	0.485529
R482	Random	Random	8	H07	0.992723	0.00578142	4	0.296273
R483	Random	Random	8	H09	0.993561	0.00210081	3	0.387982
R484	Random	Random	8	H11	1.38203	0.0381803	4	0.000102807
R11:9	Directed	R404R	9	A02	1.00145	0.00761861	3	0.612346
R29:7	Directed	H385H	9	B01	1.00652	0.0403016	4	0.851003
R15:7	Directed	P589A	9	B05	1.0052	0.0273753	4	0.746779
R29:1	Directed	H385H	9	B08	1.00714	0.0139186	4	0.574091
R23:5	Directed	G590G	9	B12	0.995703	0.00944903	3	0.498456
R17:4	Directed	P589P	9	C04	1.03399	0.034105	4	0.13411
R17:1	Directed	P589P	9	C05	1.00105	0.00142867	3	0.597575
R1:4	Directed	N401I	9	D11	1.18345	0.0299207	3	0.000102743
R11:6	Directed	R404R	9	E02	1.13653	0.0407759	4	0.000102902
R29:5	Directed	H385H	9	E03	0.984379	0.00119142	3	0.113915
R21:1	Directed	G590A	9	E07	1.14332	0.0399341	4	0.000102976
R23:2	Directed	G590G	9	E08	1.00108	0.0183061	4	0.643366
R1:4	Directed	N401I	9	E10	1.18346	0.0300957	3	0.000103157
R13:4	Directed	P589S	9	E11	1.01784	0.033661	4	0.468083
R23:4	Directed	G590G	9	E12	0.996091	0.00465026	3	0.482616
R13:6	Directed	P589S	9	F11	1.00389	0.0393829	4	0.804164
R7:2	Directed	R404M	9	G02	1.15728	0.0346228	4	0.000103167
R17:2	Directed	P589P	9	G04	0.992608	0.0113758	4	0.354922
R15:3	Directed	P589A	9	G08	0.972922	0.06539	3	0.425379
R5:4	Directed	N401N	9	G09	0.98138	0.0042671	4	0.0662046
R5:10	Directed	N401N	9	H02	0.998568	0.0246096	4	0.697722
R17:6	Directed	P589P	9	H07	1.00884	0.00879044	3	0.477315
R5:8	Directed	N401N	9	H09	1.00144	0.0107162	4	0.616541

### Sheet: GCR1.Mutants
Supplementary File 19. PTDH3-YFP expression and fitness in GCR1 mutants.
Strain	Class	Mutation	Plate	Position	Mean expression	SD across replicates	Replicates	P-value vs WT	Relative fitness	SD fitness across replicates	Replicates for fitness	P-value fitness
G1	Random	Random	1	A03	0.252809	0.0363442	4	0.000103274	0.545478	0.00950379	4	0.020127
G2	Random	Random	1	A04	0.217548	0.00521601	3	0.000105252	0.569368	0.00744622	4	0.0231377
G3	Random	Random	1	A06	0.263555	0.0658291	2	0.00010983	0.545683	0.00839756	4	0.016754
G4	Random	Random	1	A08	0.999358	0.0227056	4	0.603978	NA	NA	NA	NA
G5	Random	Random	1	A10	0.253771	0.047218	2	0.000110132	0.541603	0.00747915	4	0.0204935
G6	Random	Random	1	A11	0.990703	0.030469	4	0.60468	NA	NA	NA	NA
G7	Random	Random	1	A12	0.989139	0.00806056	3	0.448389	NA	NA	NA	NA
G8	Random	Random	1	B01	0.989181	0.0152909	4	0.521151	NA	NA	NA	NA
G9	Random	Random	1	B03	0.286517	0.00790349	3	0.000105374	0.581174	0.00887332	4	0.0097277
G10	Random	Random	1	B04	0.99559	0.0201238	4	0.532373	NA	NA	NA	NA
G11	Random	Random	1	B05	0.991135	0.0162551	3	0.485443	NA	NA	NA	NA
G12	Random	Random	1	B07	0.991576	0.0211639	4	0.516043	NA	NA	NA	NA
G13	Random	Random	1	B08	1.01191	0.00348362	3	0.318623	NA	NA	NA	NA
G14	Random	Random	1	B09	0.99969	0.0165124	4	0.497525	NA	NA	NA	NA
G15	Random	Random	1	B11	1.01193	0.0075355	4	0.279266	NA	NA	NA	NA
G17	Random	Random	1	C01	1.04275	0.0315446	4	0.126417	NA	NA	NA	NA
G19	Random	Random	1	C04	0.868634	0.0264388	3	0.000105086	1.02059	0.0119486	4	0.0917665
G20	Random	Random	1	C05	1.01241	0.00568832	3	0.317269	NA	NA	NA	NA
G21	Random	Random	1	C06	1.01416	0.0151906	4	0.333574	NA	NA	NA	NA
G23	Random	Random	1	C09	0.990625	0.0240942	4	0.534481	NA	NA	NA	NA
G24	Random	Random	1	C10	1.0004	0.00564161	4	0.335461	NA	NA	NA	NA
G25	Random	Random	1	C12	0.969359	0.0306073	4	0.197673	NA	NA	NA	NA
G28	Random	Random	1	D01	1.0155	0.0210151	4	0.249303	NA	NA	NA	NA
G26	Random	Random	1	D03	1.01284	0.00889683	4	0.284041	NA	NA	NA	NA
G29	Random	Random	1	D06	0.35437	0.0305007	4	0.000102807	0.731715	0.0287285	4	0.000611578
G30	Random	Random	1	D07	0.986163	0.0353525	4	0.546479	NA	NA	NA	NA
G31	Random	Random	1	D10	0.992525	0.0152855	3	0.564143	NA	NA	NA	NA
G33	Random	Random	1	E04	0.998555	0.00318375	3	0.3908	NA	NA	NA	NA
G35	Random	Random	1	E07	0.992167	0.00456245	3	0.361895	NA	NA	NA	NA
G36	Random	Random	1	E08	0.99704	0.0053769	3	0.39267	NA	NA	NA	NA
G37	Random	Random	1	E10	0.58326	0.0635839	3	0.000105363	0.985491	0.00515437	4	0.473873
G38	Random	Random	1	E12	0.343512	0.0262814	4	0.000103348	0.596342	0.00577001	4	0.0195226
G40	Random	Random	1	F03	0.996886	0.0140879	4	0.490611	NA	NA	NA	NA
G41	Random	Random	1	F04	0.993803	0.00254636	2	0.452991	NA	NA	NA	NA
G42	Random	Random	1	F05	1.00489	0.00154492	3	0.364336	NA	NA	NA	NA
G43	Random	Random	1	F07	0.99542	0.00512317	4	0.391906	NA	NA	NA	NA
G44	Random	Random	1	F08	1.00342	0.00939599	4	0.383232	1.0045	0.0086156	4	0.848843
G45	Random	Random	1	F09	1.0011	0.0146893	4	0.440315	NA	NA	NA	NA
G49	Random	Random	1	G04	0.99171	0.00753082	4	0.374846	NA	NA	NA	NA
G50	Random	Random	1	G05	0.172427	0.0415195	2	0.00010929	NA	NA	NA	NA
G51	Random	Random	1	G06	0.243433	0.0221688	4	0.000103093	0.580065	0.00944652	4	0.0102274
G52	Random	Random	1	G09	0.996214	0.00541246	3	0.403277	NA	NA	NA	NA
G53	Random	Random	1	G12	0.980853	0.0092156	4	0.131652	NA	NA	NA	NA
G55	Random	Random	1	H02	1.00674	0.0201464	4	0.506219	NA	NA	NA	NA
G56	Random	Random	1	H03	0.973253	0.0165298	4	0.152776	NA	NA	NA	NA
G58	Random	Random	1	H07	1.02258	0.0140479	4	0.142842	NA	NA	NA	NA
G59	Random	Random	1	H09	0.911591	0.0103164	4	0.000102934	1.01469	0.00936967	4	0.293493
G62	Random	Random	2	A03	1.00799	0.0154364	4	0.431832	NA	NA	NA	NA
G64	Random	Random	2	A06	1.01779	0.033216	4	0.369774	NA	NA	NA	NA
G65	Random	Random	2	A08	1.01478	0.0145676	3	0.16642	NA	NA	NA	NA
G66	Random	Random	2	A10	0.978486	0.0215345	4	0.326224	NA	NA	NA	NA
G67	Random	Random	2	A11	0.953925	0.0438659	3	0.222715	NA	NA	NA	NA
G71	Random	Random	2	B04	0.548146	0.00455709	4	0.000102923	0.963847	0.0131399	4	0.00800267
G72	Random	Random	2	B05	0.302931	0.0142802	4	0.000102923	0.56396	0.0101603	4	0.00408661
G74	Random	Random	2	B08	1.00948	0.0162525	3	0.445846	NA	NA	NA	NA
G75	Random	Random	2	B09	0.973676	0.0345553	4	0.400371	NA	NA	NA	NA
G76	Random	Random	2	B11	1.04103	0.0432866	4	0.0424941	NA	NA	NA	NA
G77	Random	Random	2	B12	0.983526	0.0261634	4	0.579197	NA	NA	NA	NA
G78	Random	Random	2	C01	1.02953	0.0104328	3	0.125594	NA	NA	NA	NA
G79	Random	Random	2	C02	1.01549	0.0153484	4	0.328169	NA	NA	NA	NA
G81	Random	Random	2	C05	1.01451	0.000505778	3	0.279427	NA	NA	NA	NA
G82	Random	Random	2	C06	1.01753	0.0132325	4	0.159187	NA	NA	NA	NA
G83	Random	Random	2	C08	1.00768	0.024228	4	0.506958	1.00053	0.0128567	4	0.854361
G84	Random	Random	2	C09	1.02502	0.0353654	4	0.271977	NA	NA	NA	NA
G85	Random	Random	2	C10	1.0027	0.0331063	3	0.618051	NA	NA	NA	NA
G86	Random	Random	2	C12	0.199751	0.0685682	2	0.000109963	0.549099	0.0148302	4	0.00432624
G87	Random	Random	2	D01	0.998707	0.0102345	4	0.44575	NA	NA	NA	NA
G89	Random	Random	2	D03	0.148017	0.0144948	2	0.00010983	0.556838	0.00244685	4	0.0188813
G90	Random	Random	2	D06	1.00338	0.0112717	3	0.38588	NA	NA	NA	NA
G91	Random	Random	2	D07	0.716125	0.0169799	3	0.00010582	0.995855	0.00502012	4	0.17077
G92	Random	Random	2	D10	0.574489	0.0240885	4	0.000102775	0.948461	0.0118449	4	0.0946945
G93	Random	Random	2	E02	0.942226	0.00791898	4	0.000103509	NA	NA	NA	NA
G94	Random	Random	2	E04	0.994276	0.0247995	4	0.595044	NA	NA	NA	NA
G95	Random	Random	2	E06	1.00799	0.00249695	3	0.332842	NA	NA	NA	NA
G96	Random	Random	2	E07	0.217802	0.00600716	3	0.000105263	0.743361	0.0135743	4	0.000272744
G97	Random	Random	2	E08	1.00968	0.0145793	4	0.343918	NA	NA	NA	NA
G98	Random	Random	2	E10	1.03376	0.0353809	4	0.113758	NA	NA	NA	NA
G99	Random	Random	2	E12	0.981341	0.00380198	4	0.116919	NA	NA	NA	NA
G100	Random	Random	2	F01	1.0801	0.0190658	4	0.0012352	1.00874	0.00734861	4	0.629261
G103	Random	Random	2	F05	1.00826	0.0172384	3	0.498999	NA	NA	NA	NA
G104	Random	Random	2	F07	0.996875	0.0190467	4	0.536175	NA	NA	NA	NA
G105	Random	Random	2	F08	0.997676	0.0137089	4	0.50759	NA	NA	NA	NA
G106	Random	Random	2	F09	1.00749	0.0216578	4	0.53804	NA	NA	NA	NA
G107	Random	Random	2	F11	0.985004	0.0123986	4	0.221395	NA	NA	NA	NA
G108	Random	Random	2	F12	0.980944	0.0142938	3	0.265214	NA	NA	NA	NA
G110	Random	Random	2	G04	1.10672	0.0337227	4	0.000103274	1.0091	0.00498208	4	0.413713
G115	Random	Random	2	H01	1.04333	0.00565698	4	0.00610261	NA	NA	NA	NA
G118	Random	Random	2	H05	1.00007	0.00995643	4	0.391358	NA	NA	NA	NA
G121	Random	Random	2	H10	1.00066	0.0196502	4	0.519996	NA	NA	NA	NA
G123	Random	Random	3	A03	1.02263	0.0261875	4	0.238301	NA	NA	NA	NA
G126	Random	Random	3	A08	1.00247	0.0295432	4	0.533409	NA	NA	NA	NA
G129	Random	Random	3	A12	0.902065	0.0225832	2	0.000109505	NA	NA	NA	NA
G131	Random	Random	3	B03	0.992512	0.0246344	2	0.629812	NA	NA	NA	NA
G134	Random	Random	3	B07	0.993696	0.0193644	4	0.550966	NA	NA	NA	NA
G135	Random	Random	3	B08	0.98998	0.00243741	3	0.367427	NA	NA	NA	NA
G140	Random	Random	3	C02	1.06886	0.000608309	2	0.00492989	1.00281	0.00708353	4	0.193319
G142	Random	Random	3	C05	0.913001	0.08952	4	0.0601465	NA	NA	NA	NA
G143	Random	Random	3	C06	0.991902	0.00125971	3	0.383414	NA	NA	NA	NA
G145	Random	Random	3	C09	1.03019	0.0441512	2	0.209064	NA	NA	NA	NA
G146	Random	Random	3	C10	0.173232	0.0370474	2	0.000109999	0.550628	0.00455204	4	0.0203609
G150	Random	Random	3	D03	0.987222	0.00467102	4	0.213961	NA	NA	NA	NA
G158	Random	Random	3	E08	1.00954	0.0560624	2	0.729673	NA	NA	NA	NA
G159	Random	Random	3	E10	0.990547	0.0183	4	0.536308	NA	NA	NA	NA
G162	Random	Random	3	F03	0.161718	0.0302116	2	0.000109782	0.546907	0.00437847	4	0.0156575
G163	Random	Random	3	F04	0.985202	0.00988104	2	0.317073	NA	NA	NA	NA
G165	Random	Random	3	F07	0.992884	0.00308279	3	0.3913	NA	NA	NA	NA
G166	Random	Random	3	F08	0.960332	0.0401268	4	0.0515039	NA	NA	NA	NA
G168	Random	Random	3	F11	1.11473	0.0361266	2	0.000109625	0.580318	0.0656549	4	0.0162358
G172	Random	Random	3	G05	0.991137	0.0130403	4	0.480086	NA	NA	NA	NA
G173	Random	Random	3	G06	0.994474	0.00860677	3	0.459751	NA	NA	NA	NA
G175	Random	Random	3	G12	1.0044	0.00126633	2	0.416164	NA	NA	NA	NA
G176	Random	Random	3	H01	0.902956	0.0237429	2	0.000109314	0.572222	0.0484637	4	0.00326313
G179	Random	Random	3	H05	0.996084	0.0123556	4	0.508688	NA	NA	NA	NA
G180	Random	Random	3	H07	1.05412	0.0522399	3	0.00294489	1.01181	0.00679251	4	0.167323
G182	Random	Random	3	H10	1.02168	0.0107558	4	0.159473	NA	NA	NA	NA
G184	Random	Random	4	A03	1.03267	0.016857	4	0.093052	NA	NA	NA	NA
G185	Random	Random	4	A04	1.0211	0.0187364	4	0.276802	NA	NA	NA	NA
G186	Random	Random	4	A06	0.211162	0.0567795	2	0.000109337	0.548146	0.0124896	4	0.0112235
G187	Random	Random	4	A08	1.01718	0.016709	4	0.31405	NA	NA	NA	NA
G188	Random	Random	4	A10	1	0.0305475	4	0.622044	NA	NA	NA	NA
G190	Random	Random	4	A12	0.963458	0.00778122	4	0.00805369	NA	NA	NA	NA
G191	Random	Random	4	B01	0.999878	0.008431	3	0.436663	1.01211	0.00493862	4	0.0918822
G193	Random	Random	4	B04	0.559807	0.0217558	3	0.000105496	0.874511	0.0165892	4	0.000264228
G194	Random	Random	4	B05	0.217983	0.0407784	4	0.000102838	0.544646	0.00820417	4	0.00668878
G195	Random	Random	4	B07	0.994712	0.0191535	4	0.547178	NA	NA	NA	NA
G196	Random	Random	4	B08	0.987786	0.0128993	3	0.455312	NA	NA	NA	NA
G198	Random	Random	4	B11	0.167598	0.0145939	2	0.000109601	0.544548	0.00736966	4	0.0111693
G200	Random	Random	4	C01	0.158013	0.0278135	2	0.000109218	0.548892	0.00814369	4	0.0120093
G201	Random	Random	4	C02	0.976391	0.0171361	4	0.257835	NA	NA	NA	NA
G202	Random	Random	4	C04	1.0645	0.0302585	4	0.0166959	1.00521	0.0067549	4	0.506762
G204	Random	Random	4	C06	1.0899	0.0290973	4	0.000102891	1.00814	0.00332947	4	0.537896
G205	Random	Random	4	C08	1.00892	0.0325666	4	0.583084	NA	NA	NA	NA
G207	Random	Random	4	C10	0.745466	0.0178473	4	0.00010321	0.998832	0.00684651	4	0.818261
G209	Random	Random	4	D01	0.999244	0.0190578	4	0.591161	NA	NA	NA	NA
G210	Random	Random	4	D02	0.992668	0.0246593	4	0.625735	NA	NA	NA	NA
G214	Random	Random	4	D10	0.983561	0.0106775	4	0.205885	NA	NA	NA	NA
G216	Random	Random	4	E04	1.01123	0.030588	4	0.314572	NA	NA	NA	NA
G218	Random	Random	4	E07	0.196948	0.0282232	3	0.000105296	NA	NA	NA	NA
G219	Random	Random	4	E08	0.994063	0.0164682	4	0.538167	NA	NA	NA	NA
G220	Random	Random	4	E12	0.642308	0.0142688	4	0.000103061	0.951135	0.00747719	4	0.000312774
G222	Random	Random	4	F01	0.272305	0.0337093	4	0.000103381	0.587666	0.00169091	4	0.00516383
G223	Random	Random	4	F03	0.909507	0.0127673	4	0.000103541	NA	NA	NA	NA
G224	Random	Random	4	F04	0.995032	0.00472898	4	0.368334	NA	NA	NA	NA
G225	Random	Random	4	F05	0.987043	0.0107926	4	0.296193	NA	NA	NA	NA
G227	Random	Random	4	F08	1.01574	0.0245752	3	0.478555	NA	NA	NA	NA
G229	Random	Random	4	F11	1.03551	0.0132454	4	0.0309448	NA	NA	NA	NA
G230	Random	Random	4	F12	0.991529	0.0172688	4	0.448677	NA	NA	NA	NA
G232	Random	Random	4	G04	0.983982	0.0150766	4	0.385775	NA	NA	NA	NA
G233	Random	Random	4	G05	1.05674	0.0246392	4	0.0105317	0.997324	0.00583898	4	0.269979
G234	Random	Random	4	G06	0.980416	0.00394503	3	0.145395	NA	NA	NA	NA
G235	Random	Random	4	G09	1.0531	0.0221842	4	0.00217032	1.00472	0.00632128	4	0.634242
G236	Random	Random	4	G12	1.03623	0.0220138	4	0.0667491	NA	NA	NA	NA
G239	Random	Random	4	H03	0.198971	0.0449393	4	0.000103061	0.549124	0.00777321	4	0.00928283
G240	Random	Random	4	H05	0.966929	0.00894133	4	0.0241372	NA	NA	NA	NA
G241	Random	Random	4	H07	0.310448	0.0063189	4	0.000103338	0.799116	0.0119021	4	0.00163356
G242	Random	Random	4	H09	0.926201	0.0173153	3	0.00619618	1.00308	0.00171231	4	0.00185972
G243	Random	Random	4	H10	0.170409	0.0319046	4	0.000102785	0.56199	0.00958931	4	0.00448083
G244	Random	Random	4	H11	1.00789	0.0294064	4	0.558902	NA	NA	NA	NA
G245	Random	Random	5	A03	1.01233	0.0182801	4	0.277411	NA	NA	NA	NA
G246	Random	Random	5	A04	0.1932	0.0612017	2	0.000109337	0.53686	0.0115388	4	0.0089818
G247	Random	Random	5	A06	0.988956	0.024137	4	0.563918	NA	NA	NA	NA
G249	Random	Random	5	A10	1.00267	0.00850526	3	0.440064	0.996221	0.0106915	4	0.462408
G250	Random	Random	5	A11	0.61762	0.0309147	4	0.000103263	0.99407	0.0358404	4	0.885132
G251	Random	Random	5	A12	1.01725	0.00777416	4	0.241308	NA	NA	NA	NA
G252	Random	Random	5	B01	0.870319	0.0399793	3	0.00474483	1.00966	0.00806073	4	0.073718
G253	Random	Random	5	B03	1.01278	0.0341206	4	0.49309	NA	NA	NA	NA
G254	Random	Random	5	B04	0.997328	0.0125527	3	0.473751	NA	NA	NA	NA
G255	Random	Random	5	B05	0.420633	0.0254025	4	0.000103284	0.762918	0.0087192	4	8.09e-05
G256	Random	Random	5	B07	1.03431	0.0282825	4	0.119646	NA	NA	NA	NA
G257	Random	Random	5	B08	0.252647	0.0149112	2	0.000109182	NA	NA	NA	NA
G258	Random	Random	5	B09	0.215208	0.0542012	2	0.000109469	NA	NA	NA	NA
G262	Random	Random	5	B11	1.0091	0.0251501	3	0.647418	0.996415	0.00362457	4	0.745767
G275	Random	Random	5	C02	0.967813	0.0038934	3	0.0426205	NA	NA	NA	NA
G276	Random	Random	5	C04	1.01343	0.0386056	3	0.320448	NA	NA	NA	NA
G278	Random	Random	5	C05	0.99834	0.017935	4	0.532627	NA	NA	NA	NA
G281	Random	Random	5	C06	0.764246	0.0284877	4	0.000103167	1.01538	0.00339079	4	0.11312
G338	Random	Random	5	C08	1.0459	0.031579	3	0.0228089	NA	NA	NA	NA
G339	Random	Random	5	C09	0.556291	0.0883625	4	0.000103338	0.93867	0.0104508	3	0.00381711
G341	Random	Random	5	C10	1.02193	0.0237364	4	0.16949	NA	NA	NA	NA
G346	Random	Random	5	C12	0.996157	0.00784898	4	0.405876	NA	NA	NA	NA
G349	Random	Random	5	D01	0.989319	0.00313798	4	0.251597	NA	NA	NA	NA
G350	Random	Random	5	D02	0.844711	0.00988675	3	0.00010543	1.00852	0.00331195	3	0.00178485
G358	Random	Random	5	D06	0.936982	0.00697335	3	0.00431897	NA	NA	NA	NA
G359	Random	Random	5	D07	1.10917	0.0233876	4	0.000102912	0.998475	0.00342032	3	0.885642
G360	Random	Random	5	D10	1.02617	0.0474665	4	0.308701	NA	NA	NA	NA
G361	Random	Random	5	E02	0.441224	0.0233723	4	0.000103189	0.865877	0.0265662	3	0.0147103
G362	Random	Random	5	E04	0.978944	0.0130542	4	0.1403	NA	NA	NA	NA
G379	Random	Random	5	E07	0.995416	0.0204721	4	0.550732	1.00038	0.00983407	3	0.470641
G432	Random	Random	5	E10	1.00436	0.0243652	4	0.575545	NA	NA	NA	NA
G284	Random	Random	5	F01	0.230218	0.066249	3	0.000105419	0.540593	0.0068641	4	0.00162541
G287	Random	Random	5	F03	1.08554	0.0322602	4	0.000103327	1.00292	0.00676958	4	0.824698
G291	Random	Random	5	F05	0.994848	0.00704777	4	0.410111	NA	NA	NA	NA
G292	Random	Random	5	F07	0.955133	0.00597613	3	0.0160321	NA	NA	NA	NA
G297	Random	Random	5	F09	0.289908	0.0457058	4	0.000103252	NA	NA	NA	NA
G305	Random	Random	5	F12	0.993333	0.00241537	3	0.36851	NA	NA	NA	NA
G308	Random	Random	5	G01	0.758526	0.00642209	4	0.000103348	1.00656	0.0123091	4	0.066945
G310	Random	Random	5	G04	0.997272	0.0209903	4	0.553862	NA	NA	NA	NA
G311	Random	Random	5	G05	0.439097	0.038718	4	0.000102912	0.938718	0.00260378	3	0.0375127
G313	Random	Random	5	G06	0.294041	0.0157977	4	0.000102849	0.87526	0.00897602	3	0.00318996
G321	Random	Random	5	G09	0.957275	0.0192156	4	0.0281647	NA	NA	NA	NA
G259	Random	Random	5	G12	0.98654	0.00932455	4	0.333642	NA	NA	NA	NA
G261	Random	Random	5	H01	1.01113	0.0144845	4	0.404427	NA	NA	NA	NA
G496	Random	Random	5	H03	1.00278	0.027876	4	0.609428	NA	NA	NA	NA
GL36	Random	Random	6	E08	0.96438	0.00919468	4	0.0260744	NA	NA	NA	NA
GL37	Random	Random	6	E10	0.982158	0.0084295	4	0.12531	NA	NA	NA	NA
GL38	Random	Random	6	E12	0.97458	0.0115841	4	0.065408	NA	NA	NA	NA
GL39	Random	Random	6	F01	0.986133	0.0175787	4	0.306405	NA	NA	NA	NA
GL40	Random	Random	6	F03	0.988	0.00436728	4	0.267929	NA	NA	NA	NA
GL41	Random	Random	6	F04	0.374853	0.0152984	4	0.000103381	NA	NA	NA	NA
GL42	Random	Random	6	F05	0.978382	0.0132456	4	0.24563	NA	NA	NA	NA
GL43	Random	Random	6	F07	0.984775	0.00996879	4	0.245658	NA	NA	NA	NA
GL47	Random	Random	6	F12	0.991137	0.00709717	4	0.406575	NA	NA	NA	NA
GL48	Random	Random	6	G01	0.995583	0.0241509	4	0.614265	NA	NA	NA	NA
GL49	Random	Random	6	G04	1.08584	0.0155584	4	0.000103327	NA	NA	NA	NA
GL50	Random	Random	6	G05	0.237537	0.00114127	2	0.000109505	NA	NA	NA	NA
GL51	Random	Random	6	G06	1.07243	0.0132182	4	0.000103252	NA	NA	NA	NA
GL52	Random	Random	6	G09	0.930412	0.0325236	4	0.0283301	NA	NA	NA	NA
GL54	Random	Random	6	H01	0.247141	0.000278471	2	0.000109769	NA	NA	NA	NA
GL55	Random	Random	6	H02	0.968188	0.00488857	3	0.0400715	NA	NA	NA	NA
GL56	Random	Random	6	H03	1.05812	0.000771165	3	0.00759975	NA	NA	NA	NA
